# VEFill: a model for accurate and generalizable deep mutational scanning score imputation across protein domains

**DOI:** 10.1101/2025.05.14.653991

**Authors:** Polina V Polunina, Wolfgang Maier, Alan F Rubin

## Abstract

**Background:** Deep Mutational Scanning (DMS) assays can systematically assess the effects of amino acid substitutions on protein function. While DMS datasets have been generated for many targets, they often suffer from incomplete variant coverage due to technical constraints, limiting their utility in variant interpretation and downstream analyses.

**Results:** We developed VEFill, a gradient boosting model for imputing missing DMS scores across protein domains. VEFill is trained on the Human Domainome 1 dataset, a large, standardized set of DMS experiments using a uniform stability-based assay, and integrates a broad set of additional biologically informative features including ESM-1v sequence embeddings, evolutionary conservation (EVE scores), amino acid substitution matrices, and physicochemical descriptors. The model achieved robust predictive performance (***R***^***2***^ = 0.64, Pearson r = 0.80). It also demonstrated reliable generalization to unseen proteins in other stability-based datasets, while showing weaker performance on activity-based assays. Per-protein models further confirmed VEFill’s effectiveness under limited-data conditions. A reduced two-feature version using only ESM-1v embeddings and mean DMS scores performed comparably to the full model, suggesting a computationally efficient alternative. However, true zeroshot prediction without positional context remains a challenge, particularly for functionally complex proteins.

**Conclusions:** VEFill offers an interpretable, scalable framework for DMS score imputation, especially effective in stability-focused and sparse-data settings. It enables systematic mutation prioritization and may support the design of efficient experimental libraries for variant effect studies.
