## Supplementary material for "VEFill: a model for accurate and generalizable deep mutational scanning score imputation across protein domains": Supplementary_Table_S2.csv

Substitution matrix name	Source	VEFill feature name	Citation
Benner22	Biopython (substitution_matrices.load('BENNER22')	benner22	Benner SA, Cohen MA, Gonnet GH. Amino acid substitution during functionally constrained divergent evolution of protein sequences. Protein Eng. 1994 Nov;7(11):1323-32. doi: 10.1093/protein/7.11.1323. PMID: 7700864.
Benner6	Biopython (substitution_matrices.load('BENNER6')	benner6	Benner SA, Cohen MA, Gonnet GH. Amino acid substitution during functionally constrained divergent evolution of protein sequences. Protein Eng. 1994 Nov;7(11):1323-32. doi: 10.1093/protein/7.11.1323. PMID: 7700864.
Benner74	Biopython (substitution_matrices.load('BENNER74')	benner74	Benner SA, Cohen MA, Gonnet GH. Amino acid substitution during functionally constrained divergent evolution of protein sequences. Protein Eng. 1994 Nov;7(11):1323-32. doi: 10.1093/protein/7.11.1323. PMID: 7700864.
BLASTP	Biopython (substitution_matrices.load('BLASTP')	blastp	Durbin R, Eddy SR, Krogh A, Mitchison G. Biological Sequence Analysis: Probabilistic Models of Proteins and Nucleic Acids. Cambridge University Press; 1998.
BLOSUM45	Biopython (substitution_matrices.load('BLOSUM45')	blosum45	Henikoff S, Henikoff JG. Amino acid substitution matrices from protein blocks. Proc Natl Acad Sci U S A. 1992 Nov 15;89(22):10915-9. doi: 10.1073/pnas.89.22.10915. PMID: 1438297; PMCID: PMC50453.
BLOSUM50	Biopython (substitution_matrices.load('BLOSUM50')	blosum50	Henikoff S, Henikoff JG. Amino acid substitution matrices from protein blocks. Proc Natl Acad Sci U S A. 1992 Nov 15;89(22):10915-9. doi: 10.1073/pnas.89.22.10915. PMID: 1438297; PMCID: PMC50453.
BLOSUM62	Biopython (substitution_matrices.load('BLOSUM62')	blosum62	Henikoff S, Henikoff JG. Amino acid substitution matrices from protein blocks. Proc Natl Acad Sci U S A. 1992 Nov 15;89(22):10915-9. doi: 10.1073/pnas.89.22.10915. PMID: 1438297; PMCID: PMC50453.
BLOSUM80	Biopython (substitution_matrices.load('BLOSUM80')	blosum80	Henikoff S, Henikoff JG. Amino acid substitution matrices from protein blocks. Proc Natl Acad Sci U S A. 1992 Nov 15;89(22):10915-9. doi: 10.1073/pnas.89.22.10915. PMID: 1438297; PMCID: PMC50453.
BLOSUM90	Biopython (substitution_matrices.load('BLOSUM90')	blosum90	Henikoff S, Henikoff JG. Amino acid substitution matrices from protein blocks. Proc Natl Acad Sci U S A. 1992 Nov 15;89(22):10915-9. doi: 10.1073/pnas.89.22.10915. PMID: 1438297; PMCID: PMC50453.
DAYHOFF	Biopython (substitution_matrices.load('DAYHOFF')	dayhoff	M.O. Dayhoff, R.M. Schwartz, and B.C. Orcutt: “A Model of Evolutionary Change in Proteins.” Atlas of Protein Sequence and Structure, Volume 5, Supplement 3, 1978: 345–352. The National Biomedical Research Foundation, 1979.
FENG	Biopython (substitution_matrices.load('FENG')	feng	Feng DF, Johnson MS, Doolittle RF. Aligning amino acid sequences: comparison of commonly used methods. J Mol Evol. 1984-1985;21(2):112-25. doi: 10.1007/BF02100085. PMID: 6100188.
GENETIC	Biopython (substitution_matrices.load('GENETIC')	genetic	Benner SA, Cohen MA, Gonnet GH. Amino acid substitution during functionally constrained divergent evolution of protein sequences. Protein Eng. 1994 Nov;7(11):1323-32. doi: 10.1093/protein/7.11.1323. PMID: 7700864.
Gonnet1992	Biopython (substitution_matrices.load('Gonnet1992')	gonnet1992	Gonnet GH, Cohen MA, Benner SA. Exhaustive matching of the entire protein sequence database. Science. 1992 Jun 5;256(5062):1443-5. doi: 10.1126/science.1604319. PMID: 1604319.
Grantham	Custom (https://gist.github.com/arq5x/5408712)	grantham	Grantham R. Amino acid difference formula to help explain protein evolution. Science. 1974 Sep 6;185(4154):862-4. doi: 10.1126/science.185.4154.862. PMID: 4843792.
JOHNSON	Biopython (substitution_matrices.load('JOHNSON')	johnson	Johnson MS, Overington JP. A structural basis for sequence comparisons. An evaluation of scoring methodologies. J Mol Biol. 1993 Oct 20;233(4):716-38. doi: 10.1006/jmbi.1993.1548. PMID: 8411177.
JONES	Biopython (substitution_matrices.load('JONES')	jones	Jones DT, Taylor WR, Thornton JM. The rapid generation of mutation data matrices from protein sequences. Comput Appl Biosci. 1992 Jun;8(3):275-82. doi: 10.1093/bioinformatics/8.3.275. PMID: 1633570.
LEVIN	Biopython (substitution_matrices.load('LEVIN')	levin	Levin JM, Robson B, Garnier J. An algorithm for secondary structure determination in proteins based on sequence similarity. FEBS Lett. 1986 Sep 15;205(2):303-8. doi: 10.1016/0014-5793(86)80917-6. PMID: 3743779.
MCLACHLAN	Biopython (substitution_matrices.load('MCLACHLAN')	mclachlan	McLachlan AD. Tests for comparing related amino-acid sequences. Cytochrome c and cytochrome c 551 . J Mol Biol. 1971 Oct 28;61(2):409-24. doi: 10.1016/0022-2836(71)90390-1. PMID: 5167087.
MDM78	Biopython (substitution_matrices.load('MDM78')	mdm78	R.M. Schwartz and M.O. Dayhoff: "Matrices for Detecting Distant Relationships." Margaret O. Dayhoff: Atlas of Protein Sequence and Structure, Volume 5, Supplement 3, 1978, pages 353-358. The National Biomedical Research Foundation, 1979. Figure 85, page 354.
PAM250	Biopython (substitution_matrices.load('PAM250')	pam250	M.O. Dayhoff, R.M. Schwartz, and B.C. Orcutt: “A Model of Evolutionary Change in Proteins.” Atlas of Protein Sequence and Structure, Volume 5, Supplement 3, 1978: 345–352. The National Biomedical Research Foundation, 1979.
PAM30	Biopython (substitution_matrices.load('PAM30')	pam30	M.O. Dayhoff, R.M. Schwartz, and B.C. Orcutt: “A Model of Evolutionary Change in Proteins.” Atlas of Protein Sequence and Structure, Volume 5, Supplement 3, 1978: 345–352. The National Biomedical Research Foundation, 1979.
PAM70	Biopython (substitution_matrices.load('PAM70')	pam70	M.O. Dayhoff, R.M. Schwartz, and B.C. Orcutt: “A Model of Evolutionary Change in Proteins.” Atlas of Protein Sequence and Structure, Volume 5, Supplement 3, 1978: 345–352. The National Biomedical Research Foundation, 1979.
RAO	Biopython (substitution_matrices.load('RAO')	rao	Mohana Rao JK. New scoring matrix for amino acid residue exchanges based on residue characteristic physical parameters. Int J Pept Protein Res. 1987 Feb;29(2):276-81. doi: 10.1111/j.1399-3011.1987.tb02254.x. PMID: 3570667.
RISLER	Biopython (substitution_matrices.load('RISLER')	risler	Risler JL, Delorme MO, Delacroix H, Henaut A. Amino acid substitutions in structurally related proteins. A pattern recognition approach. Determination of a new and efficient scoring matrix. J Mol Biol. 1988 Dec 20;204(4):1019-29. doi: 10.1016/0022-2836(88)90058-7. PMID: 3221397.
STR	Biopython (substitution_matrices.load('STR')	str	Henikoff S, Henikoff JG. Performance evaluation of amino acid substitution matrices. Proteins. 1993 Sep;17(1):49-61. doi: 10.1002/prot.340170108. PMID: 8234244.
