## Supplementary material for "VEFill: a model for accurate and generalizable deep mutational scanning score imputation across protein domains": Supplementary_Table_S3.csv

feature	type	description	feature set(s)	feature set(s) description
mean_normalized_dms	numeric	mean normalized DMS score	mean_dms	mean DMS score per residue position
eve_score	numeric	EVE score	eve	EVE score
blosum62	numeric	BLOSUM62	25sm, 5sm	substitution matrices
grantham	numeric	Grantham	25sm, 5sm	substitution matrices
pam70	numeric	PAM70	25sm	substitution matrices
rao	numeric	RAO	25sm	substitution matrices
risler	numeric	RISLER	25sm	substitution matrices
str	numeric	STR	25sm	substitution matrices
benner22	numeric	BENNER22	25sm	substitution matrices
benner6	numeric	BENNER6	25sm	substitution matrices
benner74	numeric	BENNER74	25sm	substitution matrices
blastp	numeric	BLASTP	25sm	substitution matrices
blosum45	numeric	BLOSUM45	25sm	substitution matrices
blosum50	numeric	BLOSUM50	25sm	substitution matrices
blosum80	numeric	BLOSUM80	25sm, 5sm	substitution matrices
blosum90	numeric	BLOSUM90	25sm, 5sm	substitution matrices
dayhoff	numeric	DAYHOFF	25sm	substitution matrices
feng	numeric	FENG	25sm	substitution matrices
genetic	numeric	GENETIC	25sm	substitution matrices
gonnet1992	numeric	Gonnet1992	25sm, 5sm	substitution matrices
johnson	numeric	JOHNSON	25sm	substitution matrices
jones	numeric	JONES	25sm	substitution matrices
levin	numeric	LEVIN	25sm	substitution matrices
mclachlan	numeric	MCLACHLAN	25sm	substitution matrices
mdm78	numeric	MDM78	25sm	substitution matrices
pam250	numeric	PAM250	25sm	substitution matrices
pam30	numeric	PAM30	25sm	substitution matrices
edit_distance	binary	SNV	snv	indicator for single-nucleotide variant
wt_hydrophobic	binary	hydrophobicity	pc	physicochemical properties of wild-type residues
variant_hydrophobic	binary	hydrophobicity	pc	physicochemical properties of variant residues
wt_h_bond_donor	binary	hydrogen bonding role	pc	physicochemical properties of wild-type residues
variant_h_bond_donor	binary	hydrogen bonding role	pc	physicochemical properties of variant residues
wt_h_bond_acceptor	binary	hydrogen bonding role	pc	physicochemical properties of wild-type residues
variant_h_bond_acceptor	binary	hydrogen bonding role	pc	physicochemical properties of variant residues
wt_solvent_accessible	binary	solvent accessibility	pc	physicochemical properties of wild-type residues
variant_solvent_accessible	binary	solvent accessibility	pc	physicochemical properties of variant residues
wt_redox_reactivity	binary	redox reactivity	pc	physicochemical properties of wild-type residues
variant_redox_reactivity	binary	redox reactivity	pc	physicochemical properties of variant residues
wt_amphipathic	binary	amphipathicity	pc	physicochemical properties of wild-type residues
variant_amphipathic	binary	amphipathicity	pc	physicochemical properties of variant residues
wt_polar	binary	side-chain polarity	pc	physicochemical properties of wild-type residues
variant_polar	binary	side-chain polarity	pc	physicochemical properties of variant residues
wt_molecular_weight_da	numeric	molecular weight	pc	physicochemical properties of wild-type residues
variant_molecular_weight_da	numeric	molecular weight	pc	physicochemical properties of variant residues
wt_pka25_co2h	numeric	carboxyl group pKa at 25 C	pc	physicochemical properties of wild-type residues
variant_pka25_co2h	numeric	carboxyl group pKa at 25 C	pc	physicochemical properties of variant residues
wt_pka25_nh2	numeric	amino group pKa at 25 C	pc	physicochemical properties of wild-type residues
variant_pka25_nh2	numeric	amino group pKa at 25 C	pc	physicochemical properties of variant residues
wt_isoelectric_point_pl	numeric	isoelectric point	pc	physicochemical properties of wild-type residues
variant_isoelectric_point_pl	numeric	isoelectric point	pc	physicochemical properties of variant residues
wt_hydropathy_index	numeric	hydropathy index	pc	physicochemical properties of wild-type residues
variant_hydropathy_index	numeric	hydropathy index	pc	physicochemical properties of variant residues
wt_chemical_Acidic	binary	chemical group	pc	physicochemical properties of wild-type residues
wt_chemical_Aliphatic	binary	chemical group	pc	physicochemical properties of wild-type residues
wt_chemical_Amide	binary	chemical group	pc	physicochemical properties of wild-type residues
wt_chemical_Aromatic	binary	chemical group	pc	physicochemical properties of wild-type residues
wt_chemical_Basic	binary	chemical group	pc	physicochemical properties of wild-type residues
wt_chemical_Hydroxyl	binary	chemical group	pc	physicochemical properties of wild-type residues
wt_chemical_Sulfur-containing	binary	chemical group	pc	physicochemical properties of wild-type residues
variant_chemical_Acidic	binary	chemical group	pc	physicochemical properties of variant residues
variant_chemical_Aliphatic	binary	chemical group	pc	physicochemical properties of variant residues
variant_chemical_Amide	binary	chemical group	pc	physicochemical properties of variant residues
variant_chemical_Aromatic	binary	chemical group	pc	physicochemical properties of variant residues
variant_chemical_Basic	binary	chemical group	pc	physicochemical properties of variant residues
variant_chemical_Hydroxyl	binary	chemical group	pc	physicochemical properties of variant residues
variant_chemical_Sulfur-containing	binary	chemical group	pc	physicochemical properties of variant residues
wt_charge_Negative	binary	charge	pc	physicochemical properties of wild-type residues
wt_charge_Neutral	binary	charge	pc	physicochemical properties of wild-type residues
wt_charge_Positive	binary	charge	pc	physicochemical properties of wild-type residues
variant_charge_Negative	binary	charge	pc	physicochemical properties of variant residues
variant_charge_Neutral	binary	charge	pc	physicochemical properties of variant residues
variant_charge_Positive	binary	charge	pc	physicochemical properties of variant residues
wt_stabilizing_interaction_disulfide bonds	binary	ability to form stabilizing bridges	pc	physicochemical properties of wild-type residues
wt_stabilizing_interaction_hydrogen bonds	binary	ability to form stabilizing bridges	pc	physicochemical properties of wild-type residues
wt_stabilizing_interaction_hydrogen bonds and ionic interactions	binary	ability to form stabilizing bridges	pc	physicochemical properties of wild-type residues
wt_stabilizing_interaction_no	binary	ability to form stabilizing bridges	pc	physicochemical properties of wild-type residues
wt_stabilizing_interaction_stabilizing interactions	binary	ability to form stabilizing bridges	pc	physicochemical properties of wild-type residues
wt_stabilizing_interaction_stacking interactions	binary	ability to form stabilizing bridges	pc	physicochemical properties of wild-type residues
variant_stabilizing_interaction_disulfide bonds	binary	ability to form stabilizing bridges	pc	physicochemical properties of variant residues
variant_stabilizing_interaction_hydrogen bonds	binary	ability to form stabilizing bridges	pc	physicochemical properties of variant residues
variant_stabilizing_interaction_hydrogen bonds and ionic interactions	binary	ability to form stabilizing bridges	pc	physicochemical properties of variant residues
variant_stabilizing_interaction_no	binary	ability to form stabilizing bridges	pc	physicochemical properties of variant residues
variant_stabilizing_interaction_stabilizing interactions	binary	ability to form stabilizing bridges	pc	physicochemical properties of variant residues
variant_stabilizing_interaction_stacking interactions	binary	ability to form stabilizing bridges	pc	physicochemical properties of variant residues
wt_volume_Large	binary	volume	pc	physicochemical properties of wild-type residues
wt_volume_Medium	binary	volume	pc	physicochemical properties of wild-type residues
wt_volume_Small	binary	volume	pc	physicochemical properties of wild-type residues
wt_volume_Very small	binary	volume	pc	physicochemical properties of wild-type residues
variant_volume_Large	binary	volume	pc	physicochemical properties of variant residues
variant_volume_Medium	binary	volume	pc	physicochemical properties of variant residues
variant_volume_Small	binary	volume	pc	physicochemical properties of variant residues
variant_volume_Very small	binary	volume	pc	physicochemical properties of variant residues
h_bond_donor_diff	binary	hydrogen bonding role	pc	difference between physicochemical properties of wild-type and variant residues
h_bond_acceptor_diff	binary	hydrogen bonding role	pc	difference between physicochemical properties of wild-type and variant residues
solvent_accessible_diff	binary	solvent accessibility	pc	difference between physicochemical properties of wild-type and variant residues
redox_reactivity_diff	binary	redox reactivity	pc	difference between physicochemical properties of wild-type and variant residues
amphipathic_diff	binary	amphipathicity	pc	difference between physicochemical properties of wild-type and variant residues
polar_diff	binary	side-chain polarity	pc	difference between physicochemical properties of wild-type and variant residues
hydrophobic_diff	binary	hydrophobicity	pc	difference between physicochemical properties of wild-type and variant residues
molecular_weight_da_diff	numeric	molecular weight	pc	difference between physicochemical properties of wild-type and variant residues
pka25_co2h_diff	numeric	carboxyl group pKa at 25 C	pc	difference between physicochemical properties of wild-type and variant residues
pka25_nh2_diff	numeric	amino group pKa at 25 C	pc	difference between physicochemical properties of wild-type and variant residues
isoelectric_point_pl_diff	numeric	isoelectric point	pc	difference between physicochemical properties of wild-type and variant residues
hydropathy_index_diff	numeric	hydropathy index	pc	difference between physicochemical properties of wild-type and variant residues
wt_embedding_* (* is 0 tp 1279)	numeric	ESM-1v embeddings	esm1v, wt_esm1v	ESM-1v embeddings for the wild-type residue
variant_embedding_* (* is 0 tp 1279)	numeric	ESM-1v embeddings	esm1v, var_esm1v	ESM-1v embeddings for the variant residue
diff_embedding_* (* is 0 tp 1279)	numeric	ESM-1v embeddings	esm1v, diff_esm1v	difference between ESM-1v embeddings between wild-type and variant residues
jse_normalized_dms	numeric	JSE of normalized DMS score per position	jse_dms	James-stein estimator of DMS score per position (global mean is calculated per gene)
