## Supplementary material for "VEFill: a model for accurate and generalizable deep mutational scanning score imputation across protein domains": Supplementary_Table_S4.csv

Feature set: eve sm snv pc esm
architecture, hyperpar	train RMSE	train MAE	train R2	test RMSE	test MAE	test R2
LightGBM (used in VEFill)	0.1399	0.1044	0.8349	0.2692	0.204	0.4264
FCNN: Reduced model complexity: Smaller layer sizes (512 → 256 → 128 → 1). Increased regularization: Higher dropout (0.4) and L2 weight decay (weight_decay=1e-5). Early stopping: Stops training when validation loss stops improving (patience = 10)	0.193	0.1443	0.6857	0.2666	0.198	0.4375			Fully Connected Neural Network (FCNN): Architecture: Dense (fully connected) layers with decreasing sizes (e.g., 1024 → 512 → 256 → 1). Batch normalization, ReLU activation, and dropout for regularization.
FCNN: batch_size=64->32, nn.Dropout(0.4)->nn.Dropout(0.5), optimizer = optim.Adam(model.parameters(), lr=0.001, weight_decay=1e-5->1e-4)	0.233	0.1772	0.5422	0.2726	0.2068	0.4117
Transformer: batch size 64->128, model = DMSTransformer(input_dim, d_model=128, nhead=8, num_layers=4, dim_feedforward=512, dropout=0.2)	0.1823	0.1338	0.7197	0.2723	0.2018	0.413			Transformer-based Architecture: Architecture: Transformer encoder layers that leverage self-attention mechanisms. Input features projected into a lower-dimensional space (d_model) before passing through the transformer layers. Feedforward connections inside each transformer block, followed by an output projection layer.
