## Supplementary material for "VEFill: a model for accurate and generalizable deep mutational scanning score imputation across protein domains": Supplementary_Table_S5.csv

dataset split 90train 10test by gene_id
	holdout train set				holdout test set
Features set	RMSE	MAE	R²	r (Pearson)	RMSE	MAE	R²	r (Pearson)
eve+25sm+snv+pc+wt_esm1v+var_esm1v+mean_dms	0.136	0.1001	0.844	0.9225	0.2133	0.159	0.6399	0.8001
eve+25sm+snv+pc+wt_esm1v+mean_dms	0.1461	0.1064	0.82	0.9084	0.2133	0.1589	0.6398	0.8
eve+25sm+snv+pc+var_esm1v+mean_dms	0.1368	0.1007	0.8422	0.9216	0.2134	0.159	0.6397	0.7999
eve+25sm+snv+pc+esm1v+mean_dms	0.13	0.0958	0.8574	0.93	0.2143	0.1595	0.6366	0.798
eve+esm1v+5sm+pc+mean_dms	0.1296	0.0956	0.8584	0.9306	0.2144	0.1599	0.6362	0.7978
eve+25sm+snv+pc+var_esm1v+diff_esm1v+mean_dms	0.1304	0.0961	0.8566	0.9297	0.2144	0.1595	0.6361	0.7977
esm1v+pc+mean_dms	0.1304	0.0963	0.8565	0.9297	0.2145	0.1598	0.6357	0.7975
eve+esm1v+pc+mean_dms	0.1301	0.096	0.8573	0.9301	0.2147	0.1597	0.6351	0.7971
eve+25sm+snv+pc+wt_esm1v+diff_esm1v+mean_dms	0.1325	0.0974	0.8519	0.927	0.2151	0.1601	0.6338	0.7963
eve+esm1v+5sm+mean_dms	0.1303	0.0961	0.8569	0.9299	0.2158	0.1606	0.6314	0.7948
eve+esm1v+mean_dms	0.1309	0.0967	0.8555	0.9295	0.2166	0.1615	0.6287	0.7935
esm1v+5sm+mean_dms	0.1305	0.0963	0.8564	0.9297	0.2165	0.1613	0.6288	0.7934
esm1v+mean_dms	0.1317	0.0973	0.8536	0.9285	0.2166	0.1617	0.6286	0.7933
var_esm1v+diff_esm1v+mean_dms	0.1323	0.0977	0.8524	0.9279	0.2168	0.1619	0.6281	0.7929
eve+25sm+snv+pc+diff_esm1v+mean_dms	0.1361	0.0998	0.8438	0.9225	0.2171	0.1619	0.6271	0.7919
wt_esm1v+diff_esm1v+mean_dms	0.1341	0.0989	0.8483	0.9256	0.2175	0.1627	0.6255	0.7913
diff_esm1v+mean_dms	0.137	0.1008	0.8418	0.9219	0.2184	0.1634	0.6225	0.7892
wt_esm1v+var_esm1v+mean_dms	0.1424	0.1056	0.8289	0.9158	0.221	0.1653	0.6134	0.7849
var_esm1v+mean_dms	0.1425	0.1056	0.8286	0.9157	0.2211	0.1654	0.6132	0.7842
eve+pc+mean_dms	0.1985	0.1448	0.6675	0.8172	0.223	0.1663	0.6064	0.7788
eve+25sm+snv+pc+mean_dms	0.1986	0.1449	0.6672	0.817	0.2231	0.1665	0.606	0.7785
eve+esm1v+jse_dms+mean_dms	0.1744	0.1287	0.7434	0.8649	0.2235	0.1672	0.6045	0.7778
pc+mean_dms	0.2018	0.1472	0.6564	0.8103	0.2243	0.1673	0.6018	0.7758
5sm+pc+mean_dms	0.2015	0.147	0.6575	0.811	0.2243	0.1673	0.6018	0.7758
eve+5sm+mean_dms	0.2066	0.151	0.6398	0.8002	0.2297	0.1723	0.5825	0.7633
5sm+mean_dms	0.2086	0.1525	0.633	0.7958	0.2303	0.1726	0.5803	0.7619
eve+mean_dms	0.2277	0.1674	0.5627	0.7504	0.2417	0.1817	0.5378	0.7335
mean_dms	0.2331	0.1711	0.5416	0.736	0.2443	0.1836	0.5276	0.7264
wt_esm1v+mean_dms	0.2329	0.171	0.5424	0.7365	0.2448	0.1846	0.5256	0.7253
eve esm1v pc	0.1403	0.1048	0.8339	0.9215	0.2687	0.2035	0.4287	0.6611
var_esm diff_esm	0.1434	0.1084	0.8265	0.9213	0.269	0.2035	0.4271	0.6611
eve+esm1v	0.1408	0.1053	0.8328	0.9212	0.2698	0.205	0.4239	0.6587
eve+25sm+snv+pc+esm1v	0.1399	0.1044	0.8349	0.9218	0.2692	0.204	0.4264	0.6581
eve+25sm+snv+pc+esm1v	0.1399	0.1044	0.8349	0.9218	0.2692	0.204	0.4264	0.6581
eve+25sm+snv+pc+wt_esm1v+var_esm1v	0.1459	0.1086	0.8205	0.9127	0.2693	0.2045	0.4258	0.6575
eve+esm1v+pc	0.1408	0.105	0.8327	0.9207	0.27	0.2044	0.4231	0.656
eve+esm1v+5sm	0.1399	0.1044	0.835	0.922	0.2706	0.2049	0.4206	0.6546
esm1v+pc	0.1409	0.1054	0.8325	0.9211	0.271	0.205	0.4188	0.654
esm1v	0.1418	0.1062	0.8305	0.9202	0.2718	0.2064	0.4153	0.6525
esm1v+25sm+mean_dms	0.1416	0.1057	0.831	0.9202	0.2715	0.2057	0.4166	0.652
esm1v+5sm	0.1407	0.1051	0.8329	0.9212	0.2719	0.2061	0.4146	0.65
wt_esm1v+var_esm1v+pc	0.1483	0.1105	0.8146	0.9101	0.2725	0.2073	0.4122	0.6489
wt_esm1v+diff_esm1v	0.1459	0.1091	0.8205	0.9146	0.2735	0.2082	0.408	0.6471
eve+esm1v+jse_dms	0.1737	0.1293	0.7456	0.8728	0.2722	0.2082	0.4138	0.6444
wt_esm1v+var_esm1v	0.1502	0.1121	0.8098	0.9084	0.2757	0.2107	0.3984	0.6411
var_esm1v	0.1521	0.1144	0.8048	0.9091	0.276	0.2104	0.3972	0.636
esm1v+25sm	0.1634	0.12	0.7748	0.8857	0.2781	0.212	0.3879	0.6284
diff_esm1v	0.1692	0.1297	0.7585	0.8934	0.2816	0.216	0.3725	0.6158
wt_esm1v	0.233	0.1713	0.5419	0.7362	0.2983	0.2314	0.2959	0.5524
eve+pc	0.3029	0.2393	0.2261	0.4777	0.3175	0.2504	0.2021	0.4508
eve+5sm	0.3128	0.2493	0.1748	0.4197	0.3272	0.261	0.1528	0.3924
pc	0.3188	0.2551	0.1427	0.3778	0.3312	0.2632	0.1318	0.3659
5sm+pc	0.3188	0.2552	0.1427	0.3778	0.3312	0.2633	0.1318	0.3659
5sm	0.3267	0.2641	0.0995	0.3154	0.3388	0.2724	0.0914	0.305
eve	0.3284	0.2646	0.0906	0.301	0.3392	0.2736	0.0892	0.3013
acronyms (Features in feature sets) :
jse_dms - james-stein estimator of dms score per position, global mean is calculated per gene
mean_dms - mean dms score per position
pc - all physico-chemical properties (wt, var, diff),
25sm- all substitution matrices
snv - single-nucleotide variant or not (former ed(edit distance))
5sm - 'blosum62', 'blosum80', 'blosum90', 'grantham', 'gonnet1992
wt_esm1v - esm-1v embeddings for wt amino acid
var_esm1v - esm-1v embeddings for variant amino acid
diff_esm1v - difference between esm-1v embeddings for WT and variant amino acid
esm1v - all embeddings esm1v-1v (wt, var, diff)
