## Supplementary material for "VEFill: a model for accurate and generalizable deep mutational scanning score imputation across protein domains": Supplementary_Table_S6.csv

gene_id_out	gene_out	train_size	train_RMSE	train_MAE	train_R2	train_r	test_size	test_RMSE	test_MAE	test_R2	test_r
978	TRIM44 B-box-type zinc finger domain	139323	0.1581319762	0.116629043	0.7906962605	0.8922121993	846	0.111076562	0.07277711518	0.8723681868	0.9345120074
972	TP63 Sterile alpha motif domain	138925	0.1596158318	0.1178461592	0.7869567384	0.8900216915	1244	0.1274557666	0.08621094632	0.8177477422	0.9078043882
794	NCF1 SH3 domain	138930	0.1415610586	0.1044639857	0.8322036352	0.9160318717	1239	0.1444653712	0.1007337328	0.8142724897	0.9042860725
924	SNTA1 PDZ domain	138857	0.1509811395	0.1113234238	0.8086855979	0.9026588646	1312	0.1581911314	0.1146054846	0.815266487	0.9037891134
891	RXRA Zinc finger, nuclear hormone receptor-type domain	138946	0.1579463176	0.1165990796	0.7913034915	0.8925539405	1223	0.1251466473	0.08540155176	0.8112967226	0.9008146942
674	FADD Death effector domain	138935	0.1660924014	0.1224912433	0.7686950796	0.8792832516	1234	0.159784151	0.1126783868	0.8036541702	0.90015934
809	NR3C2 Zinc finger, nuclear hormone receptor-type domain	138848	0.1711089898	0.1261937807	0.7552017204	0.8712526698	1321	0.1284914675	0.08674043009	0.8072602063	0.8989189662
995	VCP CDC48, N-terminal subdomain	139982	0.1667140479	0.1228913766	0.7671713302	0.8783327278	187	0.1524494933	0.1119246764	0.7913973675	0.8954461765
1002	WWTR1 WW domain	139308	0.1414224273	0.1043303375	0.8326142913	0.9162489931	861	0.1441755035	0.1052148891	0.7893571882	0.8892075698
928	BRD4 NET domain	138937	0.1415855642	0.1043249179	0.8322290148	0.9160225646	1232	0.1492593564	0.1100265076	0.7887742555	0.8887805909
939	SQSTM1 Zinc finger, ZZ-type domain	139195	0.1749629212	0.1289259161	0.7437066074	0.8643542405	974	0.1506666518	0.1078466258	0.7891663208	0.8885701198
864	PSTPIP1 SH3 domain	139208	0.1425108459	0.1050818868	0.8301617102	0.9148150945	961	0.1407293357	0.1001478875	0.7755456735	0.8820464132
976	TRIM36 B-box-type zinc finger domain	139361	0.1496459552	0.1103368145	0.8126255175	0.9048684143	808	0.1401573837	0.09863963611	0.774275729	0.8800831871
881	RERE Zinc finger, GATA-type domain	139413	0.1877540615	0.1383280614	0.7053041574	0.841559874	756	0.1250024359	0.08980876708	0.7730046391	0.8795427414
931	SOX4 High mobility group box domain	138962	0.1415365112	0.1043892126	0.8323779334	0.9160901187	1207	0.1526078919	0.1139032914	0.7716321416	0.8785810024
687	FMR1 K Homology domain, type 1	138957	0.1521276148	0.1121933333	0.806478215	0.9013586069	1212	0.1466809092	0.1088456279	0.768186013	0.8772122047
602	CHD4 Zinc finger, PHD-finger domain	139179	0.1675841233	0.1235041763	0.7648124074	0.8769497481	990	0.1609293421	0.1165802715	0.7691435705	0.877051763
555	ADARB1 Double-stranded RNA-binding domain	139048	0.1498121398	0.1104604336	0.8120839097	0.9045637189	1121	0.1623194934	0.121048859	0.7613881935	0.8745869313
1004	YAP1 WW domain	139291	0.1422952324	0.1048991746	0.8305035353	0.9150516099	878	0.1566899136	0.1099849968	0.7602699096	0.8736205409
611	CRX Homeobox domain	139161	0.1516444471	0.1118140599	0.8075266772	0.9019621473	1008	0.1590793622	0.1201382035	0.7564546649	0.8713707769
872	RARB Zinc finger, nuclear hormone receptor-type domain	138718	0.1472726138	0.1085767893	0.8181826226	0.9080595465	1451	0.1742614816	0.1269532884	0.7565410158	0.8701712567
658	DTNA Zinc finger, ZZ-type domain	139050	0.1668143349	0.1229339792	0.766995208	0.8782592903	1119	0.1612108178	0.1191099492	0.7529336542	0.8687918997
914	SIX2 Homeobox domain	139235	0.1412122832	0.1041072478	0.8329192987	0.9164150047	934	0.1719720012	0.1316584225	0.7517481615	0.8675858019
684	FLNB Filamin/ABP280 repeat-like domain	138474	0.1675056894	0.1234999507	0.7646951593	0.8769078762	1695	0.1802448474	0.1284944319	0.747482191	0.8658947213
904	SATB2 CUT domain	138756	0.1747453074	0.1288116549	0.7443610909	0.8647636669	1413	0.1688657964	0.1216386719	0.7432653877	0.8642659814
818	PAX6 Homeobox domain	139135	0.1602867378	0.1181650314	0.7850704744	0.8888990344	1034	0.1565536557	0.119784593	0.7456013935	0.8639768525
737	KDM1A SWIRM domain	138761	0.1853666138	0.1365268641	0.7122949725	0.8456209495	1408	0.1715841021	0.1238865904	0.7382693612	0.8628194355
827	PHOX2A Homeobox domain	139145	0.1414131621	0.1042210739	0.8322253845	0.9160006831	1024	0.1835794636	0.1412681731	0.7405037015	0.8621658954
937	SPTAN1 EF-hand domain	139067	0.166194873	0.122515474	0.7690328912	0.8794618639	1102	0.1539735123	0.1109669241	0.7391819941	0.8600104058
699	GFI1 Zinc finger C2H2-type domain	139732	0.1498669569	0.1105071624	0.8118505805	0.9044183554	437	0.1755501041	0.1337693427	0.7325003967	0.8569693429
638	DLG3 PDZ domain	138440	0.1624022513	0.1198716713	0.7796717704	0.8857434229	1729	0.1475151784	0.09861886936	0.7279280887	0.8556333431
876	RBCK1 IBR domain	139417	0.1625937728	0.1198290991	0.778672277	0.8851517113	752	0.1675298298	0.1284267257	0.7307510378	0.854886135
668	EPS8 SH3 domain	139100	0.149893983	0.1105727793	0.8119307208	0.9044537057	1069	0.1676554353	0.11968551	0.7270937262	0.8546906397
945	STOX1 Storkhead-box protein, winged-helix domain	138743	0.1618551879	0.1193649232	0.7807960619	0.8863924922	1426	0.1691421997	0.1254645994	0.7265979806	0.8540533928
925	SOX11 High mobility group box domain	138931	0.141350291	0.1041547672	0.8324242444	0.916138084	1238	0.192821997	0.1448690634	0.720966753	0.8503643611
909	SH3PXD2B SH3 domain	139093	0.1416799333	0.1045244768	0.8321482784	0.9159843529	1076	0.1458274224	0.09515575491	0.7165443138	0.849069261
779	MPP3 PDZ domain	138676	0.1415683357	0.1043867286	0.8319481341	0.9158933869	1493	0.1887832365	0.139800623	0.7104937634	0.8447856051
915	SIX3 Homeobox domain	139222	0.14165558	0.1043182335	0.8316943669	0.9157068507	947	0.1894462122	0.1414460672	0.7087994834	0.8424293115
788	MYO1E SH3 domain	139195	0.1413866948	0.1042433768	0.8326533792	0.9162753604	974	0.1746100458	0.1333049643	0.705700777	0.8421351448
771	MID2 B-box-type zinc finger domain	139373	0.1413156804	0.1042499512	0.8328642555	0.9163686295	796	0.1619970256	0.1193503822	0.708236527	0.8419709426
825	PDZRN3 PDZ domain	138472	0.1617642266	0.1193759655	0.7811286486	0.8865843869	1697	0.160042646	0.1119479666	0.7040680356	0.8414555482
797	NCF2 SH3 domain	139061	0.156995685	0.1157133632	0.7935481164	0.893882918	1108	0.1771908572	0.1364571983	0.7044864335	0.8395453945
932	SOX5 High mobility group box domain	139011	0.1423678435	0.1049653507	0.8304257111	0.9150180229	1158	0.1715509075	0.1253964789	0.701921293	0.8382282077
913	SIX1 Homeobox domain	139255	0.1413048598	0.1042005169	0.8325690536	0.91621486	914	0.1958729457	0.1485684627	0.701297638	0.8379574581
855	PROP1 Homeobox domain	139132	0.1416740889	0.1044332536	0.8318985406	0.9158215426	1037	0.1853068913	0.1406593422	0.7001685081	0.8371494644
1019	ZEB1 Zinc finger C2H2-type domain	139788	0.184499594	0.1357938152	0.7148705053	0.8471010496	381	0.1829891899	0.1349588206	0.7001266087	0.8367468329
963	TFG PB1 domain	138573	0.1650259285	0.1216585753	0.7717506997	0.8810724008	1596	0.1887406158	0.1413332225	0.6950807064	0.8359827877
700	GFI1 Zinc finger C2H2-type domain	139753	0.1414300041	0.1042557169	0.8324900678	0.9161698851	416	0.1767156443	0.1294827288	0.6966688624	0.8349212328
916	SIX6 Homeobox domain	139223	0.141479382	0.1042373118	0.8320193314	0.9158970761	946	0.1995606292	0.154893223	0.6954057376	0.8348695021
667	EPS8 SAM domain	139147	0.1653508531	0.1219669	0.7713470113	0.8808214931	1022	0.166433663	0.1219469614	0.6952046128	0.8345562479
596	CD2AP SH3 domain	139016	0.1414494053	0.1042413469	0.8325526609	0.9162076182	1153	0.1730150015	0.1341262547	0.6916260981	0.8320137817
805	NPHP1 SH3 domain	139043	0.154393924	0.1139704862	0.8006853747	0.8980109015	1126	0.1368203206	0.0890768803	0.6892610967	0.8315669522
681	FHL1 Zinc finger, LIM-type domain	139134	0.1496938908	0.1104344216	0.8123892867	0.9047676931	1035	0.1750399285	0.1255033492	0.690619155	0.8312261939
720	HNRNPK K Homology domain, type 1	138763	0.1687634718	0.1245051363	0.7616223156	0.8750801678	1406	0.1651384489	0.1048714619	0.6775185953	0.8312045643
994	VAX1 Homeobox domain	139137	0.1597797335	0.1177643384	0.7861898955	0.889521237	1032	0.188560089	0.1466775946	0.6888524521	0.8310253411
634	DBT Peripheral subunit-binding domain	139435	0.1588424753	0.117092031	0.7889035783	0.8911319167	734	0.1665360126	0.1177064824	0.6898000515	0.8309168941
847	POU6F2 Homeobox domain	139178	0.1688888536	0.1244941616	0.7613018426	0.8748542125	991	0.1776587958	0.1292608861	0.6839144193	0.8303857657
938	SQSTM1 Sequestosome-1, UBA domain	139278	0.1704710608	0.1255930762	0.7566732007	0.8721023611	891	0.1784941266	0.1374321199	0.6883335082	0.8299285118
637	DLG3 PDZ domain	138583	0.174050603	0.128203274	0.7459123375	0.8656779276	1586	0.194270828	0.1454144286	0.6835006418	0.828929898
782	MSX2 Homeobox domain	139129	0.1426709145	0.1051053997	0.8294299183	0.9144339531	1040	0.1960819795	0.1510563901	0.6834999109	0.8269361059
676	FBXO11 Zinc finger, UBR-type domain	139302	0.1673717476	0.123352657	0.7653657498	0.8772457992	867	0.1924128431	0.1458169374	0.6732369518	0.8206922491
930	SOX3 High mobility group box domain	139049	0.1414379917	0.1042399531	0.8325583285	0.9161917085	1120	0.1854424767	0.139148221	0.672452622	0.8205564558
922	SMARCE1 High mobility group box domain	138953	0.1667665963	0.1228867789	0.7670217601	0.8782539409	1216	0.1972146011	0.1450305717	0.668945417	0.8205481668
740	KDM5C Zinc finger, PHD-finger domain	139222	0.1797147448	0.1323057573	0.7294768173	0.855822609	947	0.1940512671	0.1478254147	0.6729852552	0.8203802199
911	SHOX Homeobox domain	139148	0.1413557667	0.1041862643	0.8326006006	0.9162214156	1021	0.1986337098	0.1515856799	0.6686292033	0.8201205178
672	ESRRB Zinc finger, nuclear hormone receptor-type domain	138717	0.157376683	0.1159482934	0.7924477731	0.8931934628	1452	0.2003887802	0.1484220203	0.6723159345	0.8199927094
900	SASH1 Sterile alpha motif domain	138848	0.1485943211	0.1095361276	0.8143961732	0.9059084609	1321	0.2186493853	0.1691111514	0.6694910248	0.8194152864
600	CHD4 Chromo domain	139173	0.1589455667	0.117134578	0.7880933854	0.890671981	996	0.1990326977	0.154339528	0.6658266312	0.8185757493
807	NR2F1 Zinc finger, nuclear hormone receptor-type domain	138732	0.1411664406	0.104100926	0.8329707958	0.9164231274	1437	0.2006409935	0.1481186762	0.669861595	0.8185466542
875	RASGRP1 Protein kinase C-like, phorbol ester/diacylglycerol-binding domain	139139	0.1786808873	0.1315362823	0.7328082109	0.857827094	1030	0.1837594226	0.1386390897	0.6695937348	0.8183297037
613	CRYBA4 Beta/gamma crystallin domain	138900	0.1712935082	0.126197006	0.7542450858	0.870641435	1269	0.1957342274	0.1491375354	0.6636432411	0.817455768
988	UBTF High mobility group box domain	139001	0.1726676646	0.127357073	0.751046821	0.8687361891	1168	0.1490857776	0.09696993026	0.6633905685	0.8169334048
703	GLI3 Zinc finger C2H2-type domain	139696	0.1453818147	0.1071575196	0.8229206066	0.9107355017	473	0.19811802	0.1550889886	0.6628320903	0.8165841788
559	AHI1 SH3 domain	140064	0.1674188186	0.1233993422	0.7651532262	0.8771156017	105	0.2146699561	0.1633259369	0.662852695	0.8150236034
951	TARDBP TAR DNA-binding protein 43, N-terminal domain	139609	0.1849534768	0.1361109228	0.7136220464	0.8463590339	560	0.182022884	0.1365012053	0.6607791488	0.8137204432
766	MECP2 Methyl-CpG DNA binding domain	138805	0.1658843329	0.1222681804	0.7692589636	0.8795944346	1364	0.1970819438	0.1484621029	0.6598500148	0.8132456053
632	CUX2 CUT domain	138886	0.1868702516	0.1376185407	0.7083874902	0.8433106441	1283	0.1600510361	0.1166450226	0.6515984994	0.8087475797
1005	YAP1 WW domain	139324	0.1428547201	0.1053553309	0.8291879337	0.9142543884	845	0.1845375514	0.138308721	0.6534124007	0.8084811647
598	CD2AP SH3 domain	139252	0.1413422251	0.1041455545	0.832721246	0.916288957	917	0.1933098253	0.1489823774	0.6492258444	0.8063025097
770	MID1 B-box-type zinc finger domain	139389	0.1419644738	0.1046492459	0.8310902325	0.9153757951	780	0.2001036892	0.1485400993	0.6434020619	0.8054152022
819	PAX7 Homeobox domain	139130	0.1412711896	0.1041617921	0.8326884183	0.916277158	1039	0.2143879494	0.1639385702	0.6464371876	0.8050890162
716	HECW2 WW domain	139387	0.1443292715	0.1063847431	0.8255126115	0.9121955426	782	0.2003995393	0.1460576629	0.6448983443	0.8043530535
744	KMT2A Zinc finger, CXXC-type domain	139286	0.180718164	0.1329917245	0.7263254815	0.8539315296	883	0.2046261303	0.1604051109	0.6401126089	0.8001206217
1045	ZNF148 Zinc finger C2H2-type domain	139758	0.167842148	0.1237021575	0.7640773993	0.87648275	411	0.1959736525	0.1485529226	0.6341567819	0.7964544239
659	DVL1 DIX domain	138801	0.1713259793	0.1262051839	0.7534635619	0.8701719492	1368	0.2314703226	0.1766361486	0.6310339754	0.7952037593
990	UFM1 Ubiquitin-fold modifier 1	138975	0.1701774582	0.1254326831	0.757463266	0.8725681623	1194	0.2057506612	0.1488062787	0.626533498	0.7931218174
601	CHD4 Zinc finger, PHD-finger domain	139173	0.17863234	0.131521787	0.7326906639	0.8577346479	996	0.2044411157	0.1572504243	0.6233618507	0.7899347127
683	FLI1 Pointed domain	138793	0.1696901549	0.1250702032	0.7590622425	0.8735057272	1376	0.1986934473	0.1504683769	0.6172560056	0.788014153
919	SMARCB1 SNF5/SMARCB1/INI1 domain	139232	0.1809072011	0.133139335	0.725561551	0.853444576	937	0.2221548711	0.1682135377	0.6198448759	0.7875083623
844	POU4F3 POU-specific domain	139175	0.1718463274	0.126636455	0.7529703338	0.8698750287	994	0.1901179488	0.1411677444	0.6162789371	0.7867400178
926	SOX17 High mobility group box domain	138983	0.1415994911	0.1043871941	0.8323369521	0.9160627752	1186	0.1869129871	0.1399212391	0.6154230858	0.7845341511
680	FHL1 Zinc finger, LIM-type domain	139099	0.1697713217	0.1251373139	0.7586036538	0.8732509162	1070	0.1991181375	0.1478698879	0.6120915203	0.7826966662
585	BRD4 NET domain	138900	0.1607483575	0.1184029213	0.7835119851	0.8879590533	1269	0.2100939051	0.1651062548	0.6091741456	0.781566583
718	HESX1 Homeobox domain	139148	0.1552739106	0.114471048	0.7975777124	0.8961667033	1021	0.2465383797	0.1894412105	0.6067214194	0.7794296448
660	DVL1 PDZ domain	138982	0.1604230277	0.11829612	0.7840546359	0.888295052	1187	0.21676985	0.1603482674	0.6007218583	0.7772017054
841	POU3F4 Homeobox domain	139140	0.1624636497	0.1197524259	0.7782665045	0.8848778931	1029	0.2517926682	0.1969435213	0.6031171926	0.7771562329
707	GRIP1 PDZ domain	138879	0.155960355	0.1149799354	0.7961243669	0.8952976781	1290	0.2247292571	0.1716043999	0.5975933734	0.7735002578
863	PRRX1 Homeobox domain	139132	0.1513187371	0.1115227974	0.8079276165	0.9021405276	1037	0.2313046163	0.1841462109	0.5957832444	0.7727086514
682	FHL2 Zinc finger, LIM-type domain	139619	0.1993724565	0.1482339748	0.6674368687	0.8236179884	550	0.17711544	0.1225465829	0.5791547391	0.7719638269
595	CCNF F-box domain	139174	0.1664935678	0.1226970598	0.7675948632	0.8785927311	995	0.2185768783	0.1709120942	0.5911244734	0.7718555558
927	SOX18 High mobility group box domain	138977	0.1415079459	0.1042614202	0.8324656379	0.9160945409	1192	0.2016852421	0.148452808	0.5931337678	0.7704526531
832	POU1F1 POU-specific domain	138957	0.1614090846	0.1189516466	0.7813093797	0.8866566987	1212	0.2295917526	0.1796295799	0.5880424153	0.7693556813
965	TJP2 PDZ domain	138365	0.1773630799	0.1305609999	0.7352529987	0.8592516094	1804	0.2473069456	0.1898955116	0.5797057192	0.7629091131
675	FANCL FANCL C-terminal domain	139368	0.178992122	0.1317512062	0.731576232	0.8570630188	801	0.2254598795	0.1737649389	0.5792266525	0.7613045367
781	MSX1 Homeobox domain	139146	0.1410426761	0.1039703359	0.8329192566	0.9163702437	1023	0.2585497255	0.1975003719	0.5772607684	0.7611035261
887	RNF7 Zinc finger, RING-H2-type domain	139148	0.1877111635	0.1382043396	0.7047314693	0.8412692885	1021	0.2281346781	0.1747307974	0.5787298412	0.7607767892
968	TOE1 Zinc finger, CCCH-type domain	139733	0.1646858587	0.1214081389	0.7729148082	0.881728053	436	0.2033337326	0.15024534	0.5772811184	0.7603205468
698	GFI1B Zinc finger C2H2-type domain	139752	0.141350634	0.1041683821	0.832514158	0.9161655723	417	0.243402957	0.1875969737	0.5752570449	0.7592198802
917	SLTM SAP domain	139463	0.1726570899	0.1272222595	0.7504829046	0.868391625	706	0.2008150204	0.1550311716	0.575271584	0.7591345734
789	MYOCD SAP domain	139395	0.1486661233	0.1095214295	0.8147976149	0.9060839119	774	0.2313899213	0.1788524859	0.5653293345	0.7519200401
1035	ZIC3 Zinc finger C2H2-type domain	139751	0.1468220059	0.1082311731	0.8193855073	0.9086997635	418	0.2293122737	0.1772236289	0.5602300134	0.7499740412
685	FLNB Filamin/ABP280 repeat-like domain	139022	0.1912740968	0.1410866106	0.693471966	0.8352115692	1147	0.2244332267	0.1615263664	0.5583260124	0.7475260963
878	RBM10 Zinc finger, RanBP2-type domain	139677	0.1605331333	0.1183400376	0.7838613576	0.888159536	492	0.2592378847	0.199875157	0.5557346727	0.7457313453
587	CABP2 EF-hand domain	139125	0.1878075617	0.138311423	0.7049420457	0.8413681873	1044	0.201550499	0.1479607979	0.5521311901	0.7435299031
877	RBM10 Zinc finger, RanBP2-type domain	139712	0.1715293658	0.1264046079	0.7534215431	0.8701406516	457	0.2396058368	0.1772947835	0.5506684669	0.7420854665
635	DDHD2 Sterile alpha motif domain	139101	0.1607692606	0.1184935614	0.7829881003	0.8876242618	1068	0.2552169192	0.1953784018	0.5475238917	0.7412836888
948	SUOX Cytochrome b5-like heme/steroid binding domain	138916	0.1625429839	0.1198127773	0.7783219462	0.8849087603	1253	0.2376146348	0.1800545855	0.5470937633	0.7406952752
697	GATAD2B Zinc finger, GATA-type domain	139456	0.1711166424	0.1260918566	0.7540528465	0.8705459932	713	0.2504355877	0.1827374743	0.5415857983	0.739932521
552	ABL1 SH3 domain	139133	0.150343896	0.110825001	0.8107478253	0.9037582055	1036	0.2228662997	0.168791724	0.5383949979	0.7386600839
643	DMTF1 SANT/Myb domain	139420	0.1653585376	0.1218746469	0.771193277	0.8806909269	749	0.2057336722	0.150556792	0.5421908918	0.73700166
918	SMARCA4 BRK domain	139564	0.1520615996	0.1120844452	0.8062935072	0.90117655	605	0.2346388108	0.1837588026	0.5338852894	0.7313229961
623	CRYGS Beta/gamma crystallin domain	138767	0.18061614	0.1330457197	0.7269339828	0.8542870679	1402	0.1989085726	0.1382094505	0.5322160309	0.7308221589
592	CBL Ubiquitin-associated domain	139319	0.1714221775	0.1263484117	0.7530068637	0.8698594876	850	0.2935904309	0.2202716484	0.530616673	0.7287401983
597	CD2AP SH3 domain	139088	0.1672783891	0.123262298	0.765603016	0.8773722609	1081	0.2314720266	0.1805905912	0.5298051548	0.728498469
606	CHD7 BRK domain	139539	0.1765761398	0.1300404896	0.7391454758	0.8616006043	630	0.2008925771	0.1467224062	0.5157701264	0.7193120166
665	EP300 Coactivator CBP, KIX domain	138593	0.1775684869	0.1308434942	0.7347437041	0.8589424822	1576	0.2789182264	0.2102076271	0.5090284187	0.7154152963
717	HERC2 CPH domain	138839	0.1718525034	0.1265861382	0.7525655282	0.8695930376	1330	0.2401291974	0.1857746975	0.5007669424	0.7079196918
785	MXI1 Myc-type, basic helix-loop-helix (bHLH) domain	139230	0.1979971716	0.1468735202	0.6712426442	0.8250003241	939	0.2636596316	0.2098871101	0.4905167227	0.7022051712
943	SRY High mobility group box domain	139053	0.1402425078	0.1034475975	0.834536965	0.9172017002	1116	0.3045779588	0.2354788941	0.4887703626	0.6999399649
783	MTA3 SANT/Myb domain	139300	0.1650721547	0.121737292	0.7707382277	0.880391237	869	0.3218700003	0.2475302676	0.4649274791	0.682189101
790	MYSM1 SANT/Myb domain	139363	0.1878962841	0.1383848641	0.7040991628	0.8409471651	806	0.2637835782	0.2008636279	0.4574745156	0.6767447265
888	RPL35 Ribosomal protein L29/L35	139164	0.1982136106	0.1470538547	0.6710593477	0.824903704	1005	0.2316702777	0.1772082337	0.4515899726	0.6746175564
795	NCF2 PB1 domain	138975	0.1552231663	0.1143948941	0.7975128688	0.896088586	1194	0.2659210399	0.2099633576	0.4496882641	0.6732624665
884	RNF113A Zinc finger, CCCH-type domain	139694	0.1775395668	0.1308376704	0.7356219482	0.8594810784	475	0.2933375541	0.2185294839	0.4488955344	0.67191342
853	PRDM8 Zinc finger C2H2-type domain	139771	0.1553028115	0.1145233078	0.7978642478	0.8963114242	398	0.2702325615	0.2123160795	0.4462465849	0.6682205691
823	PDHX Peripheral subunit-binding domain	139285	0.1761842893	0.1297689989	0.7403212028	0.8622676367	884	0.2241047305	0.1680780224	0.4377165014	0.6630802887
1046	ZNF292 Zinc finger C2H2-type domain	139717	0.1523137081	0.1123114971	0.8056190851	0.9007891174	452	0.2655381496	0.1964353744	0.4290909527	0.655417184
936	SPTA1 SH3 domain	139278	0.1770810459	0.1305151083	0.7364268742	0.8599331434	891	0.3184073511	0.252179822	0.3969561356	0.6310160963
869	RAG2 Recombination activating protein 2, PHD domain	140070	0.1661790921	0.1224366917	0.7687347146	0.8792394441	99	0.1750531175	0.1270348254	0.3303403317	0.5785093624
750	LIMS2 Zinc finger, LIM-type domain	140150	0.2033080513	0.152117267	0.6537222794	0.819292532	19	0.3000562148	0.2287327376	0.02315805857	0.1643039481
