## Supplementary material for "VEFill: a model for accurate and generalizable deep mutational scanning score imputation across protein domains": Supplementary_Table_S7.csv

eve sm snv pc wt_esm var_esm mean_dms (90train10test)
gene_id	train_size	train_rmse	train_mae	train_r2	train_r	test_size	test_rmse	test_mae	test_r2	test_r
mean (139 genes)		0.08119459683	0.05785557178	0.9207110608	0.9678537792		0.2075559624	0.1555383796	0.5972669709	0.7750793398
median (139 genes)		0.07548483336	0.05204501526	0.9444773319	0.9772315787		0.2029248553	0.1541673488	0.6155579152	0.7866174164
mean (R above 0.6) (136/139)		0.07841702882	0.05545087496	0.9276734919	0.9695478308		0.2058992731	0.1541731554	0.6057031069	0.7805756694
median (R above 0.6) (136/139)		0.07372660491	0.05113765857	0.9471779889	0.9788873469		0.2015001594	0.1532055909	0.6160794386	0.7909690111
668	962	0.02154159422	0.01216623475	0.9952984316	0.9980245969	107	0.1485332311	0.1085601252	0.8414535574	0.9207116891
674	1110	0.05971670284	0.03860185902	0.9724571012	0.9873628504	124	0.142987125	0.1003557199	0.8473313795	0.9205439675
809	1188	0.06720790688	0.04125218773	0.9467925772	0.9747912163	133	0.1241410034	0.08692802502	0.8325442909	0.9153246993
972	1119	0.04227866806	0.02508605328	0.9801815735	0.9909380695	125	0.1196226635	0.07609659384	0.8203501683	0.9083057417
995	168	0.03611792297	0.02759797412	0.9881916175	0.9949068553	19	0.1523246367	0.1271361017	0.8055915499	0.9080569134
602	891	0.08914622341	0.0616161163	0.9301947891	0.9678193022	99	0.1339253177	0.1029626977	0.815487873	0.9056560515
978	761	0.008739261807	0.002424873129	0.999210071	0.9996122141	85	0.1327891546	0.08770235496	0.8171925524	0.9041452449
924	1180	0.008072636852	0.003322212713	0.9995141598	0.9997707802	132	0.1693516434	0.1241240492	0.8002105409	0.8958641196
555	1008	0.006151444093	0.002518737616	0.9996588176	0.9998400191	113	0.1505216883	0.1018625079	0.7863685217	0.8894395019
872	1305	0.06043405619	0.04022394847	0.9705598721	0.9867570714	146	0.1677324438	0.129609332	0.783664385	0.8861537488
904	1271	0.03383113099	0.02177048035	0.9896403308	0.9954343093	142	0.1606384118	0.1151578132	0.7780443412	0.8838964416
825	1527	0.02565656639	0.01580371686	0.9923509448	0.9967174995	170	0.1482266823	0.09642475691	0.7585026949	0.8727285202
900	1188	0.01033957405	0.004623583335	0.9992623194	0.9996611953	133	0.186891676	0.1409935553	0.75199503	0.8717966626
1019	342	0.08674982986	0.06016106967	0.9322519326	0.9700449522	39	0.1796963846	0.1423182632	0.6748971007	0.8717771183
684	1525	0.046510008	0.02966046821	0.9831728616	0.9924545189	170	0.1778355942	0.1265838592	0.7559402943	0.8708696513
922	1094	0.08150741026	0.05582126349	0.9430529357	0.9754242978	122	0.1810514764	0.1306315334	0.7346991217	0.8670303222
794	1115	0.02645119891	0.01348069191	0.9937243713	0.9971044961	124	0.172514219	0.119899243	0.750089053	0.8667819765
797	997	0.02893456604	0.020690811	0.9917992808	0.9965702605	111	0.1937936118	0.1465975066	0.7312694133	0.8632450428
658	1007	0.0793369895	0.05658121066	0.9401501028	0.972739996	112	0.1640537873	0.1104503591	0.740742768	0.8624430488
638	1556	0.01006529307	0.004615797835	0.9987278275	0.9994186388	173	0.1468474863	0.08581722066	0.74046062	0.8606966631
891	1100	0.08283132841	0.05077741489	0.9173915308	0.9607364651	123	0.1481759738	0.0875418478	0.7337799095	0.8572839131
779	1343	0.03429879223	0.02009032066	0.9904064804	0.995663013	150	0.1862919269	0.1364453211	0.7271373288	0.8564037842
939	876	0.05464832142	0.03510629273	0.9719765977	0.9872209005	98	0.176056004	0.1218252537	0.730907413	0.8555262473
968	392	0.02083542538	0.01248660033	0.9954658422	0.9982615001	44	0.1875489664	0.14743612	0.6961978891	0.8535623941
909	968	0.05390003126	0.02839431464	0.9621602045	0.9839547274	108	0.1273069163	0.08224731312	0.7246260215	0.8533064371
737	1267	0.04182434313	0.0275546944	0.984416117	0.9931964538	141	0.1774158474	0.1290005769	0.7226701051	0.8525700917
875	927	0.09902872464	0.07164864558	0.903233549	0.9564293533	103	0.1776151855	0.1393631187	0.7129257392	0.8479532492
864	864	0.03801771571	0.02490331765	0.9838571945	0.9930230274	97	0.1449430596	0.1051506747	0.708815808	0.8464157759
611	907	0.02206164013	0.01418491147	0.9952404495	0.9980318427	101	0.1875122357	0.145256242	0.7026978597	0.8453073805
771	716	0.04304353468	0.02201103554	0.97860277	0.9906468482	80	0.1876646136	0.1441705728	0.7019473063	0.8411977015
930	1008	0.03991678932	0.02759457151	0.9848702502	0.993961065	112	0.1733759083	0.1321884769	0.7055301208	0.8400202329
1002	774	0.08142295737	0.05679703316	0.9314782734	0.9684164256	87	0.1872762102	0.1347681438	0.6970191957	0.8387346779
687	1090	0.03390924587	0.02246520946	0.9876926798	0.994642592	122	0.163574287	0.1218395505	0.6929111245	0.8376982404
634	660	0.04691521885	0.02656160071	0.975158857	0.9894978703	74	0.1750955537	0.1179955943	0.6809438022	0.8317706469
881	680	0.1010877311	0.06914206777	0.8566729052	0.9363791611	76	0.120499494	0.09235690328	0.6873124206	0.8311408609
888	904	0.02969274697	0.01763299323	0.9909676759	0.9962018555	101	0.1787325051	0.1358518862	0.6804381713	0.830722469
876	676	0.04855589176	0.03379961811	0.977664589	0.9903714985	76	0.1676422922	0.1234994292	0.6852741391	0.8305230678
963	1436	0.03412008175	0.02342198994	0.9899690432	0.9957098322	160	0.1978175487	0.1524152784	0.6837295502	0.8304318048
931	1086	0.08833854413	0.06294083107	0.9248081153	0.965714692	121	0.1655014843	0.1260467431	0.6769666709	0.8258078096
945	1283	0.0126187587	0.006196885466	0.9984581623	0.9993071234	143	0.1936774584	0.1449877836	0.6780325426	0.8252599064
637	1427	0.008273006217	0.003778769826	0.9994192821	0.9997389267	159	0.2058686932	0.1498688531	0.6777996327	0.8236517535
1004	790	0.1172409552	0.07985137866	0.8674800521	0.9412176977	88	0.1738031733	0.118512518	0.6662400142	0.8211587751
598	825	0.06934553527	0.0509410462	0.953961692	0.9811565015	92	0.2064067222	0.1591148306	0.6554975701	0.8211455615
938	801	0.009716228083	0.005004388824	0.9990800468	0.9995844481	90	0.1806759434	0.1388349018	0.6666764857	0.8210806192
681	931	0.1179522892	0.08309105802	0.8589391965	0.9363287991	104	0.1909217392	0.1491614676	0.6415427902	0.8180783837
699	393	0.06574772932	0.04844198626	0.9630483035	0.9835258846	44	0.1812999601	0.1394172386	0.6668353375	0.8168343788
918	544	0.06328213787	0.04423530698	0.965524354	0.9867960031	61	0.2175640135	0.1721371415	0.6392486619	0.815464549
698	375	0.1325401056	0.09911719501	0.8748231771	0.9483053929	42	0.2104192323	0.1645263269	0.6622521839	0.8146456179
720	1265	0.02924203141	0.008832312419	0.9894339453	0.9952266495	141	0.1984241119	0.1358921256	0.6606350062	0.8131701768
595	895	0.006815275185	0.002764448171	0.9995939107	0.9998158149	100	0.2223302924	0.1827229688	0.6383609757	0.8125746008
976	727	0.06055377899	0.03661916773	0.9588425325	0.981355702	81	0.1537923731	0.09892173817	0.6526388846	0.8118816299
937	991	0.07171987287	0.04898102444	0.9427214287	0.9742945579	111	0.1891698075	0.1268197098	0.6412651441	0.8100706867
703	425	0.1255971375	0.09578723383	0.8654070657	0.9420633626	48	0.1874423316	0.1407697278	0.630204737	0.8093540771
596	1037	0.05305645149	0.03947169003	0.9705923645	0.9877395683	116	0.1949300803	0.1507904714	0.6517711816	0.8091721218
913	822	0.1243450144	0.09315294021	0.8804992516	0.9474678722	92	0.2057532331	0.1562316327	0.6436367365	0.8078248602
600	896	0.01467114457	0.008519515582	0.9982071475	0.99922798	100	0.1909686444	0.1527111134	0.6490734933	0.8069402067
672	1306	0.07349405619	0.05204501526	0.955795349	0.9807017598	146	0.2135141431	0.1603071561	0.6371842224	0.8068154242
740	852	0.1543461521	0.1174894688	0.7965150332	0.9151315675	95	0.1855006646	0.1465541415	0.6475897511	0.8050917531
613	1142	0.04534855549	0.03176781208	0.9817769293	0.992592223	127	0.2132482612	0.1606319697	0.6297791435	0.8048785364
667	919	0.07050473146	0.04720138639	0.9444773319	0.9765499055	103	0.1969346486	0.1402635416	0.6161025582	0.8045713012
659	1231	0.0532090855	0.03816842889	0.9804038258	0.99195374	137	0.2403279767	0.1821124966	0.6185247103	0.8014358866
632	1154	0.02385938958	0.01212029981	0.9922856862	0.9965602281	129	0.1598462313	0.1085345285	0.6406423417	0.8009423267
788	876	0.008011125322	0.003137279463	0.9993748494	0.9997132363	98	0.1988634294	0.1509208142	0.6288139679	0.8002168555
818	930	0.03465316181	0.02445963596	0.9876003048	0.9947446695	104	0.1836047627	0.1299844381	0.6316739333	0.7956119421
948	1127	0.0993082058	0.0698741663	0.9209986342	0.9675618853	126	0.2140902429	0.164280384	0.6226332814	0.7954412772
887	918	0.1161280551	0.08609845015	0.8891628439	0.9512590138	103	0.227237482	0.1651495906	0.6297435349	0.7952494445
841	926	0.108267855	0.08272543542	0.9275668483	0.9696025732	103	0.2294212355	0.1854191612	0.626373489	0.7929167304
766	1227	0.09168554261	0.06493523706	0.9266558558	0.9680001472	137	0.2029248553	0.1541673488	0.6257691538	0.7911762344
827	921	0.02194973365	0.01433233878	0.9963211533	0.9984490327	103	0.2130890043	0.1587299823	0.6155579152	0.7907617878
807	1293	0.1032101053	0.07344301414	0.9142139768	0.9617922879	144	0.1968914722	0.1452439867	0.6116311308	0.7866174164
847	891	0.04801248149	0.03013589864	0.9768035207	0.9903584651	100	0.1984776759	0.1491455503	0.6160563191	0.7860509771
790	725	0.09051658682	0.064777147	0.9361741176	0.9772315787	81	0.2231556497	0.1692494694	0.5964722601	0.7859360926
855	933	0.1312378525	0.09761520501	0.8497915393	0.9338461405	104	0.2089375503	0.1586127342	0.6136811907	0.7835003837
1005	760	0.1297707297	0.09688432837	0.8285340489	0.9253397002	85	0.2009677304	0.1537000685	0.5901258321	0.7823988173
994	928	0.1057268397	0.07930989163	0.9032545234	0.9574646261	104	0.200178545	0.1569585571	0.5861627717	0.7754450192
744	794	0.0635472038	0.04699731935	0.9647844487	0.9851423107	89	0.2308132654	0.171791253	0.5931449023	0.7737310914
916	851	0.03516402843	0.02519007552	0.9906049594	0.9963306082	95	0.2246794153	0.1821485667	0.5883064095	0.7703464315
844	894	0.1108940146	0.07880835374	0.866413163	0.9442656572	100	0.2179667343	0.1613120964	0.5747824161	0.770075626
700	374	0.084654116	0.05934836469	0.9314394805	0.9706567075	42	0.1903461098	0.1376889581	0.5841985498	0.7700147912
914	840	0.01033741503	0.003781390865	0.9991185435	0.9995865351	94	0.2020325884	0.1544618632	0.5896227245	0.768020846
965	1623	0.07576842121	0.05592070525	0.9605272361	0.9839416163	181	0.2454193647	0.1894304045	0.5877475653	0.7672303166
943	1004	0.1404285437	0.105133509	0.8912497911	0.9571421403	112	0.2797636989	0.226416209	0.5711631504	0.7643716322
990	1074	0.1186521464	0.08532587009	0.8780599256	0.9471313407	120	0.1968532178	0.1411031517	0.571097277	0.7641298106
635	961	0.1297493702	0.09570224075	0.8823200514	0.9529910639	107	0.2546758319	0.2018418291	0.5706506944	0.7629838242
928	1108	0.1287078655	0.0954671348	0.8433135764	0.9325565465	124	0.2076414718	0.1550884418	0.5805117188	0.7622913809
716	703	0.05794844202	0.03715376118	0.9700667017	0.9879038785	79	0.2256980861	0.1709180625	0.5775413863	0.7619813487
675	720	0.09334316143	0.06776935244	0.9273837349	0.9697661455	81	0.2315805761	0.1815566201	0.5685219939	0.7568807039
925	1114	0.04967143022	0.03408669299	0.9814751541	0.9923413628	124	0.2392013031	0.1657453371	0.5700723622	0.7550566767
785	845	0.04493544425	0.03231400871	0.9852127931	0.9941399483	94	0.2405184886	0.1903649919	0.5601038646	0.7512463983
592	765	0.0821500133	0.04567941996	0.9632600378	0.9848572656	85	0.2856516405	0.226913809	0.5411093106	0.7504268615
676	780	0.04562858024	0.0335780579	0.981015787	0.9920765881	87	0.2547567775	0.186282014	0.5545564963	0.7471047361
789	696	0.09747219261	0.07360811863	0.9235779865	0.9690681462	78	0.2259606305	0.1720583653	0.5474341624	0.7470710662
683	1238	0.1477351556	0.1105635793	0.7890847934	0.9129686269	138	0.2128638734	0.1626265082	0.5475869242	0.7421996743
643	674	0.03578768919	0.01531298451	0.9861817907	0.9941955207	75	0.2033587269	0.1570992081	0.5414020885	0.7393762865
919	843	0.1012993185	0.07645526333	0.9202702037	0.9659141624	94	0.2560061477	0.2013698477	0.5154724772	0.7387230657
932	1042	0.128545317	0.09373921838	0.833516954	0.9269578503	116	0.2075723662	0.1440250259	0.5395860623	0.7370320703
819	935	0.1445422378	0.1091011248	0.8403528706	0.9306691695	104	0.2357698452	0.1855177089	0.538424636	0.7367828677
915	852	0.08555611609	0.06257706761	0.9403482599	0.9748388455	95	0.2446615276	0.1841968261	0.5273632359	0.7355577978
1035	376	0.1698334078	0.1302792847	0.7641507021	0.9035624048	42	0.2129306385	0.1732591232	0.5199457449	0.7304846766
682	495	0.06742497404	0.03964767071	0.9395211873	0.9745806648	55	0.1791017694	0.1191610364	0.5313524887	0.7304125065
601	896	0.1313035601	0.09780551217	0.8410767783	0.9278363449	100	0.2524122581	0.1947517793	0.520159398	0.7293612508
697	641	0.1428576186	0.09888330219	0.8503312243	0.9344263005	72	0.2572277929	0.1911409359	0.5281513757	0.7291111044
988	1051	0.02259999229	0.01015226454	0.9923575503	0.9968575933	117	0.1677297534	0.1049717332	0.5216404619	0.7261556855
805	1013	0.06454538693	0.03689067554	0.9319127067	0.9699277979	113	0.1575167933	0.08704368064	0.5207577542	0.72468515
718	918	0.1206348724	0.09036212702	0.9043391045	0.9599281401	103	0.2868123353	0.2253752902	0.5243559342	0.7243090846
585	1142	0.09445086449	0.07163975675	0.9221561244	0.9679444391	127	0.2166312106	0.1722283902	0.5209581951	0.723141109
552	932	0.1178054019	0.08541447275	0.8710701189	0.9510486228	104	0.2270171765	0.1750949529	0.5192923353	0.7219195775
911	918	0.112324633	0.08491202725	0.8943846163	0.9538611545	103	0.2365994561	0.1784319567	0.514308333	0.7177373269
832	1090	0.08005474535	0.06087475917	0.950194415	0.9799142314	122	0.2448053293	0.1887512688	0.5068514055	0.7157364937
660	1068	0.02848039033	0.01642659267	0.9930136089	0.997195722	119	0.2553744013	0.175326989	0.5032147353	0.7155723971
707	1161	0.07548483336	0.05543952948	0.9547534157	0.982136537	129	0.2475610937	0.1822248927	0.4925941345	0.7055247326
877	411	0.08943316193	0.05942556298	0.9379305893	0.9749293054	46	0.2404499875	0.179033099	0.4830217213	0.7023436736
1046	406	0.05432047707	0.02481776661	0.9752899826	0.9902239597	46	0.2803548311	0.2138357911	0.469891347	0.7022098143
1045	369	0.07097061535	0.05268296941	0.9526280015	0.9809083172	42	0.2175125587	0.1628721528	0.484255461	0.7009529983
665	1418	0.07395915363	0.04763594681	0.9648106579	0.9869511001	158	0.3082634789	0.2253759282	0.4859590188	0.7008272293
587	939	0.1462515026	0.1032510282	0.7710172328	0.9035925645	105	0.1851179851	0.1349683573	0.4761961892	0.7006719915
781	920	0.194764602	0.1488618604	0.7562349424	0.895708963	103	0.3085586739	0.2379975635	0.4675409783	0.6968471889
951	504	0.1336782649	0.1014637808	0.8253030223	0.9272520248	56	0.172253877	0.1377829962	0.4654391366	0.6957925026
685	1032	0.1534209713	0.1073764552	0.7973187787	0.9131187153	115	0.223617806	0.1581528082	0.4714648638	0.6956435816
623	1261	0.1188356851	0.07396626259	0.8351709978	0.930960087	141	0.1966779799	0.1419267115	0.4825966777	0.6951150492
823	795	0.1253289837	0.09359318108	0.8271571135	0.9367202475	89	0.1992509621	0.1482936956	0.4733496915	0.6892860651
926	1067	0.1172252563	0.08487377487	0.8483041786	0.9346201845	119	0.2211354275	0.1690200088	0.4696225171	0.6861489047
597	972	0.05066559916	0.03366900077	0.9772906892	0.991457612	109	0.255358129	0.2059424475	0.4620316704	0.6801095356
717	1197	0.08420688558	0.06197907502	0.9395340636	0.9779836715	133	0.2328896707	0.1829611013	0.4497328354	0.6791157092
795	1074	0.1515146209	0.1173812703	0.8216347602	0.9329039239	120	0.2651662844	0.2102748876	0.4432860808	0.6674593823
853	358	0.04940570349	0.03361754953	0.9811509568	0.9933927912	40	0.2876745796	0.2324299967	0.4347510919	0.6658595386
770	702	0.1864155374	0.141707331	0.6934522973	0.8892772128	78	0.2447371848	0.1785803742	0.4158444384	0.6536520411
927	1072	0.07301892513	0.05133427095	0.9475634006	0.9797910223	120	0.2215844506	0.1687750938	0.4149199854	0.6513584376
606	567	0.1069407953	0.07568264754	0.8625919952	0.945831531	63	0.2222952724	0.1596777348	0.4112121438	0.6464879095
884	427	0.1037591066	0.07720659846	0.9304702927	0.973636278	48	0.3181198918	0.2305267294	0.3904102516	0.6413743246
917	635	0.15788436	0.1198669797	0.7438065385	0.891365844	71	0.2103412198	0.1685982485	0.4013553605	0.6383988286
783	782	0.1300892203	0.0947653397	0.9142380334	0.9681431402	87	0.3098978596	0.2477567487	0.3491301229	0.6312454529
680	963	0.1633081193	0.1190025205	0.7476718804	0.892078632	107	0.2057386078	0.1599271408	0.3893527678	0.6275892878
878	442	0.240588403	0.1879294263	0.6291957844	0.8401253107	50	0.2595117135	0.2150263457	0.3763892947	0.6186976064
863	933	0.1091607345	0.08392293355	0.9107512088	0.9634367409	104	0.2782013983	0.2184591875	0.3546782378	0.6178127675
782	936	0.1240545856	0.09612433314	0.8722743781	0.9439764906	104	0.2878959972	0.2046377234	0.3643132278	0.6112947942
869	89	0.08537460807	0.06074397108	0.8114233618	0.9424339506	10	0.2855759105	0.1952674869	0.2068714248	0.5754191842
936	801	0.2083675097	0.163626598	0.7443128779	0.9004074441	90	0.3262143381	0.2570993655	0.286084586	0.5460991735
559	94	0.3275909214	0.2762349143	0.2595063128	0.8303289215	11	0.2361873851	0.199918784	0.1515304135	0.4562188323
Discarded:
gene_id	train_size	train_rmse	train_mae	train_r2	train_r	test_size	test_rmse	test_mae	test_r2	test_r
750	17	0.2931663135	0.2270528236	-6.66E-16		2	0.3872361427	0.3215707767	-0.450102234	0
