## Supplementary material for "VEFill: a model for accurate and generalizable deep mutational scanning score imputation across protein domains": Supplementary_Table_S8.csv

eve sm snv pc wt_esm var_esm mean_dms (85train15test)
gene_id	train_size	train_rmse	train_mae	train_r2	train_r	test_size	test_rmse	test_mae	test_r2	test_r
mean (139 genes)		0.07816323055	0.05542298081	0.9285589578	0.9702263683		0.2084980274	0.1559065085	0.6020246974	0.7769350397
median (139 genes)		0.07052570688	0.04797111285	0.9465906217	0.9770741995		0.204817037	0.1545135541	0.6138889947	0.7861608175
mean (R above 0.6) (134/139)		0.07473835676	0.05250577028	0.9348999105	0.972256366		0.2060478625	0.1538327808	0.6120664361	0.7839686486
median (R above 0.6) (134/139)		0.06856612062	0.04774729218	0.9536427314	0.9795931627		0.2031065838	0.153862293	0.6181718756	0.7924210407
674	1048	0.0532331142	0.03457179125	0.9780674443	0.9899505274	186	0.1461155114	0.09774503225	0.8414138413	0.917397252
978	719	0.00860335252	0.002568021161	0.9992376822	0.9996277068	127	0.1295579601	0.08533569408	0.8212764417	0.9077883797
668	908	0.03466366788	0.02088520358	0.9877977044	0.9949209449	161	0.1561650451	0.1108675555	0.8079766067	0.9021507533
972	1057	0.04201708363	0.0246351299	0.9807551501	0.9912321103	187	0.1215312477	0.0777952833	0.8002626573	0.8999082148
794	1053	0.01880859227	0.008630137545	0.9968329706	0.9985276934	186	0.1497174002	0.1027250625	0.8066299945	0.8987900588
809	1122	0.06016937836	0.03688796829	0.9576657282	0.9800783019	199	0.1304158231	0.08308942187	0.8032269133	0.8965339938
602	841	0.08290725356	0.0569271125	0.9383795061	0.9715381681	149	0.1540258475	0.1086733428	0.795061709	0.8936274488
924	1115	0.007800253633	0.003069218904	0.9995476218	0.9997843243	197	0.1717838857	0.1243177517	0.7893968946	0.8885808583
555	952	0.007248520721	0.003009328963	0.9995374471	0.9997837941	169	0.1406064759	0.09717521797	0.7842781901	0.8862663281
684	1440	0.05744793012	0.0373764861	0.9743027947	0.9884361948	255	0.1726159162	0.1227104153	0.7706703748	0.8789313693
939	827	0.04089921853	0.02513174589	0.984367157	0.9930027436	147	0.1624252101	0.1152060939	0.7627389391	0.8757986666
825	1442	0.01273801859	0.007032421841	0.9981335526	0.9991851344	255	0.1432495108	0.09647410444	0.7566894635	0.8728663574
872	1233	0.09735133132	0.06678118364	0.9221950186	0.9637235953	218	0.1893702359	0.1403935127	0.7425522208	0.8678722708
779	1269	0.01685037759	0.005403445777	0.9976907799	0.9988950431	224	0.1762318552	0.1264083334	0.7493090545	0.8670736152
737	1196	0.02276166253	0.01423681658	0.9954123454	0.9980069385	212	0.165961457	0.1213905925	0.7479639728	0.8664544019
658	951	0.03037393055	0.01925033697	0.9910938976	0.9961459816	168	0.169237175	0.122030904	0.7450258437	0.8664350019
634	623	0.0622341596	0.03713696657	0.9549746484	0.9811017691	111	0.1721608883	0.1234871942	0.7257345652	0.864501887
976	686	0.04339950689	0.02489688735	0.9787314321	0.9905681263	122	0.1443918053	0.09811107801	0.7338718428	0.8614990513
995	158	0.05364160162	0.04242479313	0.9748199278	0.9889796488	29	0.1638642878	0.1277865525	0.7153797524	0.8590124913
1019	323	0.1247573137	0.08853846268	0.8588666591	0.9356073656	58	0.1883620516	0.1514884509	0.6784529405	0.8568490069
1002	731	0.06480276396	0.04470531466	0.9559272039	0.980278957	130	0.1791985933	0.1331312095	0.7260309231	0.8556577913
881	642	0.04484980335	0.0262934446	0.972238829	0.9873568827	114	0.1149126378	0.08723177908	0.7240430982	0.8555109524
968	370	0.01801113582	0.01048244996	0.9966303837	0.9987124415	66	0.1774899044	0.1390282573	0.7026451805	0.8554238062
687	1030	0.04590148639	0.03077437463	0.977413264	0.9900404246	182	0.156493845	0.1170839265	0.7281238554	0.8553160001
904	1201	0.0432526361	0.02821738664	0.9832339746	0.9925797478	212	0.1719978711	0.1185977756	0.7264784263	0.8525287991
864	816	0.01255404849	0.006924928296	0.9982124453	0.9992151457	145	0.1572001998	0.1171852116	0.7195312771	0.8497010326
922	1033	0.07052570688	0.04797111285	0.9563257372	0.9812519707	183	0.1993703267	0.1419107398	0.7103255437	0.8477639826
891	1039	0.08579100337	0.05242668177	0.9132912495	0.9587973677	184	0.1460233908	0.0871684973	0.7048929181	0.841305361
900	1122	0.02715682887	0.01737811534	0.9949829535	0.9978403466	199	0.1985292593	0.1503319764	0.6994595258	0.8399865636
797	941	0.01415025478	0.00950103845	0.9980078501	0.9991516105	167	0.204817037	0.1570051319	0.6960967496	0.8380208609
638	1469	0.03859911026	0.02305376859	0.9814457561	0.99156603	260	0.1534394802	0.09221838754	0.6983368017	0.8361137243
771	676	0.06821980049	0.04139412413	0.9458926693	0.9764703958	120	0.1833274266	0.1381234501	0.6897163297	0.834810387
637	1348	0.02443822235	0.0155941031	0.9949022843	0.9978706319	238	0.2013248132	0.1489772677	0.6895595551	0.8309600962
945	1212	0.01275818819	0.006538975058	0.9984379426	0.9993020259	214	0.1835834964	0.1384335482	0.6848710647	0.8304056783
818	878	0.01669571342	0.01073215553	0.997067052	0.9987540277	156	0.181710085	0.1332257656	0.6814427315	0.8258841902
632	1090	0.04357427551	0.0267037853	0.973758157	0.9885261477	193	0.1596948692	0.108533865	0.6815571763	0.8257583246
963	1356	0.06573524377	0.04689838683	0.963021262	0.9837978083	240	0.1937806335	0.1510378147	0.6781047329	0.8256907377
937	936	0.06858792752	0.04778378036	0.9466830881	0.9759829435	166	0.1856385079	0.1221376995	0.673221419	0.8247583045
681	879	0.117507491	0.08336170214	0.8576074726	0.9352940557	156	0.19307382	0.1437148071	0.66114508	0.8244886654
876	639	0.08782919352	0.06319113975	0.9265252453	0.9669544315	113	0.179137083	0.1336979492	0.6759197475	0.8236054283
938	757	0.0301821732	0.02126047231	0.9911601585	0.9963125811	134	0.1801262492	0.1417726383	0.666731603	0.8212377734
913	776	0.1293920116	0.09696177938	0.8699576875	0.9425729014	138	0.2025876137	0.159319406	0.6674786575	0.8184805301
598	779	0.02936010563	0.02058713895	0.9917529725	0.9967758077	138	0.200189768	0.1560905704	0.6598987508	0.8177592773
875	875	0.07784463616	0.05566485581	0.9399845232	0.973410673	155	0.1919092207	0.1453480565	0.6618943833	0.8155379082
930	952	0.01981839861	0.01196503932	0.9962465075	0.9984641783	168	0.1907987349	0.1411854499	0.6595924323	0.813028936
914	793	0.01512200936	0.00828729438	0.9980752816	0.999154224	141	0.202381264	0.1559043746	0.6606485398	0.8128585915
931	1025	0.05041295202	0.03354891278	0.9755820206	0.9893580332	182	0.1747473129	0.1359768465	0.6562304342	0.8126848392
909	914	0.03802892237	0.01829374852	0.980537133	0.9919392383	162	0.1641846478	0.1020520043	0.6588745919	0.812542455
659	1162	0.02829776725	0.01908563814	0.994447746	0.9977393928	206	0.2302280749	0.1752654088	0.6478307221	0.8120118959
611	856	0.08199483734	0.05793105654	0.9326782297	0.9703598417	152	0.2090915062	0.1632406534	0.646142558	0.8119525376
740	804	0.1233461238	0.09222802649	0.8680716635	0.9409292927	143	0.1971779329	0.1540468965	0.6569004705	0.8115511718
720	1195	0.02656832269	0.007003930109	0.9914433405	0.9960752522	211	0.1810603662	0.1215216979	0.6577608565	0.8113125624
703	402	0.1111527264	0.08283820911	0.8926440623	0.9534845691	71	0.2073002437	0.1579214324	0.6532688951	0.8093330572
805	957	0.0635525917	0.03633914629	0.9326175124	0.9709146605	169	0.1470088402	0.08442449274	0.6510371685	0.8072803448
613	1078	0.07973074101	0.05755708334	0.9439966117	0.9763114287	191	0.2028281124	0.1536776894	0.6456951632	0.8067100019
1004	746	0.121277078	0.08231451606	0.8591042666	0.9368121516	132	0.1781669928	0.1172776182	0.6463793271	0.8063321081
918	514	0.0602759302	0.04245318681	0.9689622855	0.9882442975	91	0.2128543384	0.1703662566	0.6315099686	0.805423727
672	1234	0.0758820242	0.05251817495	0.9525266812	0.9791080235	218	0.2159649235	0.1638192102	0.640215896	0.8051296084
698	354	0.06280706464	0.04567931888	0.9718401787	0.9895469273	63	0.2240743283	0.1735485321	0.6275870069	0.8039755107
716	664	0.03699744602	0.02149376275	0.9877642175	0.9951518372	118	0.2078848659	0.1578277337	0.639104225	0.8026218362
700	353	0.06161976071	0.04196978752	0.9631192404	0.9845007219	63	0.1916816477	0.1495948884	0.64301915	0.8021708684
600	846	0.1101539746	0.08331853951	0.8997371762	0.9559855655	150	0.1933215419	0.1558463691	0.6371216384	0.800668539
965	1533	0.04613366424	0.0329914829	0.9854194758	0.9942810539	271	0.2270664135	0.178323901	0.6389851594	0.8001652444
744	750	0.0997102503	0.07659083462	0.912826728	0.9619916738	133	0.2179219503	0.165274582	0.6306885344	0.7973479172
827	870	0.1336099814	0.1027999251	0.8649259535	0.9401859566	154	0.207636083	0.1552496107	0.6308118122	0.7960140718
855	881	0.09513206557	0.06996989965	0.9216248442	0.9657123737	156	0.2010559458	0.1570773724	0.6293912116	0.7954252212
667	868	0.07303040349	0.04935420123	0.9400945998	0.97437888	154	0.1979615589	0.1411108631	0.6062572504	0.7949961668
788	827	0.01746569436	0.01026038613	0.99704504	0.998772274	147	0.1980146636	0.1454802387	0.6186750576	0.7898459146
596	980	0.04467776334	0.03330582218	0.9787806469	0.9912915399	173	0.2086333902	0.1579003733	0.6176686937	0.7895786694
887	867	0.05584194012	0.0387457832	0.974372546	0.989761058	154	0.2266630031	0.1760115945	0.6166460465	0.7861608175
699	371	0.07973897822	0.05824777047	0.9465906217	0.9756407849	66	0.1890654329	0.1460728659	0.6138889947	0.7848198031
847	842	0.0942789987	0.06317677632	0.9114858199	0.9611979721	149	0.1933096659	0.1411207341	0.6083628649	0.7807293296
766	1159	0.05019309458	0.0326693453	0.9781328762	0.9906524486	205	0.2065671103	0.1597811065	0.6052628511	0.7796898868
994	877	0.09778160043	0.07432238095	0.9169415725	0.9636857502	155	0.2060895925	0.1518082304	0.6007472867	0.7759838971
676	736	0.09105111475	0.06922210496	0.9243766957	0.9672232732	131	0.231353544	0.1680244802	0.6000225976	0.7759003282
988	992	0.0131656242	0.004185016945	0.997419796	0.9988599076	176	0.1547303907	0.09992406749	0.5979271852	0.7747672841
990	1014	0.1163952387	0.08446206844	0.8829995095	0.9497279891	180	0.1993570277	0.1404411888	0.5922965989	0.7739021235
683	1169	0.1308781619	0.09666169261	0.8349769978	0.9302357236	207	0.2016107483	0.149709916	0.5910680914	0.7708183193
888	854	0.05631723978	0.03765206675	0.9675320826	0.9867818904	151	0.2002695353	0.1512957311	0.5937150485	0.7706111188
925	1052	0.06854431372	0.04771080399	0.964815905	0.9852229638	186	0.2302014951	0.1652689382	0.5923181348	0.7700646654
585	1078	0.03377104393	0.02405386833	0.989980781	0.9961515756	191	0.2095050705	0.1644604144	0.5912365686	0.7694001548
790	685	0.09502135002	0.07066977381	0.929814559	0.9749536504	121	0.2301934905	0.1700104532	0.5755636811	0.7675961087
948	1065	0.1362559091	0.09981982697	0.8511174855	0.9379409209	188	0.2288477956	0.177914048	0.5746677492	0.7674078743
841	874	0.09922087049	0.07527676035	0.9388801902	0.9743358264	155	0.2502327555	0.198856024	0.5882899259	0.767017631
915	804	0.05398568718	0.03731956412	0.9764283151	0.9904650125	143	0.2250127254	0.1744887696	0.5789369525	0.7652196107
595	845	0.01299776406	0.00684020194	0.9985199492	0.9993672335	150	0.2351601294	0.1912841995	0.5789057749	0.7639176351
916	804	0.00710317739	0.003403632839	0.9996072639	0.9998296179	142	0.2472029386	0.1929845313	0.5737550663	0.7618849579
807	1221	0.09035690828	0.06333104613	0.9352911969	0.9715146606	216	0.2033850552	0.1499373398	0.5674186104	0.7570796893
1005	718	0.1268153926	0.09419472947	0.8354541548	0.9285779918	127	0.2119897238	0.1614755851	0.5527485485	0.7534450492
1035	355	0.1578523994	0.120510976	0.7973479841	0.9141709024	63	0.2098089408	0.1711823647	0.5617881284	0.7514803843
928	1047	0.1106117857	0.08155380338	0.8852507842	0.9483644192	185	0.208035616	0.1500413998	0.5612542375	0.7512995874
718	867	0.1398895535	0.1054632448	0.869637217	0.9448136815	154	0.2795965917	0.2141177245	0.5631058211	0.7509112979
951	476	0.126362942	0.09543536366	0.8456904812	0.9354965789	84	0.1692905929	0.1347493707	0.5488562222	0.7478474386
770	663	0.1303251704	0.09589231191	0.8485271951	0.9336354182	117	0.2267240151	0.1620353901	0.5457301121	0.7458662965
844	844	0.1029144684	0.07281732504	0.8858347321	0.9528026825	150	0.2142049935	0.1545135541	0.5509006686	0.7449597921
943	948	0.1090867289	0.08069368081	0.9330940231	0.9752761438	168	0.3014806399	0.2453767908	0.5463605668	0.7444115462
675	680	0.1452465339	0.1089537313	0.8259880959	0.9231723465	121	0.2316303813	0.1781901473	0.5464360961	0.7408148252
919	796	0.0870179258	0.06523619505	0.9409557861	0.974871475	141	0.2534980518	0.1977968183	0.5289167565	0.7364848788
823	751	0.08386728791	0.06090085439	0.9214548176	0.972159509	133	0.2038087802	0.1531640098	0.52558034	0.734344229
819	883	0.05019581894	0.03545666466	0.9806801197	0.9926648878	156	0.2418056107	0.1896821581	0.5366364791	0.7339696049
785	798	0.02434875022	0.01565895441	0.9956556148	0.998209163	141	0.2486521224	0.2008012487	0.5051356236	0.7328328156
932	984	0.05724437309	0.03928067703	0.9670212379	0.9860584346	174	0.2114671136	0.1476186531	0.5287810274	0.7327916589
877	388	0.1475712028	0.1022111167	0.8300559213	0.9240630683	69	0.2406828625	0.1884217323	0.5247927005	0.7321450406
592	722	0.09164113818	0.0543725187	0.9547587816	0.9813522344	128	0.2827486878	0.2260076151	0.5303690805	0.7312375509
1045	349	0.1121378407	0.08432378034	0.8787690719	0.9476696719	62	0.2300624341	0.1682538324	0.526553241	0.7268742119
682	467	0.08047957983	0.04789635888	0.9129362579	0.9627782646	83	0.1885102219	0.1222781773	0.5206016417	0.7263596862
665	1339	0.09844435143	0.0666425933	0.938425684	0.9770741995	237	0.2811125417	0.2053638837	0.5190408748	0.723074993
643	636	0.03806164186	0.01768808274	0.9844529263	0.9935691552	113	0.2066502882	0.1446512227	0.5159851159	0.7229100633
685	974	0.04421494736	0.02499695739	0.9830437466	0.9933489055	173	0.2258638798	0.1592944111	0.5124351856	0.7215636258
552	880	0.04004001875	0.02788066368	0.9847455574	0.9949496753	156	0.2425227817	0.1793442068	0.5165831179	0.7202164078
917	600	0.1410535083	0.1060413487	0.7966553492	0.9121224026	106	0.1954917239	0.1550275372	0.5123746523	0.7160590558
635	907	0.1502214896	0.1108136758	0.8435706463	0.9364930778	161	0.2648481133	0.2172511467	0.5017901201	0.7142522498
660	1008	0.1205044061	0.08285205669	0.8776724044	0.9471546596	179	0.2382359113	0.1609430381	0.4907481617	0.709888111
832	1030	0.08996509772	0.06871473375	0.937476187	0.9745527919	182	0.2453388372	0.1877250973	0.4957874617	0.709033856
911	867	0.09646305138	0.07260722546	0.9229520542	0.9669020656	154	0.2353060516	0.1837082358	0.4942244209	0.7089690325
926	1008	0.053332465	0.03682908683	0.9683746066	0.9882421015	178	0.2192796518	0.1687358719	0.4970008777	0.7076335776
587	887	0.1499648966	0.1052546793	0.7591672016	0.897836523	157	0.1959800591	0.1417834894	0.4897712631	0.7053165128
697	606	0.1688079447	0.1192611497	0.7908362813	0.9083573923	107	0.2677351491	0.1995327966	0.4849736288	0.7045943033
1046	384	0.1039376351	0.06866291647	0.9072593741	0.9667364943	68	0.2930648863	0.2161395096	0.4568309932	0.7041391101
601	846	0.1372558582	0.1015252582	0.8273143369	0.9216860614	150	0.2491401646	0.1917813816	0.4848925958	0.7021430099
717	1130	0.02603901996	0.01729410705	0.9942036527	0.9979594155	200	0.2345997455	0.1820764506	0.4838468591	0.6992973787
680	909	0.1075685028	0.07447905957	0.8905212296	0.9511127176	161	0.2075375127	0.1600822692	0.476266698	0.6928515599
927	1013	0.01311180736	0.006908517354	0.9982237871	0.9992960233	179	0.2464065532	0.187939264	0.4720953401	0.690337947
795	1014	0.09910373925	0.07461907468	0.9232135972	0.9718708051	180	0.2659078001	0.2101642349	0.4628221622	0.6812128892
782	884	0.1100305373	0.08466152856	0.899361731	0.9559640372	156	0.2635122843	0.1914382089	0.4574068868	0.6777484928
781	869	0.1482695127	0.1104478389	0.8587986008	0.9412938514	154	0.3070311735	0.2396688344	0.447176052	0.6758320108
707	1096	0.1135729984	0.0845607061	0.8995876432	0.9583816198	194	0.2451270769	0.1809775817	0.4476759581	0.6729074039
884	403	0.09472102743	0.07121073888	0.9422873296	0.9787130135	72	0.3032728256	0.2186834432	0.4221816662	0.6563306336
623	1191	0.1323276338	0.08222932963	0.7970909213	0.9142666117	211	0.2068708883	0.1471903875	0.4284299046	0.6556623715
789	657	0.1755360487	0.135375185	0.7556366687	0.9023790372	117	0.2472140935	0.1899209685	0.4275544195	0.6547532681
783	738	0.1805250544	0.1348817518	0.8367470786	0.9337488775	131	0.2990477195	0.2402522407	0.3698328088	0.6480116279
597	918	0.05705356898	0.03855086859	0.9707303697	0.988958167	163	0.2745643025	0.2069594141	0.4144627905	0.6440299459
606	535	0.1335632577	0.09608630295	0.7870902734	0.9158999386	95	0.2210211891	0.17040073	0.3940414198	0.6344838463
863	881	0.1323173545	0.1021826134	0.8697712532	0.9451934371	156	0.2725840814	0.2130237403	0.3782791672	0.6314931153
936	757	0.1458632598	0.1125605822	0.8764022252	0.9556076462	134	0.3013853661	0.2375769556	0.3504458627	0.5999613072
853	338	0.1432561041	0.1063079978	0.8420634979	0.9361939218	60	0.302311168	0.2457784486	0.3444759285	0.5882528014
869	84	0.06851076234	0.05089633445	0.8840456863	0.9702829343	15	0.2266775402	0.1423915975	0.3021629911	0.5879347165
559	89	0.2475536015	0.2065223195	0.5729929732	0.877871306	16	0.255700634	0.2079590991	0.3310285086	0.5839012478
878	418	0.2445655128	0.1917338807	0.6176027438	0.8391563321	74	0.2847375244	0.2237059624	0.3364172053	0.5821215395
Discarded:
gene_id	train_size	train_rmse	train_mae	train_r2	train_r	test_size	test_rmse	test_mae	test_r2	test_r
750	16	0.2973483188	0.2265446934	-4.44E-16		3	0.346821934	0.288419581	-0.7445707379
