## Supplementary material for "VEFill: a model for accurate and generalizable deep mutational scanning score imputation across protein domains": Supplementary_Table_S9.csv

eve sm snv pc wt_esm var_esm mean_dms (80train20test)
gene_id	train_size	train_rmse	train_mae	train_r2	train_r	test_size	test_rmse	test_mae	test_r2	test_r
mean (139 genes)		0.07680684622	0.05437344281	0.9305012767	0.9707573419		0.2103054585	0.1574103252	0.5978645229	0.7735151391
median (139 genes)		0.07397183761	0.0509791875	0.9484159229	0.9789496671		0.2036100401	0.1542597466	0.6111637003	0.7840384991
mean (R above 0.6) (137/139)		0.07644430312	0.054072887	0.9319929018	0.9712062467		0.2094092949	0.1568114369	0.6024666196	0.7768461402
median (R above 0.6) (137/139)		0.07370799383	0.05042553727	0.9486714059	0.9789496671		0.2029934819	0.1542597466	0.6125229061	0.784101339
674	987	0.06021719761	0.03984206015	0.972035135	0.9872820076	247	0.1479273326	0.09996013597	0.8334988233	0.9137854689
972	995	0.06054491801	0.03613855391	0.9597430587	0.9816226935	249	0.1255332132	0.08065114648	0.806297941	0.9018951243
794	991	0.01930436122	0.009075670978	0.9967011055	0.9984722825	248	0.1435076127	0.101051391	0.8125291194	0.9014225582
978	676	0.02239469266	0.01081562279	0.9948532072	0.9975525623	170	0.1353838874	0.08364922283	0.8040826666	0.8978208865
684	1356	0.04920479872	0.03100504957	0.9809994594	0.9914914091	339	0.1681389572	0.1197680601	0.7880037636	0.8894434085
555	896	0.006564832059	0.002477775112	0.9996134984	0.9998168638	225	0.149709123	0.1094886267	0.7883535695	0.8887357713
939	779	0.04579819121	0.02860067489	0.9800118556	0.9910177854	195	0.1604189455	0.1123907428	0.7815805881	0.8843734812
809	1056	0.04247957518	0.02552928184	0.97916061	0.9903756186	265	0.1365067283	0.08532655801	0.7725937592	0.8794378295
668	855	0.02816763152	0.01661991211	0.9919220423	0.9966924586	214	0.1701828825	0.121823493	0.759311877	0.8750329574
924	1049	0.008759143989	0.003289874771	0.9994321453	0.9997278824	263	0.180539003	0.1329289961	0.7613806169	0.8730380414
779	1194	0.01695946069	0.005152924619	0.9976381144	0.9988676314	299	0.1764798927	0.1284394951	0.75684773	0.8713158353
602	792	0.008889944809	0.003269590648	0.9992851487	0.9996627318	198	0.1692965585	0.1170077388	0.7571523503	0.8707012717
825	1357	0.02967416083	0.01852660887	0.9898192459	0.9956819212	340	0.1468633144	0.1002466508	0.7514103402	0.869718395
872	1160	0.07370799383	0.04944722316	0.9550096133	0.9793491114	291	0.1904114767	0.141955441	0.7365311706	0.8623227133
658	895	0.08823077455	0.06348385526	0.925198607	0.9658069884	224	0.1693507498	0.1213692242	0.7345931112	0.8608092654
891	978	0.05014832873	0.02961068953	0.9701149913	0.9858955056	245	0.1443196159	0.08780017706	0.7342905828	0.8581610075
900	1056	0.02355750566	0.01498252074	0.9962249072	0.9983918591	265	0.189006628	0.1421544004	0.7358869782	0.857975428
805	900	0.01768277108	0.007175932892	0.9944960295	0.9975686961	226	0.1406166117	0.08505052729	0.7316333158	0.8574263714
1002	688	0.01417529556	0.00735657147	0.997861588	0.9990365024	173	0.1766189609	0.1272441823	0.7297698217	0.8571516625
634	587	0.04511593825	0.02417377254	0.9763612876	0.9901218006	147	0.1679238911	0.1210711069	0.7249277755	0.8557467828
737	1126	0.02480239319	0.01523856561	0.9945732266	0.9976368373	282	0.1720691718	0.1273664761	0.7280233148	0.8541737285
687	969	0.02141254481	0.01364018511	0.9950929145	0.9978693931	243	0.1568889997	0.1165072241	0.7274961454	0.8540577949
638	1383	0.01685263253	0.009125426238	0.9963385484	0.9983548737	346	0.1572125495	0.09649476191	0.7238428905	0.8537075258
864	768	0.0129840195	0.006834750585	0.9980686529	0.9991438067	193	0.1609555472	0.1193867647	0.7180805029	0.8486101656
922	972	0.03488110205	0.02070967742	0.9893149497	0.9955010992	244	0.1952798494	0.1408564571	0.7084015978	0.8459975501
976	646	0.04667397502	0.02696982724	0.9749202605	0.9888712953	162	0.1597053673	0.10645324	0.7090644462	0.8435248798
945	1140	0.02676698982	0.01713340972	0.9929976389	0.9970657345	286	0.1824431157	0.1320175755	0.7066158287	0.8426094796
771	636	0.07878838758	0.04927398707	0.9248347591	0.9672053648	160	0.1905513843	0.1410583589	0.6849212523	0.8405213586
1004	702	0.05111952454	0.02981713761	0.9747617971	0.9888927313	176	0.1717279918	0.116976026	0.6981310226	0.836330741
904	1130	0.01442424541	0.007773687037	0.9981426667	0.999167491	283	0.1810014184	0.1251910173	0.6940253119	0.8332617019
797	886	0.0173984239	0.01198070965	0.9970166439	0.9987316728	222	0.1961993938	0.1499323575	0.6927975287	0.8330628429
1019	304	0.1329734013	0.09478152037	0.8446789077	0.9282823707	77	0.1831453362	0.1487638083	0.6637753056	0.8322532008
881	604	0.05432850987	0.03325448885	0.9597767413	0.9814471963	152	0.1252936054	0.09534237784	0.685852194	0.8312848843
931	965	0.05714466711	0.03849444335	0.9685481368	0.9862599507	242	0.1714510387	0.1333473404	0.6885545669	0.8304128107
632	1026	0.03099391521	0.01805715171	0.9863931148	0.9941410048	257	0.1636520137	0.1142126037	0.6852432254	0.82856691
637	1268	0.06355518898	0.04562635474	0.9656668619	0.9852095723	318	0.2005242642	0.1494789815	0.6790663793	0.8242960502
963	1276	0.02118850122	0.012992261	0.9961674734	0.9983461868	320	0.194227497	0.147443038	0.6733806703	0.8216378146
995	149	0.06494225202	0.04969674183	0.964456402	0.98431729	38	0.164918023	0.1316414194	0.6569282792	0.8201684005
876	601	0.02001203034	0.01215965166	0.9961527808	0.9983589578	151	0.1850862509	0.1376235707	0.6710504987	0.8197059485
937	881	0.08151346447	0.05744085117	0.9247996712	0.9660249727	221	0.1840233678	0.1216470059	0.664251242	0.8184506721
672	1161	0.07402731953	0.051800928	0.9550101358	0.9804122961	291	0.2058211155	0.1536446593	0.6623816276	0.8154283294
827	819	0.04882998231	0.03469287516	0.9819276431	0.992404897	205	0.2020222665	0.1529251168	0.6644214049	0.8151673748
611	806	0.07098224452	0.05041067789	0.9498928496	0.9782299057	202	0.2011792246	0.153523738	0.6528342515	0.81447242
818	827	0.01376403108	0.008405986701	0.9979997788	0.9991297737	207	0.1876431114	0.138385654	0.6575965016	0.8115265897
703	378	0.1036997985	0.07720663795	0.9042486752	0.9587305571	95	0.2135193015	0.1655979702	0.6562863952	0.8113744262
875	824	0.1121931747	0.08126430546	0.8752848426	0.943065289	206	0.1935651531	0.147885093	0.6478102658	0.8098924005
613	1015	0.09597419231	0.07023628275	0.9184698648	0.9649366585	254	0.2029934819	0.1542597466	0.6488977016	0.8093963594
600	796	0.1005996383	0.07596901291	0.9173751784	0.9641582998	200	0.1878636591	0.1481882323	0.6521849071	0.8091577915
930	896	0.01717985671	0.009849508444	0.9971693182	0.9988287876	224	0.1939153704	0.145278516	0.6510746896	0.8073768292
968	348	0.06379096762	0.04452758556	0.9580850467	0.9835691342	88	0.1921428312	0.1495893235	0.6332376913	0.8068940551
740	757	0.1119149106	0.08297448914	0.8899225642	0.9505506487	190	0.2059998591	0.1589892247	0.6463652304	0.8049780476
681	828	0.1168595891	0.08266650303	0.8603138867	0.9367735306	207	0.1938066104	0.1429944527	0.6382089827	0.802988595
913	731	0.1060831984	0.07861508556	0.9120419427	0.9621795881	183	0.2143132308	0.1658397382	0.6424473279	0.8028254971
938	712	0.007865951967	0.002439651048	0.9994124067	0.9997168558	179	0.1788960482	0.1413233666	0.6418471103	0.8016767571
716	625	0.04708821631	0.02844664847	0.9799590795	0.9919578603	157	0.210117061	0.1597392078	0.6406793785	0.8016020564
596	922	0.007150045168	0.003806155443	0.9994561817	0.9997601421	231	0.1989645935	0.1528119277	0.6377288422	0.8007952771
914	747	0.08727236747	0.06576117241	0.9355331497	0.9717870424	187	0.2112025478	0.1626959386	0.6374808521	0.7984958452
766	1091	0.03934949975	0.02333186999	0.9864610335	0.9941832226	273	0.2036100401	0.158396471	0.6327380189	0.7979933563
667	817	0.01814848482	0.009246039926	0.9961670314	0.9983867122	205	0.204924709	0.1453099972	0.6126601618	0.7960317835
720	1124	0.02895162619	0.007279723968	0.9898742897	0.9953130756	282	0.1833604982	0.1193154257	0.6328918205	0.7957926879
788	779	0.007493007261	0.003071077825	0.9994663844	0.9997590617	195	0.1887904819	0.1444713718	0.6315467219	0.7953447177
855	829	0.1130975432	0.08364926764	0.8905007655	0.9516208984	208	0.1994330516	0.1567569518	0.622632579	0.7932519003
598	733	0.03138766846	0.02226673597	0.990543988	0.9962754271	184	0.2116977079	0.166221833	0.6125229061	0.789022753
965	1443	0.04478947629	0.03154087791	0.9864113988	0.9946040122	361	0.2277867464	0.1810716354	0.6210586745	0.7882832661
909	860	0.0471233283	0.02374642811	0.9705517966	0.9876491613	216	0.1676748108	0.1033178036	0.6174006181	0.7870743684
994	825	0.05865765241	0.04368207342	0.9695423429	0.9873985403	207	0.2121748778	0.1611359589	0.6161446494	0.7865567126
744	706	0.1060125379	0.08096605777	0.9027661816	0.9575855329	177	0.2133218183	0.1628233274	0.6163044385	0.7864355797
925	990	0.08469131057	0.06028307402	0.9464900398	0.9769383878	248	0.2228173248	0.166041378	0.6138477853	0.7843856845
595	796	0.00706621681	0.002773409321	0.9995692718	0.9998037456	199	0.2167338883	0.1748194584	0.6098344429	0.784101339
847	792	0.1098473764	0.07530389645	0.8819392257	0.9475191468	199	0.1869709511	0.1346072049	0.613398379	0.7840384991
698	333	0.1470604778	0.1108451966	0.8484176669	0.9368506645	84	0.2257036385	0.1773334893	0.5933384097	0.7838705494
888	804	0.08506977232	0.05953567509	0.9270257045	0.9707788787	201	0.1894597813	0.1439470333	0.6111637003	0.7827185335
770	624	0.09162180509	0.06603449207	0.921195215	0.96592691	156	0.2270555436	0.1662399701	0.6093092456	0.7806025501
699	349	0.07317222061	0.05372693988	0.9567500098	0.9802617612	88	0.1793813942	0.1369793057	0.5967414356	0.7803075187
700	332	0.09046764112	0.06306930626	0.9208013034	0.9656427868	84	0.2005242269	0.1584939891	0.6009040592	0.7788008754
659	1094	0.05253736943	0.03742502794	0.980912082	0.9921341602	274	0.2417633852	0.1858833444	0.6041130746	0.7780808534
683	1100	0.1161559778	0.08429474901	0.8712186285	0.9454282535	276	0.1963810279	0.1458330356	0.6011289581	0.7758390714
990	955	0.1308905075	0.09480928239	0.8526309048	0.9364742746	239	0.2017886252	0.1457241237	0.5958194124	0.7752716095
676	693	0.1111365434	0.08478986379	0.8876348382	0.9510410838	174	0.2282246942	0.1699250206	0.5879097885	0.7670843733
948	1002	0.08162039417	0.05586661265	0.9467230533	0.9788120436	251	0.2277867212	0.1782999483	0.5727156843	0.7664714243
918	484	0.09862231579	0.07252284712	0.9175931857	0.967908102	121	0.2244344923	0.1763760039	0.5747487306	0.7651649474
887	816	0.1461194721	0.1096263205	0.8232646842	0.9225252077	205	0.2374289255	0.1749109785	0.5805634978	0.7637689999
675	640	0.1469337901	0.1108460628	0.8156000026	0.9189630631	161	0.2396708964	0.1829911101	0.5740457341	0.7621480459
785	751	0.04505820551	0.03213485777	0.9849309857	0.9938854941	188	0.2463036925	0.1980314313	0.5597880578	0.7584034506
841	823	0.1037217188	0.07971665426	0.9312507396	0.9711917522	206	0.2712485984	0.2175300557	0.573887295	0.757995309
1035	334	0.124001034	0.09439690963	0.8723089114	0.9464353709	84	0.2276101214	0.1745758135	0.5535755794	0.7573072544
682	440	0.0623972645	0.03397752009	0.9486714059	0.9786131138	110	0.1717277779	0.1178212518	0.5704119813	0.7566145057
585	1015	0.1133691243	0.08761190018	0.8879365433	0.9544248806	254	0.2132037645	0.167107747	0.5704951145	0.7565760995
1005	676	0.1035603365	0.07560165186	0.8921921991	0.9529674435	169	0.2008793849	0.1512051861	0.5649893674	0.755093092
643	599	0.02735451643	0.009786378585	0.9920665267	0.9965592409	150	0.1926157459	0.1339043644	0.5633896703	0.752253541
988	934	0.01627027687	0.005908095457	0.9959702704	0.9982999543	234	0.1723575415	0.1091432397	0.5572752825	0.7513876794
932	926	0.07397183761	0.0526358441	0.9459998165	0.9770637179	232	0.1982612626	0.1410857995	0.5493365651	0.7469761673
951	448	0.1383744516	0.1051098503	0.8153427042	0.9251463843	112	0.1819273732	0.1412918134	0.5340254565	0.7427664847
928	985	0.1111112622	0.0824984902	0.884131519	0.9478152786	247	0.212867703	0.1556751579	0.5480900401	0.7419045882
844	795	0.1161784842	0.08301827488	0.8546132631	0.9404036638	199	0.2127115263	0.1575000111	0.5451701841	0.7402971542
635	854	0.1366290599	0.09995591226	0.8693910577	0.9478637777	214	0.2609484074	0.2102294523	0.5387017039	0.7391103398
916	756	0.1094435786	0.08292524352	0.9062120631	0.9594233434	190	0.2562385514	0.2011067188	0.5400752958	0.7358594273
943	892	0.1682772126	0.1278323981	0.8427097417	0.9367002478	224	0.2956995049	0.2439237958	0.5314155778	0.734446134
718	816	0.1183258099	0.08751624158	0.9065511212	0.9614905307	205	0.2822127509	0.2157409114	0.5371029451	0.7331225337
832	969	0.1178610097	0.0907059502	0.8931777287	0.9554907132	243	0.2356749245	0.1833650471	0.5348271558	0.7322243197
807	1149	0.1355914198	0.09739366567	0.8537469651	0.9339212232	288	0.2231960422	0.1623766674	0.5284557019	0.7281469754
1045	328	0.1091761727	0.08246262003	0.8865761488	0.9509331162	83	0.2258872845	0.1673926828	0.5088830432	0.7276490248
919	749	0.1367133764	0.1062993409	0.8544113023	0.9374192127	188	0.2557253152	0.1977314335	0.5151578311	0.7220884248
587	835	0.1067717959	0.07246585556	0.8780686973	0.9485900449	209	0.1986131344	0.1400002502	0.5003241661	0.7194694531
660	949	0.07001918578	0.04682952291	0.9578774916	0.9829217475	238	0.2456708448	0.1664964272	0.5086927956	0.7179568193
790	644	0.04258334029	0.02786765243	0.9861212801	0.9951165994	162	0.2410046726	0.1869514138	0.5005590335	0.7178301432
917	564	0.05995646032	0.04307185193	0.9634611521	0.9859904125	142	0.1991477797	0.1550302824	0.5110371786	0.7165042165
911	816	0.09308898895	0.07020723575	0.9292676347	0.9699281133	205	0.2277508502	0.1709915428	0.5076592759	0.7161573823
819	831	0.1121983474	0.08232384606	0.9047323536	0.9600517132	208	0.2441809434	0.1926933594	0.5084141844	0.7134159992
926	948	0.07173207064	0.05042553727	0.9433618463	0.9780103782	238	0.2139921653	0.1644398986	0.4953121136	0.7071846509
685	917	0.07914122916	0.0509791875	0.9465480455	0.978766704	230	0.227290119	0.1626996387	0.4830311542	0.7063749375
1046	361	0.09006816833	0.05606809071	0.9307510095	0.9749431818	91	0.2808005838	0.2148483151	0.4621571417	0.70629078
592	680	0.09818800621	0.0599753312	0.9484159229	0.9789496671	170	0.2925870353	0.2312504278	0.4950128707	0.7062286103
823	707	0.1029817149	0.07666810237	0.8809207754	0.9573100742	177	0.2153990232	0.1639765214	0.4861900998	0.7049057608
877	365	0.1554391472	0.1086605254	0.8061549174	0.9133245201	92	0.2656401207	0.2005506907	0.4937570932	0.7047959973
601	796	0.1384557981	0.1023521578	0.826972963	0.9213889635	200	0.2376065271	0.1820321308	0.4931407042	0.7037549872
915	757	0.02942380373	0.01844393163	0.9929985294	0.9970861043	190	0.2510763225	0.1933466785	0.4733366893	0.7036078706
680	856	0.151173759	0.1098259916	0.78209281	0.9024614644	214	0.2161090352	0.1635688408	0.4881078803	0.699970462
707	1032	0.09603087078	0.0711565312	0.9286291069	0.9707713424	258	0.2384038329	0.1793008632	0.4864304025	0.6995009843
795	955	0.03518021612	0.02489347895	0.9903262711	0.9966941205	239	0.2608325516	0.2010259848	0.4767098284	0.6916730527
927	953	0.02760660708	0.01764500588	0.9921934144	0.9970985412	239	0.2398250757	0.1811779059	0.4675811247	0.6890897287
552	828	0.1421410803	0.1054864533	0.8063459326	0.9241316949	208	0.2547467895	0.1907055131	0.4618196745	0.6844369964
665	1260	0.1707646454	0.1230164252	0.8108986131	0.925344712	316	0.3093679093	0.2314288062	0.4522594649	0.6773088474
782	832	0.04163816994	0.03052363824	0.9857667451	0.9941889919	208	0.2560387944	0.1875130084	0.4544254362	0.675852515
781	818	0.1188753349	0.08620444101	0.9084543368	0.9636430899	205	0.3086236189	0.2442756458	0.4455153587	0.6731001578
789	619	0.1404547601	0.1069128525	0.8433900173	0.9352966612	155	0.2504682602	0.1941737672	0.4366342661	0.6653539294
606	504	0.1391132645	0.1009039878	0.7687031789	0.908187842	126	0.2157231458	0.1625517878	0.4321974106	0.6603068833
697	570	0.1759169554	0.1251425615	0.7690207668	0.8988910364	143	0.2904935651	0.2129025467	0.4285363291	0.6602385649
623	1121	0.08680643091	0.05114071948	0.9135026126	0.9642950427	281	0.206778584	0.1413646181	0.4257275273	0.6572191032
863	829	0.04228611036	0.03156954077	0.9867004982	0.9950053084	208	0.2677304855	0.2141455828	0.4155512099	0.6568654783
559	84	0.2046956105	0.1668177684	0.7078082369	0.8858543323	21	0.2508160978	0.2008456185	0.425113893	0.656343469
878	393	0.2239788667	0.1737105192	0.6720929853	0.8519845158	99	0.2873575431	0.2277973985	0.42745055	0.6543191701
717	1064	0.08540064981	0.06318989725	0.9380966131	0.9773796723	266	0.2485992336	0.1922159988	0.4155663062	0.6507194064
853	318	0.1211188269	0.09015131221	0.8881848581	0.9572402145	80	0.2788400694	0.2209898064	0.4219801812	0.6499765133
597	864	0.04301051177	0.02542736872	0.9834135959	0.9935013834	217	0.268320726	0.2068752374	0.4172140543	0.6483644015
783	695	0.1812835488	0.1354302963	0.8345641844	0.9330690996	174	0.312346333	0.2501124617	0.4079026626	0.6470498812
884	380	0.09032591341	0.0678286937	0.947661768	0.9805525592	95	0.3116370581	0.2261335113	0.3803807777	0.6240921741
936	712	0.09577047608	0.07237687285	0.9466099991	0.9818831976	179	0.3173542561	0.2490305139	0.3088985266	0.5691859099
869	79	0.1075116217	0.0775461586	0.7100399187	0.898131521	20	0.2260310722	0.1478378359	0.2563432763	0.5214972203
Discarded:
gene_id	train_size	train_rmse	train_mae	train_r2	train_r	test_size	test_rmse	test_mae	test_r2	test_r
750	15	0.3041103037	0.2316732606	-8.88E-16		4	0.3065567523	0.2563904498	-0.1780176686
