## Supplementary material for "VEFill: a model for accurate and generalizable deep mutational scanning score imputation across protein domains": Supplementary_Table_S10.csv

eve sm snv pc esm mean_dms (20train80test)
gene_id	train_size	train_rmse	train_mae	train_r2	train_r	test_size	test_rmse	test_mae	test_r2	test_r
mean (135 genes)		0.09811967691	0.07234410422	0.8983398669	0.9602950769		0.2382555479	0.1816660653	0.4899110664	0.698765829
median (135 genes)		0.0893151814	0.0671370318	0.9198612047	0.9673600835		0.2329581464	0.178641287	0.4829949917	0.6988351899
mean (R above 0.6) (117/135)		0.08652253223	0.06307509187	0.9210553579	0.968644471		0.2293347013	0.1740418412	0.5197647953	0.7216209246
median (R above 0.6) (117/135)		0.08526518239	0.06375625967	0.9334000131	0.9726774607		0.2282523632	0.1746471554	0.5041084962	0.7132886727
978	169	0.03984565422	0.02893687733	0.9824023666	0.9922022821	677	0.1531612943	0.1041083043	0.7612575271	0.8738099066
674	246	0.04982633416	0.03386481912	0.9818736656	0.9922755849	988	0.17716523	0.1291848497	0.7550250733	0.8723633005
924	262	0.09571330255	0.06936425573	0.9387542658	0.973181304	1050	0.1893025468	0.1396106248	0.7283959363	0.8537064101
809	264	0.08391362417	0.0523555934	0.9333367141	0.9680611929	1057	0.1487538199	0.09714137366	0.7247684712	0.8534338024
891	244	0.08058882471	0.05117153832	0.9242487951	0.9693492884	979	0.1559438724	0.106217956	0.7045310086	0.84068057
972	248	0.005766418955	0.00293499157	0.9996788811	0.9998531644	996	0.1600080958	0.1082108483	0.7003297192	0.8378387928
794	247	0.02217122598	0.01462389987	0.9962836295	0.9984376399	992	0.1799970011	0.1359872736	0.6982078618	0.8356687905
939	194	0.04994389094	0.03551862771	0.974918281	0.9886486659	780	0.1839211716	0.1326885031	0.6913616666	0.831511983
684	339	0.05284252365	0.03480321786	0.9774436357	0.9904663666	1356	0.2057358631	0.1517908593	0.6739746864	0.8241410943
602	198	0.09351778793	0.06610214457	0.9208038682	0.9663832664	792	0.1925573303	0.1439079469	0.6706380002	0.8202433919
976	161	0.0890574348	0.0516357457	0.9102660528	0.9655179312	647	0.1707775449	0.1209636886	0.6631549426	0.8163657349
872	290	0.09694773658	0.0671370318	0.9240056725	0.9658476434	1161	0.2053741309	0.1512918988	0.662519609	0.8149960983
658	223	0.09249262536	0.06623613742	0.9160838026	0.9645804154	896	0.1913776104	0.1443797329	0.6541854859	0.8126152753
687	242	0.05926412469	0.03962423478	0.9602376892	0.9841091057	970	0.1806358768	0.1367714975	0.6526241133	0.811661949
779	298	0.02673718686	0.01927307988	0.9940508633	0.9974484556	1195	0.2062722073	0.1537330642	0.65639241	0.8110791058
737	281	0.01741963935	0.008074841358	0.9972154678	0.9987650364	1127	0.2003945258	0.15077569	0.6454340908	0.8068820031
937	220	0.05349713392	0.0387382397	0.9691802321	0.9874773222	882	0.1824036715	0.1345530084	0.6315169839	0.7951945933
1004	175	0.06020879693	0.03696707819	0.9685451406	0.9862577556	703	0.1924774677	0.1364744543	0.6263386482	0.7926365849
881	151	0.02093452059	0.01507963869	0.9933557746	0.9972640279	605	0.1616074703	0.1189815115	0.6241972572	0.7923953755
555	224	0.06493065537	0.04654774322	0.9648894793	0.9843904222	897	0.2012869391	0.1469970782	0.6244672831	0.7913788394
945	285	0.01981198478	0.01305861716	0.9953718634	0.9981551977	1141	0.2065395988	0.1560185178	0.6097017824	0.7838066714
632	256	0.01415286933	0.005170896555	0.9965063764	0.9985519425	1027	0.1755998816	0.1304705009	0.6018625146	0.782695732
638	345	0.01616036849	0.004785465632	0.996228196	0.9982851965	1384	0.1792209327	0.1209629333	0.6110570975	0.7820308133
1002	172	0.05454545816	0.040509759	0.9708123798	0.9873137269	689	0.195112634	0.1448509769	0.6109948389	0.7818486501
797	221	0.04419860997	0.03470123625	0.9810849098	0.9920603965	887	0.2047277848	0.1598410943	0.6078205895	0.7800705525
928	246	0.08305323771	0.06199225634	0.9334000131	0.973081349	986	0.207950739	0.1554227326	0.5903894407	0.7715619598
825	339	0.05599721252	0.03500066326	0.9627339874	0.9855317057	1358	0.1886965223	0.1308857772	0.5914427483	0.7706346496
672	290	0.1110682731	0.08203359068	0.8987907935	0.9577608727	1162	0.2279126709	0.1709683525	0.5764527471	0.7615752978
699	87	0.07398096838	0.04674513454	0.9522209814	0.9812549321	350	0.2203608086	0.1754902359	0.5775633575	0.7602317878
904	282	0.04956230353	0.0294876908	0.9796187393	0.9907832724	1131	0.2169261006	0.1524027736	0.5670423411	0.7591982375
864	192	0.04868275186	0.03441560217	0.9719463886	0.9890511323	769	0.1953127265	0.1447774976	0.572133071	0.7580805378
720	281	0.04039918569	0.005543664688	0.9813301169	0.9914823503	1125	0.1907901292	0.1292819305	0.5658280684	0.7558553426
744	176	0.1115524024	0.08693342166	0.8938121087	0.953993641	707	0.2235455965	0.1746240533	0.5687809811	0.7555322172
963	319	0.04912881529	0.0336903824	0.9808209495	0.9921125601	1277	0.2240809365	0.1660710741	0.5615262952	0.7525522272
600	199	0.1152716204	0.09244363196	0.8908596994	0.95606621	797	0.227276748	0.1777757156	0.5609033662	0.7515704325
818	206	0.03349959058	0.02604431402	0.9878480494	0.9949135513	828	0.2067650608	0.1586738759	0.5607036223	0.7490782035
807	287	0.1665183666	0.1181212643	0.8038287389	0.9137576923	1150	0.2274937838	0.1729629913	0.5559689329	0.7489570739
875	206	0.1075580266	0.07868734609	0.8855553402	0.9542650122	824	0.2131758492	0.1634221631	0.5563514432	0.7475752581
922	243	0.1154882591	0.08352656818	0.8833647887	0.9563663833	973	0.2320248335	0.1733414409	0.5445638319	0.7472598624
900	264	0.04806179938	0.03406664777	0.9833388764	0.9933567217	1057	0.2552236553	0.1997760616	0.5535245154	0.7471133029
681	207	0.07314476071	0.05022536227	0.9388754093	0.9757817198	828	0.2124907052	0.1561831371	0.5565636629	0.7466630393
931	241	0.1199253341	0.09000673261	0.8593728969	0.9443999255	966	0.2145324542	0.163864529	0.5483735106	0.7444038785
740	189	0.09933506104	0.07643509569	0.9137649021	0.9639947238	758	0.2275212004	0.1768682455	0.5504328557	0.7441495885
668	213	0.009878142005	0.005523689694	0.9988803294	0.9995446109	856	0.2195793761	0.1594799404	0.5481596953	0.7428458916
925	247	0.05116311991	0.02941393912	0.9806757716	0.9921111298	991	0.2449761086	0.1877614225	0.5475934989	0.7417889835
611	201	0.02822649528	0.02113836072	0.9919860908	0.9967884109	807	0.2178440434	0.161417221	0.5480556264	0.7406617992
876	150	0.1214006372	0.09678510435	0.8683424146	0.9417052413	602	0.2170166378	0.166403151	0.5360824337	0.7394063933
771	159	0.031196057	0.01796712937	0.9870723782	0.995353936	637	0.2079360837	0.1542564186	0.5373745134	0.7379773176
637	317	0.08526518239	0.06350394127	0.9350854888	0.9726774607	1269	0.2351372794	0.1783378287	0.5432053446	0.7371372221
788	194	0.08753181476	0.0674620712	0.934286142	0.9736747626	780	0.214192281	0.1638201307	0.541369859	0.7360493008
914	186	0.08460775345	0.06502007602	0.9313797845	0.97241341	748	0.2394336453	0.1875509313	0.5322630246	0.7341857828
659	273	0.08509412109	0.06364013116	0.9472125386	0.9793590262	1095	0.262538383	0.2047962184	0.531704805	0.7324570473
766	272	0.03239703353	0.02070209298	0.9914027264	0.9964618488	1092	0.2286975459	0.1773853858	0.5334047758	0.7310122006
700	83	0.09860165949	0.07911666636	0.9054013137	0.9616812491	333	0.21943803	0.160391314	0.5272962884	0.7290104756
676	173	0.05597094953	0.04279173507	0.9724512655	0.9884923845	694	0.2331664785	0.1825999334	0.5192734776	0.7247642366
827	204	0.1293673432	0.1015040659	0.8694653927	0.9480988116	820	0.2524702507	0.197213506	0.5100180089	0.723933392
596	230	0.06760857079	0.0487804266	0.9509489046	0.9807152116	923	0.2167842209	0.1715894765	0.5199609935	0.7233118412
770	156	0.1040511601	0.07139808138	0.9111671292	0.9616906308	624	0.2322911307	0.1794516242	0.5060509126	0.7178088211
613	253	0.1389255938	0.1043252248	0.829274796	0.9312082474	1016	0.2381695635	0.1828729061	0.5024136063	0.7132886727
855	207	0.08298390825	0.06446212853	0.9379531532	0.9763196927	830	0.2392343205	0.1894047891	0.5040165004	0.7125798993
965	360	0.07175130005	0.05360787167	0.9622423439	0.9861229887	1444	0.2705743032	0.2103439872	0.5041084962	0.7103487324
1005	169	0.1102350938	0.08468249654	0.8718043353	0.952196288	676	0.2237729387	0.1746364148	0.4944979844	0.7101657518
601	199	0.1182685839	0.09134164892	0.8859558649	0.9501602626	797	0.2324140668	0.1750451278	0.4997824635	0.7095533197
703	94	0.09468581199	0.07415796236	0.9179057835	0.9673600835	379	0.2435875988	0.197674764	0.4980086057	0.7060966512
911	204	0.09550352727	0.07558639857	0.9163488715	0.9692728261	817	0.2505747137	0.1992362432	0.4829949917	0.7026721163
938	178	0.08546238172	0.06479992997	0.9328096774	0.9716046494	713	0.2259623489	0.178641287	0.492279432	0.7020935746
994	206	0.1046339025	0.07805208979	0.9031389759	0.9612366543	826	0.2411677137	0.187191087	0.4906099525	0.7012938133
887	204	0.1518918457	0.1161541162	0.8280820787	0.9299949347	817	0.2486960697	0.1922638614	0.4883486387	0.6988351899
919	187	0.1419675724	0.1120797445	0.8334059734	0.939142404	750	0.2634546794	0.212589356	0.4736006883	0.6978334174
716	156	0.08443353679	0.06035455945	0.9364296183	0.9759801436	626	0.2425793912	0.1839233373	0.4796010601	0.6956351767
932	231	0.07784397941	0.05514753934	0.9343092966	0.974086122	927	0.2282523632	0.1721964271	0.4808108243	0.6945625187
915	189	0.09445970886	0.0746526838	0.9278012366	0.9709249798	758	0.2527144817	0.1972742334	0.4814235808	0.6942835412
888	201	0.0299879512	0.01704350039	0.9910862991	0.9967821712	804	0.2254146496	0.1720691356	0.4764987322	0.6926871457
667	204	0.06335250285	0.04265446325	0.9526576159	0.981839142	818	0.2194487926	0.1623115089	0.4788047726	0.692065281
782	208	0.1359125573	0.105877093	0.8381782565	0.9366301169	832	0.2549512806	0.1984242467	0.4727467493	0.6897096467
634	146	0.02759152824	0.01386439986	0.9890066078	0.9961264994	588	0.2264888767	0.1694538509	0.4551312679	0.6878910331
877	91	0.1948065151	0.1446573138	0.7300323852	0.8897815127	366	0.2621964744	0.2022279556	0.4454375537	0.6865994782
680	214	0.1390250245	0.09952416478	0.8244463155	0.9347298484	856	0.2309365962	0.1740392863	0.4670400528	0.6851844726
847	198	0.08777002881	0.06238790731	0.9249350469	0.9719861021	793	0.2341491814	0.1755165251	0.4471115131	0.6821834806
675	160	0.1708042541	0.1352531927	0.7469312831	0.9007950049	641	0.2598863971	0.2042476924	0.4471884263	0.680936737
916	189	0.1206697751	0.09672718566	0.88808912	0.9537914761	757	0.2681280497	0.2096181414	0.4497323709	0.6793395455
990	238	0.1024458372	0.07639876047	0.9198612047	0.9715037089	956	0.2454140862	0.190566882	0.4462692639	0.6785021415
585	253	0.06709816274	0.05252459435	0.961655234	0.9854902734	1016	0.247884493	0.1967349443	0.4503231964	0.677202671
595	199	0.08338158451	0.06409748795	0.9391487733	0.9764188744	796	0.2577672414	0.2016443973	0.4341136837	0.6765829862
844	198	0.04250925318	0.03033732033	0.9816602214	0.9934514162	796	0.2258783496	0.1746471554	0.4506416873	0.6764253845
948	250	0.1460475257	0.1033761564	0.8269855579	0.9350611879	1003	0.2624736	0.2040108514	0.4484290715	0.6762317054
697	142	0.1276930984	0.09116245471	0.8848105789	0.958098574	571	0.2726508648	0.2080399445	0.4512211913	0.6732838606
913	182	0.1337116483	0.1004889379	0.8553947452	0.9418289458	732	0.2682241742	0.2146508566	0.4446826882	0.672954012
951	112	0.0893151814	0.07167567993	0.9197820548	0.966482222	448	0.2310364151	0.1817318773	0.4504802582	0.6722312346
930	224	0.0650083352	0.04861538784	0.9580371858	0.9847509927	896	0.2420128474	0.1889262252	0.4471105426	0.6707782193
832	242	0.1297763499	0.1023810242	0.8787283163	0.9547612255	970	0.2640680849	0.2099352361	0.4406654724	0.6706336565
707	258	0.1366227206	0.1004699962	0.8725096882	0.9531701102	1032	0.2577856606	0.197982435	0.4474877089	0.6689548682
968	87	0.1333792804	0.1046112742	0.8280328438	0.9303815199	349	0.2310452189	0.1715724991	0.4460233395	0.6685227584
841	205	0.1725933497	0.141522083	0.8168178994	0.9264643114	824	0.2978877572	0.2356882653	0.4419724929	0.6675303742
789	154	0.07881942177	0.06088571171	0.9479435963	0.9811255558	620	0.2638668851	0.2055310937	0.438816387	0.6629983355
598	183	0.07424244927	0.05562275263	0.9498841948	0.9802337219	734	0.2451310773	0.1914225832	0.4312787912	0.6590296769
685	229	0.1057815963	0.07304318404	0.8938829021	0.9590274559	918	0.2583326549	0.1919702148	0.4248068092	0.6557254015
635	213	0.08804841143	0.06830772868	0.944864638	0.982774926	855	0.2874703828	0.2207388169	0.4290310636	0.6551544792
683	275	0.1087761152	0.07822019128	0.8825990071	0.9525470433	1101	0.244629456	0.1888163273	0.4231000017	0.6548960153
718	204	0.08425184032	0.06662703447	0.9529511205	0.9816060855	817	0.2987663579	0.2345914706	0.4232615071	0.6543886714
909	215	0.05387813111	0.02489531635	0.9596541632	0.9832957573	861	0.2096414187	0.1400441082	0.4197554113	0.6535623483
988	233	0.08086224485	0.04972755917	0.8976542897	0.9591164581	935	0.196064266	0.1250916219	0.42249723	0.6504346242
660	237	0.1175882329	0.07934216456	0.9015533626	0.9605857963	950	0.2546739423	0.1895640162	0.4205566366	0.6486676395
1045	82	0.1506376409	0.1107851365	0.8154618169	0.9231759429	329	0.2421005845	0.1892898157	0.4155250395	0.6459975175
665	315	0.08014183111	0.0500689208	0.9553436268	0.9846052703	1261	0.3088905792	0.2334452224	0.4111234247	0.6459695254
785	187	0.08608238032	0.06662556365	0.9429159269	0.9769274925	752	0.2850029517	0.2253828614	0.4112689069	0.645317546
819	207	0.1514036657	0.114254265	0.8150556853	0.9259406975	832	0.2785186266	0.2162257211	0.409852133	0.6424534117
643	149	0.04940428707	0.03730646199	0.971272445	0.9882772163	600	0.2380083214	0.1746124276	0.398800917	0.6326771412
917	141	0.1862528261	0.1378321733	0.7035477274	0.8758619434	565	0.2329581464	0.1829471439	0.3931131953	0.630866493
927	238	0.1016498606	0.07798715043	0.8952411578	0.963239005	954	0.2464133147	0.1855194247	0.3943976235	0.6288808071
682	110	0.1266706371	0.08032028823	0.8335897865	0.9381758475	440	0.2103104269	0.1554056545	0.3592432374	0.6288407865
805	225	0.08422252089	0.04787356642	0.8744339931	0.9598462151	901	0.1932528626	0.1200056393	0.3894435821	0.6252087723
717	266	0.1297990919	0.1001707758	0.8485467705	0.9454564584	1064	0.2677435751	0.2127344058	0.3849993695	0.6221111679
592	170	0.1380340537	0.1072618413	0.8993346717	0.9582381046	680	0.3368259761	0.2559268517	0.3760108687	0.6214814497
926	237	0.08532593846	0.06131493122	0.9011379713	0.9641514733	949	0.2453798523	0.1866054952	0.3654148034	0.6128379078
783	173	0.08549025055	0.06375625967	0.9592517978	0.9869630959	696	0.3542765278	0.2762303517	0.3612084859	0.6077870378
863	207	0.144146891	0.1151394074	0.826288531	0.9306908146	830	0.2930816993	0.2322991382	0.366251115	0.6052887374
1035	83	0.1439801741	0.1097262064	0.8317773727	0.9321640213	335	0.2784988709	0.2180361522	0.3440100208	0.595212143
878	98	0.1806210233	0.1385493738	0.7812179668	0.9103507741	394	0.3144750243	0.2498188746	0.3483282423	0.5947445983
623	280	0.1697002221	0.1099691355	0.7359197763	0.8899418194	1122	0.2264012724	0.1586527026	0.3451552473	0.5926395349
587	208	0.1430667971	0.09178157506	0.7637851314	0.9150370552	836	0.2463698661	0.1844531266	0.3381453173	0.5837280191
918	121	0.1010221702	0.07412901166	0.9057863558	0.9645349024	484	0.2834172716	0.2218074652	0.3336792424	0.5834121099
823	176	0.1399104429	0.103605664	0.7810317732	0.9279837854	708	0.243273416	0.188581319	0.3372254608	0.5833004727
795	238	0.2073859228	0.1624411811	0.6925704619	0.8952794194	956	0.2926663174	0.2341735868	0.3180683697	0.5785029463
781	204	0.2342295498	0.1837113023	0.6442125601	0.8605878215	819	0.3287454652	0.2618704858	0.3207260669	0.5719723653
943	223	0.2635170753	0.2013800257	0.6512126321	0.8693133272	893	0.3473310487	0.2810373561	0.3184924538	0.5693942278
606	126	0.164831337	0.115758073	0.7095612829	0.8818320837	504	0.2338295457	0.1818344265	0.3232514321	0.5687659223
597	216	0.187730816	0.150602044	0.6784366403	0.8715191163	865	0.2801049101	0.2243983234	0.3179668075	0.5687625393
790	161	0.1336891145	0.1060644139	0.8434016383	0.9501583358	645	0.3057919062	0.2404546125	0.2857400135	0.565391208
552	207	0.1012447342	0.07889719504	0.9091349115	0.9672756148	829	0.2710864956	0.2082208497	0.3061240866	0.56196374
884	95	0.1722708832	0.1374724157	0.7931882368	0.9211125539	380	0.3346811416	0.2610331799	0.2964250707	0.5483987049
698	83	0.1489522979	0.1181132021	0.8183644302	0.9448499789	334	0.3210153684	0.2514973804	0.2822033485	0.5466675398
853	79	0.2489666666	0.1967513132	0.4872761896	0.7858697862	319	0.3294856558	0.261122011	0.1934092908	0.457021123
936	178	0.1632348595	0.1297656799	0.8233815608	0.9469484848	713	0.3745941504	0.3043626384	0.1857268412	0.4331761604
1046	90	0.2186660256	0.1779505092	0.6621462334	0.873673402	362	0.3205711906	0.2306689039	0.1308356113	0.4006853829
Discarded:
gene_id	train_size	train_rmse	train_mae	train_r2	train_r	test_size	test_rmse	test_mae	test_r2	test_r
995	37	0.3578255467	0.3052637593	-2.22E-16		150	0.3320463898	0.2783662326	-0.03443561131
750	3	0.1683577594	0.1408953963	-2.18E-14		16	0.3271773251	0.2546867379	-0.03335727604
869	19	0.2399439554	0.2023672028	0		80	0.2149170972	0.1688129764	-0.09489757908
559	21	0.3461129837	0.3009457021	0		84	0.3856086564	0.3198148445	-0.07003307378
1019	76	0.361519824	0.3000538968	-2.22E-16		305	0.3284243784	0.2676989197	-0.01102031975
