## Supplementary material for "VEFill: a model for accurate and generalizable deep mutational scanning score imputation across protein domains": Supplementary_Table_S11.csv

eve sm snv pc wt_esm var_esm mean_dms (15train85test)
gene_id	train_size	train_rmse	train_mae	train_r2	train_r	test_size	test_rmse	test_mae	test_r2	test_r
mean (123 genes)		0.1342641951	0.1013877601	0.8218705631	0.9261729103		0.2444527775	0.1867573739	0.4582698934	0.6758864097
median (123 genes)		0.1377427687	0.1074922673	0.8220990416	0.9271895537		0.2410777906	0.1842124693	0.4518318392	0.6760827145
mean (R above 0.6) (99/123)		0.121147506	0.09135047866	0.8539108488	0.9392506287		0.2347717305	0.1785174611	0.4976988933	0.7068835784
median (R above 0.6) (99/123)		0.1263471083	0.09591764905	0.8477211787	0.9392807885		0.2342858922	0.1806439757	0.4957393077	0.7084542155
978	126	0.02296779929	0.01710923921	0.99385591	0.9972191968	720	0.1582121544	0.116939206	0.7459950976	0.8666237834
674	185	0.02623696044	0.01872477895	0.9952496191	0.9979319444	1049	0.18978095	0.1419345281	0.7157069774	0.8481100749
924	196	0.1158038631	0.08325432312	0.906624325	0.9573232028	1116	0.1972869264	0.1477282297	0.70943971	0.842327103
891	183	0.0673003348	0.04303335352	0.9467591994	0.9770400493	1040	0.1596328823	0.1081602703	0.6915843092	0.8320007997
809	198	0.09760193189	0.06883800698	0.9084917995	0.9581383167	1123	0.1612827509	0.1094824071	0.6838012134	0.829145942
602	148	0.09799099201	0.07252835264	0.9118268757	0.9601664339	842	0.1929251297	0.1459304789	0.6697452935	0.81862384
939	146	0.09392553206	0.06784518314	0.9148244039	0.9612103335	828	0.1913297953	0.1410345324	0.66198075	0.8147834864
684	254	0.06052444319	0.04234335624	0.9700869219	0.9870756452	1441	0.2126975144	0.1590652641	0.6511590181	0.8099749095
872	217	0.1090245828	0.08015022481	0.8933282221	0.951003919	1234	0.2110223432	0.154799276	0.6495619719	0.8090139465
881	113	0.05260514829	0.04094135455	0.9521852344	0.9809921992	643	0.1590685205	0.1168823213	0.642377215	0.8060464707
972	186	0.02010621463	0.01477492406	0.9954199924	0.9980763867	1058	0.1782350562	0.1256739521	0.644201447	0.8059106924
976	121	0.11191203	0.06356607443	0.875361273	0.9523863452	687	0.1773567574	0.1288310651	0.628419245	0.7942421927
737	211	0.08737468976	0.06219717876	0.9271070539	0.9708927292	1197	0.2101710304	0.160639994	0.6120239111	0.7878039132
687	181	0.05271465513	0.03920294269	0.968654698	0.9874740936	1031	0.189509263	0.1428516859	0.6160652122	0.7867262801
779	223	0.09381041474	0.07248966328	0.927453131	0.9688154172	1270	0.2177534788	0.1669399824	0.6157900195	0.7859189098
658	167	0.1090528514	0.07904464745	0.8887346347	0.9508424858	952	0.2040225026	0.1572213426	0.6029538125	0.7799370289
555	168	0.04020837493	0.03007026393	0.9861436006	0.9938215523	953	0.2111400205	0.156009043	0.5921313483	0.7737245584
794	185	0.09327131295	0.06482878837	0.9351645774	0.9718020189	1054	0.2100035495	0.1529665739	0.5925729245	0.7723652247
1004	131	0.1097733817	0.07452175384	0.8972631393	0.9529879103	747	0.2027924675	0.1417733331	0.5871651786	0.7688049881
937	165	0.07744286349	0.05807204776	0.93615508	0.9725839793	937	0.1941839247	0.1438158891	0.5825370861	0.7633900266
825	254	0.07068074327	0.04749702238	0.9406493617	0.9769556772	1443	0.1933582255	0.1340535806	0.5700785137	0.7558122329
638	259	0.06162040603	0.03725131905	0.9448045907	0.978894755	1470	0.1888667752	0.1267422615	0.5645858182	0.7539307695
904	211	0.05823076418	0.03940236677	0.9707473286	0.9863835868	1202	0.2205625916	0.1517000966	0.5586300545	0.7536049356
797	166	0.05628026911	0.04471317671	0.9684942867	0.9864259154	942	0.2172470247	0.1699680056	0.5586147163	0.7490607008
945	213	0.01227941213	0.008513617347	0.9980268294	0.9992084721	1213	0.2202490773	0.1596862395	0.5555636276	0.747766328
1002	129	0.135291703	0.1049367762	0.8311073798	0.9241873795	732	0.208246623	0.1595049942	0.5517490592	0.7452024084
744	132	0.09960114767	0.07691320641	0.9159899882	0.9639899462	751	0.2295128545	0.1792477639	0.5450857187	0.7413704683
672	217	0.1498382325	0.1171237179	0.8145880727	0.9182779072	1235	0.2368952054	0.1807485049	0.5429995931	0.7403407973
807	215	0.1829997787	0.1305213665	0.7523145552	0.8886307712	1222	0.2347838798	0.1799457854	0.5378857257	0.7400740082
876	112	0.1394568544	0.1093883603	0.8257203582	0.9218710602	640	0.2179374116	0.1672717134	0.5371836073	0.7361026197
600	149	0.1650651438	0.1341380387	0.7807071472	0.9048734088	847	0.2342858922	0.1842124693	0.532887064	0.7341731777
963	239	0.1304005921	0.09543332681	0.8547426141	0.9392286416	1357	0.2330759107	0.1721411085	0.5339213236	0.732134285
637	237	0.1489633893	0.1155296483	0.8060838277	0.9145576345	1349	0.2371517917	0.1824821403	0.5314938561	0.7297161058
668	160	0.02784122573	0.02067534095	0.9912125044	0.9964210047	909	0.2235929944	0.1631031674	0.5253169879	0.7278922785
818	155	0.07144346334	0.0565819451	0.944901159	0.9755033937	879	0.2146955773	0.1615198863	0.5247351201	0.7261852453
771	119	0.07464740696	0.05191225384	0.925694361	0.9701595342	677	0.2099142627	0.1543737425	0.5237746097	0.7252791858
676	130	0.1391719109	0.1110719628	0.8287298892	0.9315373121	737	0.2347092247	0.1825705445	0.5138625299	0.7252479138
931	181	0.1216204657	0.09203486532	0.8575140095	0.9387464169	1026	0.2202171061	0.168243844	0.5228028006	0.7239257696
681	155	0.09425377804	0.06906199854	0.8748647808	0.9459632443	880	0.2260983751	0.1659656906	0.5076122874	0.719619981
925	185	0.1710658171	0.1197844531	0.7901408386	0.9111990912	1053	0.2537196755	0.1933436785	0.5129043043	0.7192574963
659	205	0.1361282045	0.1071575665	0.8604901283	0.9414574883	1163	0.2674950072	0.2104874214	0.5143739904	0.7192034513
827	153	0.1875819213	0.1508484817	0.7237088661	0.8797969522	871	0.2557260823	0.2059667101	0.4978152762	0.71904146
601	149	0.1367124362	0.106624279	0.8439651241	0.941594072	847	0.2304273773	0.1746756928	0.5143374385	0.7188215599
864	144	0.02482165251	0.01859378923	0.9915780997	0.9963999809	817	0.2100602998	0.1579047939	0.514163241	0.7182477077
928	184	0.1543011107	0.115192304	0.7859498803	0.911098229	1048	0.2292767874	0.1719522322	0.4962230405	0.7174231952
611	151	0.117286235	0.09335158019	0.862644624	0.9400377923	857	0.2260834766	0.1704130105	0.5111990864	0.7170424402
766	204	0.1619340988	0.1194859842	0.7907777282	0.9127365761	1160	0.234155217	0.179263521	0.5112687888	0.716127497
922	182	0.1203896246	0.08867537123	0.8720798871	0.9485464613	1034	0.2410777906	0.1793884406	0.5082081522	0.7145272112
914	140	0.1219616636	0.0934584588	0.8561968	0.9392807885	794	0.2481186469	0.1927836693	0.4936634598	0.7097400153
900	198	0.0680070509	0.05164646004	0.9623165223	0.98528583	1123	0.2727671051	0.2139306442	0.4990159194	0.7084542155
875	154	0.1185543249	0.08670779443	0.8687227261	0.9435764783	876	0.2260173085	0.1754833522	0.4957393077	0.7058284667
667	153	0.1206621361	0.08469388009	0.8220990416	0.9284314426	869	0.2184039098	0.1596238606	0.4841483023	0.701274274
788	146	0.158261182	0.1217399625	0.7974629886	0.9112431357	828	0.226767417	0.1762603612	0.484212345	0.7001443272
720	210	0.1251509566	0.06621903004	0.831557789	0.9313642789	1196	0.2076915683	0.1374703609	0.4807683297	0.6939743156
740	142	0.1375500841	0.1082241615	0.8331173827	0.9325393617	805	0.2455977603	0.1901214626	0.4762732264	0.6916951364
613	190	0.1736601836	0.1333777135	0.7287079082	0.8879833185	1079	0.2473021653	0.1925876219	0.4637710715	0.6909322004
1005	126	0.1490804677	0.1187000321	0.7233876605	0.8858995823	719	0.2356781478	0.1836379474	0.4518318392	0.6874318156
770	117	0.1155774871	0.08657202767	0.8952778715	0.9547247852	663	0.241778808	0.1862117091	0.465725306	0.6859607952
915	142	0.1563648489	0.1277478625	0.8094390996	0.9174948907	805	0.2550483806	0.1980408772	0.4681905747	0.6849405906
675	120	0.1620671021	0.1275373962	0.773131533	0.9024178613	681	0.2561991481	0.1989601643	0.4599028483	0.6827340158
596	172	0.1310995557	0.09591764905	0.821678909	0.9262085854	981	0.2282095428	0.1806439757	0.4640951364	0.6818413978
632	192	0.0286221403	0.01977068721	0.9845403949	0.9947299962	1091	0.2057368718	0.153183349	0.4510280621	0.6760827145
805	168	0.05495094844	0.03499130797	0.9476705577	0.9844908039	958	0.1822224167	0.1207018632	0.4527647313	0.6733839312
916	141	0.1760647111	0.1434402706	0.7633746577	0.8936205007	805	0.2703438232	0.2122922316	0.4396662229	0.6721915913
585	190	0.146821858	0.117548148	0.8208102171	0.9328091384	1079	0.2500700513	0.1985800842	0.4398636046	0.6714880722
938	133	0.09330458111	0.07370727334	0.9207682922	0.9663305607	758	0.2400786852	0.1897113604	0.4284845544	0.6690579813
634	110	0.06573497402	0.04693082754	0.9262237364	0.9726166885	624	0.2341342387	0.1729949317	0.4196665607	0.6680606032
965	270	0.1854547309	0.1464238996	0.7520253682	0.8937412153	1534	0.2868328203	0.2192620577	0.4384005329	0.6678760905
855	155	0.1328905196	0.1074922673	0.8316060482	0.9359832654	882	0.254263052	0.2007893055	0.4436828553	0.6667221085
951	84	0.1127622641	0.09315735683	0.8758997493	0.9467511306	476	0.23258925	0.1818506921	0.4410210032	0.6666486197
887	153	0.1526895545	0.1181725263	0.8200392226	0.9219078899	868	0.2619553999	0.2009656163	0.4396873472	0.6660373781
782	156	0.1435373132	0.1139134692	0.8172291417	0.9255761037	884	0.263596392	0.2065370099	0.4348665892	0.6651355729
911	153	0.1229358961	0.09988234243	0.8595865897	0.9412905977	868	0.2629228391	0.2060600913	0.4287900273	0.657493678
888	150	0.1097233948	0.07890339337	0.874134367	0.9614634721	855	0.2385285939	0.1816272728	0.4208769224	0.6514264108
832	181	0.1670691015	0.13201904	0.7971986417	0.9151993096	1031	0.2718210914	0.2163402043	0.4133571657	0.6510468953
948	187	0.1361650726	0.1007729815	0.8464321848	0.9401013092	1066	0.2692818134	0.2098869023	0.4214208655	0.6505230172
718	153	0.1821487319	0.1456706711	0.7829873963	0.9115885571	868	0.3010731651	0.2368365582	0.4134515587	0.6501280813
819	155	0.1907235274	0.1454068573	0.7256387781	0.875057787	884	0.2771890185	0.2140079136	0.4068231948	0.6439967531
680	160	0.1532968934	0.1105862666	0.773044876	0.915994679	910	0.2445985846	0.1839600055	0.411939176	0.6437626246
785	140	0.1263471083	0.09826952411	0.8879212606	0.9510313516	799	0.2845036906	0.2257857037	0.4004131888	0.6434421457
994	154	0.1691675896	0.1260100662	0.7350778961	0.8802455614	878	0.260896709	0.2081027606	0.4097900472	0.6423305242
990	179	0.1818010843	0.1384979257	0.7434672204	0.9008428571	1015	0.2558798312	0.1916830051	0.4081073669	0.6392364598
847	148	0.1607197431	0.1210303865	0.7599442881	0.9125146825	843	0.2473220513	0.1952007994	0.3788684137	0.6387303308
919	140	0.1530851169	0.1183709591	0.7936289627	0.9198064913	797	0.282673596	0.230447828	0.3962410142	0.6380467153
685	172	0.1465415654	0.1062540047	0.8009750659	0.9213605427	975	0.2636409521	0.1971853134	0.3947684794	0.6353724776
841	154	0.1937446577	0.1587249028	0.7587812854	0.9018656967	875	0.3134091157	0.251050662	0.3870548174	0.6340009027
665	236	0.1645459541	0.1198005435	0.8141626351	0.9305298957	1340	0.3122133252	0.239735874	0.3933778843	0.6322277705
592	127	0.1838035567	0.1469735559	0.8270890704	0.9254864219	723	0.3348018246	0.2570804632	0.3801724079	0.6309254689
598	137	0.1304385688	0.1020209749	0.8446566129	0.9337996968	780	0.2535353833	0.1965844254	0.3923583632	0.6278191045
844	149	0.1045993724	0.07830272219	0.8926764628	0.9602145605	845	0.2386816542	0.1831266081	0.3861064119	0.6259942825
683	206	0.1735714739	0.1298502859	0.7121215383	0.8842235124	1170	0.2516611579	0.1955942961	0.3844030851	0.6248692969
932	173	0.1389410808	0.1055768191	0.8060509003	0.9146885025	985	0.2464635392	0.1887382555	0.3836951109	0.6204455469
930	168	0.1643586548	0.1319357395	0.7376858499	0.8944329396	952	0.2596897077	0.2008690237	0.3586706278	0.6116313279
707	193	0.2279013323	0.1719870099	0.6293773347	0.8498424274	1097	0.2793363681	0.219009962	0.3652367676	0.6116118848
595	149	0.1391149284	0.1094038414	0.8129321019	0.9205088556	846	0.2756396987	0.2206256099	0.3625867315	0.6113186605
716	117	0.1893379259	0.1388781494	0.6752143915	0.8571670191	665	0.2686220136	0.2060575594	0.3642392359	0.6072773914
660	178	0.1828137414	0.127321862	0.7816919429	0.9113968134	1009	0.2668288222	0.203020171	0.3601910544	0.6045523329
635	160	0.1914325287	0.1527332668	0.7547736695	0.903130149	908	0.3023964874	0.2314490026	0.3599984547	0.6026228759
988	175	0.08888768736	0.0544722563	0.8477211787	0.9445540516	993	0.20955784	0.1349814497	0.3582942607	0.6003996674
913	137	0.1446939132	0.1155381189	0.8275599982	0.9271895537	777	0.2889644431	0.2349263004	0.3560514811	0.5981424027
789	116	0.1851063137	0.1462434124	0.7079325719	0.8752101922	658	0.2836220615	0.2221713628	0.3517509811	0.5946943278
917	105	0.2107222838	0.1638415193	0.6528682009	0.8504753379	601	0.2421159205	0.1889399875	0.3427271562	0.5859434059
682	82	0.1252175607	0.08306511466	0.814661595	0.9324846767	468	0.2221192078	0.1656788123	0.3220401468	0.5840089346
927	178	0.1933720311	0.1522468946	0.613376016	0.8218980407	1014	0.2580191589	0.1993213424	0.3374463665	0.5839724642
863	155	0.215504095	0.1744477614	0.6102844713	0.8407074788	882	0.30207202	0.2441546954	0.3224066617	0.5771107203
943	167	0.2788447569	0.2142802061	0.585428277	0.819212681	949	0.3494153023	0.2807847929	0.3230948702	0.5721883009
623	210	0.1960008158	0.1288376476	0.6355908969	0.840270112	1192	0.2346868833	0.1628155663	0.3186168356	0.5699219265
909	161	0.1350811905	0.0813996938	0.726374524	0.8975175918	915	0.227347502	0.145559227	0.3238939048	0.569696664
781	153	0.2168217133	0.1680066108	0.6659666578	0.8522167473	870	0.331183752	0.2622581146	0.3186383357	0.5663527473
717	199	0.1806861284	0.1391215946	0.7092134917	0.8870719543	1131	0.281833518	0.2248333134	0.3156558939	0.5651382647
697	106	0.1792828207	0.1283678297	0.7771852591	0.9163853175	607	0.3052760408	0.2271526908	0.3110982513	0.5612095158
795	179	0.2166085017	0.166640647	0.6761290423	0.882063137	1015	0.2952325654	0.237836113	0.3059999009	0.5604052398
643	112	0.1377427687	0.1081129886	0.7913555979	0.917104059	637	0.2539744068	0.1951573571	0.3028579764	0.5576581158
597	162	0.1908801542	0.1527677714	0.666037745	0.8533748722	919	0.2816723447	0.2237555419	0.3073420295	0.5573719117
587	156	0.1776690019	0.1187409599	0.6645017656	0.8590411418	888	0.2508007434	0.189263618	0.3018587489	0.5501518497
926	177	0.1693699569	0.1262177329	0.6253999561	0.8404757127	1009	0.2602732014	0.198990816	0.271139279	0.5445329901
823	132	0.1542848228	0.1180838041	0.7537145111	0.9203375942	752	0.2507685494	0.1945409884	0.2854971457	0.5344851985
783	130	0.2694123084	0.2112343369	0.6180955208	0.8367882585	739	0.3773671521	0.2994494284	0.2646619049	0.5294010381
552	155	0.1918330864	0.1489454318	0.6571525418	0.8489191445	881	0.2817022715	0.2149055989	0.2619471443	0.5138184668
606	94	0.2218384437	0.1630518125	0.5109418603	0.7914945573	536	0.2465165996	0.1921408584	0.2432127801	0.5006465819
918	90	0.1547605457	0.1162962546	0.7961820973	0.9177115797	515	0.2994047073	0.2323581094	0.241627645	0.4925643776
790	120	0.1779997829	0.1431420909	0.7320912429	0.9022758554	686	0.321748783	0.2536444621	0.2018586239	0.4776742094
936	133	0.1971599037	0.1583668662	0.7348613941	0.9032301285	758	0.3791731799	0.3072892494	0.1635823861	0.4054644866
Discarded:
gene_id	train_size	train_rmse	train_mae	train_r2	train_r	test_size	test_rmse	test_mae	test_r2	test_r
878	73	0.4015122036	0.3336549088	1.11E-16		419	0.3891671457	0.3190478083	-0.01505121012
884	71	0.3841817009	0.3194866765	0		404	0.4044539571	0.3204022562	-0.04465059691
703	70	0.3248459836	0.2513067909	2.22E-16		403	0.3440998843	0.2769420712	-0.0009964430085
877	68	0.3954692613	0.3211674015	0		389	0.3593248865	0.2927317341	-0.06130858901
1046	67	0.4026198303	0.3329240345	-2.22E-16		385	0.3433934618	0.2579506592	-0.01138138351
968	65	0.3200753545	0.2534022393	-2.22E-16		371	0.3140127444	0.2473386197	-0.01957490205
699	65	0.3045090936	0.2392528394	0		372	0.3451654797	0.2731152799	-3.93E-05
698	62	0.3397964214	0.2701733827	-2.22E-16		355	0.3793002215	0.3076201902	-0.001543671944
1035	62	0.3506664531	0.2769377089	-2.22E-16		356	0.3456000115	0.273781259	-0.004530502829
700	62	0.3339993068	0.2729715683	-4.44E-16		354	0.3222198185	0.261425008	-0.02769483112
1045	61	0.3625731301	0.3135987522	0		350	0.3193150318	0.2604980141	-0.01875871651
853	59	0.3505815912	0.2864628639	0		339	0.3658758131	0.2923170638	-0.003791235284
1019	57	0.3827761469	0.3245417078	-2.22E-16		324	0.3302530513	0.2740285639	-0.03962106453
995	28	0.3418031432	0.2828870864	-2.22E-16		159	0.3334401473	0.272139483	-0.007720595574
559	15	0.3541177591	0.3136008521	-6.66E-16		90	0.3864749076	0.3200366653	-0.09209478035
869	14	0.2083506875	0.1871331639	-4.44E-16		85	0.2157612896	0.1637747083	-0.01026023022
750	2	0.1110281609	0.1110281609	-6.79E-14	0	17	0.3558747125	0.2666147405	-0.2843205315
