## Supplementary material for "VEFill: a model for accurate and generalizable deep mutational scanning score imputation across protein domains": Supplementary_Table_S12.csv

eve sm snv pc esm mean_dms (80train20test by position)
gene_id	train_pos	train_size	train_rmse	train_mae	train_r2	train_r	test_pos	test_size	test_rmse	test_mae	test_r2	test_r
mean (137 genes)			0.08988496413	0.06378134699	0.9140024199	0.9658613155			0.2311705694	0.1784705781	0.4714722751	0.7017180299
median (137 genes)			0.08084895687	0.0575843343	0.9394503688	0.9742628227			0.2330554065	0.1782733601	0.4992610241	0.7273375572
mean (R above 0.6) (115/137)			0.08312412132	0.05838924366	0.9276040164	0.9706514064			0.2254145885	0.1733281124	0.5224417715	0.7412052602
median (R above 0.6) (115/137)			0.07356799973	0.04992163959	0.9431597348	0.9764973533			0.229465942	0.1745150486	0.515451667	0.7441459797
972	52	978	0.04580213405	0.02619409148	0.9745108462	0.9885011872	14	266	0.1437707152	0.09820432495	0.8167894991	0.9136103277
978	36	682	0.04914068613	0.02772349511	0.9772163476	0.9890579987	9	164	0.0989057305	0.07076434726	0.8099247199	0.9002360372
995	8	149	0.06714397893	0.0506913418	0.9516501665	0.9801572586	2	38	0.2450407196	0.1769746023	0.62892607	0.8966479674
891	57	954	0.05984656028	0.03457374121	0.9495703327	0.9764973533	15	269	0.1784074686	0.1335700356	0.7368977867	0.8884990026
674	52	987	0.06731715594	0.0435217137	0.9622685783	0.9830856244	13	247	0.2025675053	0.1459523515	0.7308922823	0.8869543643
737	60	1125	0.07102822266	0.0491610145	0.9521956717	0.9797223835	15	283	0.1770944319	0.1387212537	0.7647295036	0.8811549669
687	52	961	0.02103027136	0.01263670529	0.9952689141	0.9979837477	14	251	0.161761973	0.1212104655	0.7100577687	0.8611910682
555	48	893	0.04784987733	0.03337965617	0.9800019764	0.9911259424	13	228	0.1704036198	0.1374504384	0.6420721264	0.8595884856
924	68	1029	0.04447839282	0.02965246184	0.9856334391	0.9933953252	17	283	0.1841983316	0.1400906108	0.7303230184	0.8594781842
939	41	771	0.02380663334	0.01157329729	0.9943483646	0.9974344687	11	203	0.1885386716	0.1384391025	0.7073260403	0.8497819122
794	52	987	0.07250001341	0.04679089256	0.9551296625	0.9800903008	14	252	0.1655092122	0.1197321606	0.6996917502	0.8458307204
872	61	1149	0.07193252703	0.04744003567	0.9549421993	0.9798511504	16	302	0.216303568	0.1665820912	0.7030315358	0.8453675195
602	42	781	0.07963099166	0.0548460436	0.9434271446	0.9742767422	11	209	0.1844738757	0.1388547337	0.6976175307	0.8423909915
684	72	1367	0.06951210993	0.04658528835	0.9630067541	0.9836489186	18	328	0.1916287496	0.1395326789	0.6931132883	0.8365554968
937	57	844	0.06073026019	0.04210977395	0.957378688	0.9817963132	15	258	0.1909365411	0.135987212	0.6530502777	0.8338103507
945	62	1130	0.05257344435	0.03515031524	0.9711628969	0.9878267553	16	296	0.224151761	0.177632593	0.6303368795	0.8283441159
632	55	1020	0.04606488519	0.02689996076	0.9705732098	0.9871919436	14	263	0.1674831655	0.1208628355	0.6402787068	0.8204437829
613	61	1016	0.07993582152	0.05747108914	0.9394503688	0.9755840252	16	253	0.2357136798	0.1851985162	0.603874943	0.8203456324
904	61	1114	0.05876718637	0.03858054761	0.9684135049	0.9861624552	16	299	0.1955280392	0.148834862	0.6619351617	0.819491757
668	46	847	0.1060189233	0.07439213123	0.8949730919	0.9585967595	12	222	0.1732665	0.116523938	0.6317140785	0.8184257906
779	66	1184	0.05914258284	0.03774586382	0.9712885785	0.9872141874	17	309	0.2131283059	0.1636496383	0.6450906295	0.8152155283
805	48	900	0.03794206166	0.01958097894	0.9762735221	0.9899790649	12	226	0.156459426	0.1016584651	0.5813400776	0.8122550685
900	56	1036	0.05799346582	0.04111830051	0.9773983483	0.9905853533	15	285	0.2173364809	0.1731088307	0.6147113346	0.8089741023
672	61	1149	0.06965985625	0.04713016826	0.9574807381	0.9822412516	16	303	0.2407482489	0.1889729266	0.623415267	0.8067641752
771	36	637	0.06908485371	0.04589310104	0.9400989944	0.9749409682	9	159	0.2544623903	0.1745150486	0.5048871154	0.8049904181
676	36	677	0.09911866507	0.07345297864	0.9134568466	0.9629295385	10	190	0.205515795	0.1662745501	0.579794214	0.7960134071
766	57	1079	0.03583119901	0.02067742298	0.9886948623	0.9952071396	15	285	0.2030750918	0.1648018404	0.612172918	0.7938923815
638	72	1368	0.07328606455	0.04294198205	0.935576261	0.9714652527	19	361	0.1682416772	0.10278599	0.5741117509	0.7904700216
881	33	594	0.09487129991	0.06724004748	0.8495406673	0.940708109	9	162	0.1964680933	0.1488017919	0.6084082785	0.7866984727
963	68	1254	0.04902158019	0.03354007437	0.979956383	0.9914395473	18	342	0.2015074298	0.1561203493	0.6030093463	0.7858891612
1004	37	688	0.04358039494	0.02351454224	0.9823855211	0.9922547945	10	190	0.1781869466	0.132175475	0.6085971976	0.7839359715
847	44	793	0.0092366989	0.002416301668	0.9990110774	0.9995382817	11	198	0.2440289055	0.1910936999	0.5978220557	0.7832674436
931	52	959	0.04092022434	0.0271509534	0.982598113	0.9927563393	14	248	0.2293395905	0.1716837305	0.5766690475	0.7828315412
598	43	734	0.06296176833	0.0437577888	0.9596289819	0.9836310787	11	183	0.2479928218	0.1972076627	0.5055809742	0.7799416208
1002	37	682	0.06941222856	0.0487940448	0.9526909615	0.9791684747	10	179	0.1847795191	0.1385341466	0.6040298482	0.7774574975
740	43	792	0.1015575653	0.07559703966	0.9051983784	0.9590622426	11	155	0.2372365439	0.1836629342	0.5973882598	0.7760391714
925	54	988	0.09247351264	0.06689957317	0.9354421813	0.9733565013	14	250	0.2330554065	0.1728688495	0.5944286796	0.7750184033
601	42	787	0.09258342112	0.06588386276	0.9127780886	0.9636179772	11	209	0.2581355412	0.2007082198	0.5493630622	0.7744779289
994	44	809	0.119440041	0.09055499771	0.8765818124	0.9502651677	12	223	0.2118041302	0.171235921	0.5877455077	0.7738193045
703	20	378	0.0345052774	0.02472144907	0.990085169	0.9959659228	5	95	0.2122878013	0.1602184104	0.5562771044	0.7689861353
864	41	752	0.0348022185	0.02154711992	0.9857937336	0.9938852581	11	209	0.1867692127	0.1444215867	0.5793929119	0.7658755663
658	48	891	0.04065615391	0.02432826523	0.9832901331	0.9926663716	12	228	0.2223192916	0.1712374015	0.5838637411	0.7647261214
928	54	979	0.05870661119	0.04102424563	0.966175389	0.9852792464	14	253	0.2329326435	0.1816447317	0.5395552904	0.7643653487
637	68	1276	0.06447417941	0.04611408939	0.9649690199	0.9852818045	17	310	0.2302763296	0.1790046991	0.5624528337	0.7621241999
951	24	430	0.115895698	0.09107031449	0.8590022249	0.9414551036	7	130	0.2358008045	0.1857187225	0.4716424189	0.7619783761
807	61	1139	0.09473592294	0.06694460302	0.9260414654	0.9681274514	16	298	0.2341056704	0.1723866464	0.5573372915	0.7604295
596	48	908	0.03920543755	0.02852908832	0.9839737394	0.9934566408	13	245	0.2180656239	0.171607512	0.5304010237	0.7599432771
659	60	1088	0.1237825079	0.09377010253	0.8971177329	0.9583896559	15	280	0.2373530679	0.1873832809	0.5324227404	0.756592043
667	47	820	0.1159184819	0.08311128336	0.8531687906	0.9402618347	12	202	0.1937780596	0.1439033905	0.5695367694	0.7560170582
675	49	627	0.1061874696	0.07664951536	0.9056226778	0.9618105973	13	174	0.2331068234	0.1871583345	0.5659159046	0.7559623531
915	40	739	0.1371473498	0.1031375438	0.8464706583	0.9384495011	11	208	0.2417533981	0.1974600905	0.5321864326	0.7556923396
855	44	815	0.07772326189	0.05565872956	0.9426805068	0.9763206154	12	222	0.2493035012	0.2017230834	0.5033137595	0.7541323677
914	40	748	0.04248659066	0.0291321696	0.9831706936	0.9931566958	10	186	0.2862829026	0.2388097074	0.3900580988	0.7536482574
699	18	342	0.05600666694	0.03980666284	0.9742400152	0.9887669418	5	95	0.175709232	0.1383981563	0.5331292692	0.7530567187
948	56	975	0.0534316659	0.03076013849	0.9774918256	0.9910449342	15	278	0.2290318339	0.1813343142	0.5504736333	0.7509170458
827	44	812	0.05060075669	0.0367320287	0.9806134582	0.9918622194	12	212	0.234971424	0.1899385949	0.5336022651	0.7506627144
681	44	812	0.08929682028	0.05959875993	0.9190221546	0.9640908592	12	223	0.2113245762	0.1538038533	0.558062798	0.7486837064
665	67	1253	0.1100828949	0.07377095418	0.9231854357	0.9724195686	17	323	0.2741896065	0.2186342955	0.5209350696	0.7441459797
888	43	796	0.0745972965	0.04992163959	0.9423735335	0.9782628051	11	209	0.2189371023	0.1580656566	0.5071594235	0.7399876258
938	37	701	0.1211921929	0.09427460461	0.8581527891	0.9448082445	10	190	0.2065259534	0.164919146	0.5401909019	0.7395568145
634	34	577	0.1052226397	0.06915831107	0.8736896878	0.9475831509	9	157	0.2175890478	0.1668978903	0.5033818307	0.7392358292
841	44	808	0.04907725163	0.03548785098	0.9843846396	0.9939387077	12	221	0.2944479757	0.2320931731	0.5123544182	0.7384911774
600	42	788	0.08509257729	0.06289864743	0.9391029089	0.9742628227	11	208	0.2372245634	0.1903905602	0.515451667	0.7384656054
932	53	931	0.02372732911	0.01305707615	0.9938773269	0.997539192	14	227	0.2554845696	0.1975819978	0.4831555194	0.7314746201
988	49	921	0.06589246712	0.03645538176	0.9321135838	0.9725203854	13	247	0.1901554191	0.1262537373	0.5057439974	0.7311561969
683	65	1084	0.06486564656	0.04457601883	0.9565771452	0.983117897	17	292	0.2490644729	0.1906056631	0.4984047401	0.730955397
976	36	644	0.07356799973	0.04420168591	0.9408063334	0.9730219452	9	164	0.1805182512	0.1312535775	0.527505033	0.729369795
788	44	766	0.04638873333	0.03246448254	0.9800478526	0.9917602686	11	208	0.199271964	0.1530961681	0.526139489	0.7276918766
825	72	1355	0.07870112129	0.05028073822	0.9338189282	0.9706325566	18	342	0.1603576472	0.1092548975	0.5193400029	0.7273375572
927	53	935	0.06619468707	0.0456479335	0.95394568	0.9834556958	14	257	0.2380154423	0.180270904	0.4992610241	0.7213253111
611	44	817	0.05399822176	0.03613710691	0.9690411413	0.9873325687	11	191	0.2736602821	0.208492741	0.4398041393	0.718428381
797	48	882	0.04160580474	0.02989034516	0.9848872711	0.9935619808	12	226	0.1863666224	0.1423889891	0.5053499327	0.7181125116
922	52	961	0.0975597362	0.06793825064	0.9255591701	0.9689547474	14	255	0.1901772806	0.1375368542	0.511988583	0.7173524209
844	55	776	0.06943774476	0.04681078672	0.9487432275	0.9795742441	14	218	0.2148048142	0.162798742	0.5042149065	0.7160136501
887	43	813	0.1181073145	0.08746125016	0.8837493761	0.9515678564	11	208	0.2672413612	0.2076958475	0.4683176123	0.7149246768
770	34	613	0.1294887866	0.09352791589	0.8451993032	0.9370244174	9	167	0.2572558458	0.1987644696	0.475403024	0.7102885384
965	76	1443	0.07991739555	0.0575843343	0.9574373967	0.982804541	19	361	0.2543620686	0.2023078552	0.4916566361	0.7088513347
685	60	892	0.1362440432	0.09416552424	0.8324441146	0.9330175455	15	255	0.2591044641	0.1927814729	0.4611979624	0.7087772777
643	32	597	0.1062639791	0.06970384308	0.8652971823	0.9482512002	8	152	0.26504025	0.2102286452	0.4137401335	0.7080006171
716	36	628	0.1072093723	0.07463012395	0.9054253104	0.9621027362	9	154	0.1960290638	0.1476282935	0.4731731084	0.7038192756
919	52	752	0.1102556361	0.08459306113	0.9055454542	0.9606782656	14	185	0.2650599056	0.2069836453	0.4633372614	0.7016911861
635	46	840	0.1093628608	0.07820348512	0.9224681594	0.9709843376	12	228	0.237914971	0.1902761329	0.4476787653	0.6889580966
875	44	821	0.1138520859	0.08458207939	0.8761722292	0.9465172066	11	209	0.2176785519	0.1619023726	0.4435817288	0.6813884008
682	23	436	0.1359207779	0.08667483562	0.7649247976	0.9064049434	6	114	0.1711045495	0.1350208966	0.4352493905	0.6775663225
990	59	945	0.1112410201	0.07905233415	0.8955183721	0.9576666024	15	249	0.2335716267	0.1778119037	0.4026839161	0.6762835248
930	52	906	0.1094836672	0.08207915562	0.8937880308	0.9581312782	14	214	0.1786926983	0.1413212128	0.4466177844	0.6729335115
623	64	1106	0.08746457481	0.05239941016	0.9099259231	0.9636337789	17	296	0.2149466853	0.1526409233	0.4450579251	0.669782321
832	55	965	0.04924719168	0.03550088637	0.9810413112	0.9927434512	14	247	0.2678227949	0.2183365787	0.4393356502	0.6693874717
697	32	563	0.06116853939	0.03731318335	0.9736936028	0.9894103165	9	150	0.2595143792	0.1936921756	0.4119893321	0.6682712579
707	67	1008	0.1575710921	0.1201955053	0.8141846154	0.9304128648	17	282	0.2304725792	0.1782733601	0.4432047297	0.6669384423
918	30	490	0.06791362234	0.04735529725	0.961662262	0.9847957315	8	115	0.2466372025	0.1929242119	0.4404672089	0.6638067352
823	37	694	0.08092694252	0.05889471712	0.92153878	0.9736596657	10	190	0.2528126323	0.1984094974	0.4225517671	0.6637409302
592	36	660	0.2455074792	0.1815656911	0.696046854	0.8834422615	10	190	0.2803138132	0.2241646862	0.3858137982	0.6629466171
795	58	961	0.1233186071	0.09481218258	0.8791746757	0.9577479888	15	233	0.2831156912	0.2245389538	0.4003291798	0.6606085729
700	17	322	0.06627820088	0.04704148911	0.955345826	0.9808370439	5	94	0.2728410169	0.2005265156	0.367937362	0.6594991305
863	44	810	0.1458214639	0.1127961206	0.8371650782	0.9375579675	12	227	0.2888339649	0.2393327786	0.3983088628	0.6581801053
585	53	1003	0.08084895687	0.05973900628	0.9431597348	0.9773580661	14	266	0.229465942	0.1829044667	0.427251547	0.6555013075
595	42	788	0.04963609776	0.03550780311	0.9778602914	0.9912170174	11	207	0.286446587	0.2287180138	0.4037891869	0.6549982986
660	65	935	0.1606860524	0.1133355193	0.8061972407	0.924503457	17	252	0.1794241362	0.130015871	0.4244545186	0.6542228008
781	44	799	0.1491616359	0.1111174235	0.8501268108	0.9429381497	12	224	0.339417195	0.2716596494	0.3597877207	0.6527541417
819	44	817	0.01909844186	0.01075046315	0.9972655611	0.9988955962	12	222	0.2559682051	0.2020491464	0.4008122537	0.6526069575
943	52	867	0.1377671602	0.1020034706	0.8953275068	0.9604234665	14	249	0.325946762	0.2600107788	0.4127712192	0.6503838889
926	54	933	0.09783145886	0.06911960086	0.8984400795	0.9590263488	14	253	0.2181754663	0.1671410106	0.3921865903	0.6493013258
1005	36	663	0.03921419737	0.02433920254	0.9836358578	0.9933932972	10	182	0.2384339084	0.1888443827	0.3956486131	0.6484850425
680	47	852	0.1140972415	0.07891588262	0.8827498636	0.9485700031	12	218	0.1998458112	0.1581150242	0.4097366495	0.6434502418
783	40	678	0.2228377559	0.1675699944	0.7555357808	0.9051872287	11	191	0.3083910002	0.2557086809	0.39203728	0.6424193456
913	40	733	0.1100380159	0.08306094984	0.9093924109	0.9620725622	10	181	0.2525406004	0.1957169376	0.3919439087	0.6356651766
782	44	814	0.1339091512	0.1024161804	0.8554402098	0.9423723805	12	226	0.25912937	0.2041360502	0.3813531352	0.6296283847
720	59	1121	0.1121853437	0.06470656138	0.8619774706	0.9458164837	15	285	0.188599138	0.1155112237	0.3751926217	0.6237737828
744	37	699	0.1162288223	0.09050215734	0.8884413013	0.9518894433	10	184	0.2458999575	0.1963922206	0.3833814625	0.6207716198
1045	17	318	0.1245592588	0.09097028369	0.8503526443	0.9364967887	5	93	0.2587871513	0.198797206	0.3764483472	0.6201188197
916	40	749	0.04459373637	0.03153381921	0.9848944587	0.9940642769	11	197	0.2718714095	0.220169288	0.3017280381	0.6124542987
718	44	802	0.09321172691	0.06781813279	0.9457958064	0.9786267417	12	219	0.2996122504	0.2334947468	0.3158725501	0.6105949848
785	40	744	0.1405582664	0.1105113416	0.8522965471	0.9436737529	11	195	0.2761262024	0.2229317747	0.3022930551	0.6084189475
968	18	341	0.1242510034	0.0918412609	0.8413851386	0.9336283122	5	95	0.2590806582	0.1971872894	0.3253283867	0.6074172383
717	60	1055	0.06569920259	0.04774817773	0.9629662229	0.9866266095	15	275	0.2641019228	0.2087008827	0.3369452583	0.5871190011
587	47	835	0.1097443186	0.07591214037	0.8647574832	0.9453067406	12	209	0.2617849681	0.1958268619	0.2897324017	0.5808515369
698	17	322	0.1362114474	0.1032647464	0.8649182392	0.9464669013	5	95	0.3187210371	0.2467578768	0.2988255815	0.5765396892
597	48	848	0.08913907291	0.06346463176	0.9338512968	0.9745393448	13	233	0.2476401078	0.20209883	0.3208192094	0.5708419656
911	44	818	0.08140127144	0.06088184115	0.9432742034	0.9777068601	12	203	0.2815522987	0.2203673662	0.2938321617	0.5667516822
1046	19	357	0.09629370188	0.05888684434	0.9275989381	0.9736152376	5	95	0.2810211411	0.2401481726	0.1779432687	0.5595638369
884	20	380	0.2696756795	0.2080271316	0.5391862869	0.8530468999	5	95	0.3549628184	0.2719418791	0.08891167425	0.552338136
789	35	614	0.06694503157	0.04972959951	0.9619032839	0.9857097573	9	160	0.290451218	0.2256600664	0.2063531778	0.5458877748
552	45	816	0.02188069557	0.01334616901	0.9956638971	0.9984343869	12	220	0.2610440025	0.2014544986	0.2974928792	0.5458056917
909	47	854	0.02414689632	0.008580177123	0.993043531	0.9968927111	12	222	0.1668011326	0.106872006	0.2852222791	0.5341010917
936	45	695	0.1451752041	0.1093405647	0.8785518456	0.9558259113	12	196	0.3274610991	0.2653542459	0.2765739975	0.5334536831
606	29	498	0.1472767062	0.1081976054	0.7579766875	0.904271189	8	132	0.205718102	0.1525869084	0.2537037495	0.5254956692
917	31	555	0.1235289811	0.09176419144	0.8542629617	0.9397017342	8	151	0.202087335	0.1589072904	0.2503364184	0.5005462434
878	20	379	0.2053999579	0.1584080358	0.6975942477	0.8746829957	6	113	0.3507374081	0.289064739	0.1526583495	0.4872980812
818	44	828	0.1169144557	0.08747109807	0.8703970013	0.9474113402	11	206	0.1901415355	0.1559872951	0.1654412473	0.4739124239
790	34	640	0.1722560957	0.1286395069	0.7752442421	0.9196622984	9	166	0.292688662	0.233903643	0.1883738743	0.4411013342
853	16	303	0.288147357	0.2236060285	0.3691950269	0.7804406161	5	95	0.3334128659	0.273778988	0.1420565148	0.4360716181
1035	17	323	0.1349105651	0.09946889944	0.8593701716	0.9456520816	5	95	0.2451255104	0.2007235161	0.1535582927	0.4158786249
1019	17	286	0.0852636817	0.06154938085	0.9425646416	0.9741427031	5	95	0.2052161033	0.1586892694	0.11095088	0.3878216435
876	34	587	0.09712168516	0.07147321387	0.9175228758	0.9641040348	9	165	0.1896048565	0.1513621108	0.1131282449	0.38127007
877	21	353	0.1809293448	0.1330564626	0.7285526029	0.8960126294	6	104	0.3565845656	0.265100393	0.09030764471	0.3505568712
809	59	1069	0.09690478122	0.06046506928	0.9054739564	0.9578355139	15	252	0.1208316335	0.09244943635	0.01773086637	0.3435585066
Doscarded:
gene_id	train_pos	train_size	train_rmse	train_mae	train_r2	train_r	test_pos	test_size	test_rmse	test_mae	test_r2	test_r
869	5	61	0.1996234871	0.1530183471	0		2	38	0.2412870188	0.172069978	-0.1533770099
559	4	74	0.3923548108	0.3455281392	1.11E-16		2	31	0.3225531828	0.2398368397	-0.3856055467
