## Supplementary material for "VEFill: a model for accurate and generalizable deep mutational scanning score imputation across protein domains": Supplementary_Table_S13.csv

esm mean_dms (80train20test)
gene_id	train_size	train_rmse	train_mae	train_r2	train_r	test_size	test_rmse	test_mae	test_r2	test_r
mean (139 genes)		0.05544874222	0.0374256231	0.9594349732	0.983893881		0.2146626949	0.1613065068	0.5815788742	0.7633714429
median (139 genes)		0.04399764499	0.02744160218	0.9790489848	0.9916975313		0.2086409646	0.157860193	0.5816097656	0.7659433787
mean (R above 0.6) (137/139)		0.05482133847	0.03691812757	0.9608078228	0.9842922955		0.213849198	0.1607349727	0.5858876731	0.7665197711
median (R above 0.6) (137/139)		0.04362760373	0.02684634673	0.9800643632	0.9919971218		0.2075871318	0.157860193	0.5818605392	0.7663312455
674	987	0.02666868643	0.01512236536	0.9945150219	0.9975215914	247	0.1511896816	0.1028997813	0.8260738997	0.9093064604
978	676	0.007637223466	0.002354220068	0.9994014265	0.999709218	170	0.1355296872	0.08377146903	0.8036604583	0.8979095586
972	995	0.02197718783	0.01157382456	0.9946956811	0.9975973527	249	0.1316944472	0.08861127096	0.7868173415	0.8925258484
939	779	0.01815024736	0.007497156333	0.9968606414	0.9985422966	195	0.1649399498	0.1165680599	0.769095905	0.8778763159
794	991	0.01839504931	0.007921952021	0.997004568	0.9986089466	248	0.1596818905	0.1154517426	0.7678892412	0.8764447516
809	1056	0.04638099702	0.02684634673	0.9751569546	0.9886043515	265	0.1389785291	0.08632988732	0.7642836621	0.875337738
555	896	0.01145520157	0.005075704896	0.9988231812	0.999459896	225	0.1605634901	0.1236239241	0.7565509886	0.8724050497
924	1049	0.008406155695	0.002699990125	0.9994769915	0.9997471629	263	0.1833431926	0.1339168062	0.7539104241	0.8684178637
684	1356	0.01722064265	0.008042575159	0.997672714	0.9989361916	339	0.183481391	0.1306742455	0.7475499277	0.8665438919
872	1160	0.01537139266	0.005882639931	0.9980433327	0.9990939104	291	0.1905982789	0.1445218592	0.7360139676	0.8608038416
602	792	0.03105300235	0.01840134691	0.9912778256	0.9961494401	198	0.1759766494	0.1209345646	0.7376097253	0.8595448356
995	149	0.07325974306	0.05514054577	0.9547688655	0.979445366	38	0.1484724275	0.1124728318	0.7219388598	0.8575294928
658	895	0.08508667796	0.06014081265	0.9304347039	0.9693547246	224	0.1705033687	0.1220737376	0.7309680426	0.8570170234
825	1357	0.0395750997	0.0241810417	0.9818921415	0.9923338512	340	0.1535756532	0.1085150038	0.7281676419	0.8562605702
922	972	0.0508549878	0.03135421883	0.9772875867	0.9906956306	244	0.193482565	0.144856778	0.7137444278	0.8523972824
737	1126	0.01218677359	0.006550870807	0.9986898169	0.9994204403	282	0.1732727763	0.1254058401	0.7242051147	0.851690507
668	855	0.00675680529	0.002437250764	0.9995351812	0.9997924128	214	0.1874629013	0.1321992055	0.7079524429	0.8511487708
1004	702	0.02394504041	0.01032025357	0.9944624716	0.9975419827	176	0.1649685388	0.1123219191	0.7214272981	0.8507146334
976	646	0.05637761297	0.03306084784	0.9634079442	0.9837711592	162	0.1567585312	0.109945447	0.7197019058	0.848771288
779	1194	0.01319487964	0.002309445873	0.9985702976	0.9993009433	299	0.1918633633	0.1439983282	0.7126097879	0.8479893365
891	978	0.04270448477	0.02426163938	0.9783285769	0.9899834201	245	0.1530400385	0.09355499028	0.7012097988	0.8386602393
1019	304	0.0861546019	0.05887895548	0.9347984619	0.9710440889	77	0.1780315982	0.1448540866	0.6822891394	0.8373904723
632	1026	0.01568294991	0.006384755908	0.9965161347	0.9984323046	257	0.161490583	0.1122194136	0.6935026074	0.834975998
771	636	0.05624960049	0.02946543297	0.9616882921	0.9834521229	160	0.1953251598	0.142795306	0.6689365239	0.8329358332
937	881	0.02407529884	0.014738771	0.9934399914	0.9972438883	221	0.1784742051	0.1229439904	0.684194726	0.8327285781
904	1130	0.006519679049	0.002589002234	0.9996205487	0.9998230072	283	0.1822204369	0.1298259556	0.6898900424	0.8311240573
797	886	0.009599116737	0.005702440958	0.9990918704	0.9996058264	222	0.1988863892	0.150677175	0.6843254942	0.8283886585
1002	688	0.03892533736	0.02572059043	0.9838752899	0.9930132084	173	0.1922334007	0.1386745722	0.6798769879	0.8272155971
945	1140	0.01514834673	0.007657455229	0.9977572756	0.9990043072	286	0.1901396961	0.1395313877	0.6813401779	0.8268161478
638	1383	0.00737713554	0.002736159766	0.9992983939	0.9996762892	346	0.1703900967	0.1049896359	0.6756077235	0.8267386006
900	1056	0.031873985	0.02164489628	0.9930889863	0.9971602368	265	0.2073188963	0.1542367907	0.6822295405	0.8265247318
634	587	0.04688436465	0.02452373919	0.9744718173	0.9893805337	147	0.1830466131	0.1286172628	0.673152508	0.8232961455
864	768	0.02559923606	0.01586638306	0.9924924882	0.9968703459	193	0.1731821354	0.1274863951	0.6736231139	0.8223581937
637	1268	0.01315918416	0.00548153819	0.9985281302	0.9993427141	318	0.2029501764	0.1521328205	0.6712541953	0.8211961708
881	604	0.04545714036	0.02680279384	0.9718404384	0.9872233392	152	0.1287553434	0.09772078973	0.668253201	0.8190116819
687	969	0.04008566942	0.02535908106	0.9828024992	0.9926072622	243	0.1735094744	0.125533068	0.6667009696	0.818685205
681	828	0.07297143997	0.04840007894	0.9455333887	0.9764066031	207	0.187782124	0.1397254134	0.6603519686	0.8165129283
876	601	0.04399764499	0.03006243502	0.981403831	0.9920391725	151	0.186664989	0.1418788669	0.6654148562	0.8163991605
968	348	0.08216933907	0.0567756961	0.9304543141	0.9720212852	88	0.188828588	0.1470594186	0.6457810287	0.8144444429
827	819	0.03083933877	0.02164213414	0.9927913859	0.9970724845	205	0.2041219496	0.1560785488	0.6574096005	0.8113972764
875	824	0.04951810549	0.03289060999	0.9757051397	0.9897640801	206	0.191848715	0.1429926661	0.6540286538	0.8101095221
931	965	0.02975554633	0.01569308425	0.9914723215	0.9962912411	242	0.1812919618	0.1402285089	0.6517759013	0.8093350025
766	1091	0.01310175296	0.002883590722	0.9984990511	0.9992764555	273	0.1986020424	0.1530839158	0.6505822085	0.8085896964
703	378	0.02591978884	0.0168208848	0.9940179246	0.9975661178	95	0.2165863945	0.1657875962	0.6463409419	0.8081341488
740	757	0.09493177717	0.06883589929	0.9207962722	0.9658487475	190	0.2051527508	0.157860193	0.6492676696	0.807387011
611	806	0.03039057183	0.01921595087	0.9908150247	0.9963081034	202	0.2047573544	0.1538154065	0.6403752027	0.8053634537
716	625	0.03453808462	0.01825439068	0.9892182394	0.9956385422	157	0.2086409646	0.159053975	0.6457101822	0.8037489185
672	1161	0.05373613331	0.03473905159	0.9762937173	0.9902020819	291	0.2137445373	0.1592471541	0.6358869327	0.7993650796
720	1124	0.04339978789	0.0131239242	0.9772461554	0.9896512261	282	0.1824667594	0.1209027101	0.6364618286	0.7986624891
930	896	0.0405472719	0.02792346283	0.984232049	0.993926889	224	0.1987029018	0.1481610747	0.6336329362	0.7964366383
805	900	0.01869559741	0.007990220884	0.9938474643	0.9974006202	226	0.1672784348	0.1003598718	0.6202172326	0.7914986935
744	706	0.09577093432	0.07320154681	0.9206457253	0.9659918544	177	0.2117057828	0.1599202827	0.6220958476	0.7905388311
600	796	0.08104263531	0.05968126204	0.9463777781	0.9776803079	200	0.195341004	0.1552170458	0.623946443	0.7900194136
700	332	0.04523670204	0.02886023769	0.9801978032	0.9919971218	84	0.1969632526	0.150969998	0.6149527513	0.7898734948
965	1443	0.05938462609	0.04204259145	0.9761124925	0.990718252	361	0.2274683682	0.1773798908	0.6221172291	0.7890433631
770	624	0.08561307482	0.05933085523	0.9311926089	0.9714592508	156	0.2242784659	0.1676888311	0.6188077454	0.7882125098
994	825	0.0255628051	0.01693605677	0.9942155222	0.9976729076	207	0.2144591149	0.1628734157	0.6078351223	0.7850377088
963	1276	0.04832509345	0.03238441432	0.9800643632	0.9916975313	320	0.2109174837	0.1621965045	0.6148360614	0.7844156134
596	922	0.005450926619	0.001542598961	0.9996839346	0.9998500235	231	0.2066137183	0.1569293668	0.6093386306	0.7838357606
847	792	0.04201264619	0.02592087271	0.9827302392	0.9930028413	199	0.1871884859	0.1322620921	0.6124982582	0.7838248336
667	817	0.009996824766	0.003859507306	0.9988370028	0.9994935864	205	0.210509917	0.1511234659	0.591258596	0.7820123381
818	827	0.004852119514	0.001445932858	0.9997514294	0.9998816346	207	0.2006305766	0.1498322221	0.6085582136	0.7814104175
682	440	0.03600037705	0.01479532299	0.9829139227	0.9928138264	110	0.1636642176	0.1133491166	0.6098078422	0.7809673726
659	1094	0.02760008138	0.01695129554	0.9947320379	0.9978463981	274	0.2413595477	0.1883797836	0.6054345359	0.7805440187
913	731	0.0363800149	0.0240576492	0.9896555319	0.9959244049	183	0.2272105768	0.1773618234	0.5981174494	0.7749131315
855	829	0.1086458534	0.08016796395	0.8989512253	0.9592792738	208	0.2075871318	0.1620992696	0.5911434205	0.7722756941
918	484	0.1209677622	0.09089220785	0.8760198874	0.9545129775	121	0.224628305	0.1783073988	0.5740139532	0.7701902291
699	349	0.05293169796	0.03787445691	0.9773678822	0.9900965084	88	0.1827558237	0.1362985259	0.581426953	0.7691101276
888	804	0.01568885113	0.006770711147	0.9975180007	0.9989365084	201	0.1965279846	0.1471842195	0.5816097656	0.7663312455
683	1100	0.08637060308	0.06144635837	0.9287964217	0.9722344455	276	0.2007707741	0.1515012729	0.5830975602	0.7659433787
613	1015	0.02714162005	0.01804061263	0.993479502	0.9974448029	254	0.2215265756	0.1690808781	0.5818605392	0.7656613207
909	860	0.02717130243	0.01048939286	0.9902094339	0.9957846544	216	0.1766266546	0.1096027785	0.5754575709	0.7650858791
925	990	0.03536670359	0.02100808025	0.9906686155	0.996195982	248	0.2316047093	0.1740559461	0.5827893461	0.7647263529
595	796	0.0233391858	0.01520775322	0.9953010508	0.9981778839	199	0.2250281665	0.1816708142	0.5794002146	0.7645873219
788	779	0.01304910392	0.005714830279	0.998381631	0.9992897315	195	0.201249607	0.1544903307	0.5813102622	0.7645745907
585	1015	0.01489937843	0.007628454751	0.9980644218	0.9991713239	254	0.2110666998	0.162832453	0.5790623132	0.7626208681
698	333	0.1173796444	0.08775768794	0.9034300022	0.9624267697	84	0.239237157	0.1941591645	0.5431082671	0.7608928027
676	693	0.109883585	0.0836042899	0.890154176	0.9539079161	174	0.2310811195	0.170007212	0.5775299202	0.7604973797
990	955	0.03087928383	0.0192834404	0.9917979096	0.9967302387	239	0.2072611273	0.1494127571	0.5735994071	0.7598774533
841	823	0.07804272476	0.05705675248	0.9610781506	0.9849582136	206	0.271815464	0.2180621866	0.5721044212	0.7582984426
675	640	0.1315301736	0.09868933109	0.8522361035	0.9390868334	161	0.2430153522	0.1886424223	0.5620749455	0.7549809641
914	747	0.01499981773	0.008286027022	0.9980956143	0.9991849401	187	0.2309731036	0.1764941158	0.5664337535	0.7531461738
844	795	0.04093413646	0.02663013233	0.9819513533	0.9932015834	199	0.2087613091	0.1548745635	0.5619064065	0.7524332544
988	934	0.0105778872	0.003568698395	0.9982967285	0.9992742853	234	0.1717424665	0.1130404344	0.5604294589	0.7496011793
635	854	0.02700199256	0.01006433655	0.9948987292	0.9977867361	214	0.2561004729	0.2103009712	0.5556826113	0.7488548582
598	733	0.04700607545	0.03300118918	0.9787920891	0.9916197571	184	0.227486286	0.1795818287	0.5525709654	0.7471089946
1005	676	0.1201442929	0.08918949607	0.8548992783	0.9408563266	169	0.2046541605	0.1596128876	0.5484869692	0.746166086
943	892	0.02242643012	0.008370306069	0.9972063532	0.9987820572	224	0.2897634745	0.2365607727	0.5500399741	0.7447557487
887	816	0.06932309403	0.04826171681	0.9602201604	0.9840571731	205	0.2453480602	0.1864355245	0.5521173632	0.743659048
938	712	0.04977925912	0.03665774488	0.9764673338	0.9904072889	179	0.2002421155	0.1623068593	0.5512775328	0.7426647925
1045	328	0.1470895179	0.1121120856	0.7941209729	0.9141239283	83	0.2200009509	0.1613172923	0.534145306	0.7370320114
951	448	0.1304397328	0.09762512105	0.8359128972	0.9332420495	112	0.183932544	0.1460620925	0.5236970744	0.7363042867
932	926	0.01057628585	0.002380819696	0.9988961024	0.9994696162	232	0.2017336116	0.1433660003	0.5334124838	0.734011863
877	365	0.106261773	0.06894955839	0.9094083657	0.9628045426	92	0.2552337471	0.1895530894	0.5326440173	0.7308893449
592	680	0.03546743079	0.006593876177	0.9932693309	0.9968288162	170	0.2831397694	0.2237694808	0.5270971833	0.7301684227
807	1149	0.0739410953	0.05032494055	0.9565077146	0.9817707391	288	0.2237029494	0.1618912036	0.5263113929	0.7286633753
916	756	0.01853706083	0.01128819131	0.997309406	0.9989214916	190	0.2588593614	0.2004501275	0.5306189549	0.7285973359
785	751	0.01602770403	0.009086641817	0.9980933117	0.999206515	188	0.2608396848	0.2084748545	0.5062952472	0.7267616534
643	599	0.08637325033	0.05512302449	0.9209023092	0.9690941607	150	0.2016643213	0.1470084914	0.5214045438	0.7238900179
832	969	0.03767722949	0.02744160218	0.9890836007	0.9959329489	243	0.2391639456	0.1858886996	0.5209520131	0.7232439884
718	816	0.1068292183	0.0784164111	0.9238280235	0.9706907877	205	0.2877589492	0.2206314126	0.5187299549	0.7213571372
948	1002	0.06625776935	0.04289289101	0.9648912333	0.9865603729	251	0.2489104517	0.1923345087	0.4897930027	0.7186307923
660	949	0.07855289077	0.05184976508	0.9469843053	0.9786472311	238	0.2470377665	0.1723023006	0.5032102823	0.7158385411
928	985	0.1173804898	0.08749381151	0.8706873577	0.9491839347	247	0.22139564	0.1626461146	0.5111557699	0.7155796942
601	796	0.1193147214	0.08785476772	0.8715069201	0.9437382689	200	0.2353565324	0.1800060685	0.5026945755	0.7104831865
1035	334	0.09576935461	0.07176372298	0.9238336581	0.9703328684	84	0.2420237388	0.1902382517	0.4952448786	0.7083211711
587	835	0.03864071769	0.01907601256	0.9840304571	0.9934627043	209	0.2059986051	0.1512439589	0.462472145	0.7048431091
915	757	0.03722708262	0.02496540866	0.9887924768	0.9955842706	190	0.2492934639	0.19038679	0.4807896618	0.7047540163
819	831	0.1429744096	0.1075341147	0.8453004184	0.9400060017	208	0.2487518935	0.1974441859	0.4898374215	0.7015908035
685	917	0.03818193373	0.02048926314	0.9875584684	0.9951389275	230	0.2298484334	0.1686855022	0.4713279434	0.7007479894
927	953	0.01603786271	0.008371652222	0.997365319	0.998979774	239	0.2362889966	0.1780791633	0.4831657819	0.6978211954
919	749	0.1301910038	0.1022827598	0.8679715288	0.9475933537	188	0.2645287407	0.206138249	0.4812015506	0.6976456997
707	1032	0.09126773693	0.06750245805	0.9355335194	0.9750942468	258	0.2385807393	0.1800342937	0.4856679365	0.6976328267
552	828	0.05056405717	0.03462804999	0.9754940679	0.9916076252	208	0.2514147117	0.1885564398	0.4758063536	0.6936676358
917	564	0.09635278814	0.06957685576	0.9056348896	0.962606922	142	0.2063199305	0.1557754668	0.4751837586	0.6936366098
926	948	0.04362760373	0.0282097189	0.9790489848	0.9924823984	238	0.2177984896	0.1689904077	0.4771984557	0.6918054161
823	707	0.08333914084	0.06106369968	0.9220145115	0.9731610065	177	0.219004355	0.1696897564	0.4688459329	0.6881784233
790	644	0.0846938178	0.06078038213	0.9450998687	0.9805975817	162	0.2513616945	0.1951761464	0.4567103551	0.6853702968
680	856	0.1368630277	0.09788335351	0.821396065	0.922590787	214	0.2202686155	0.1694821203	0.4682128496	0.6851746897
781	818	0.06733463286	0.04544500754	0.9706281527	0.9894861672	205	0.3072350275	0.2404427728	0.4504937234	0.6793845119
782	832	0.07348787235	0.05430476067	0.9556644288	0.9820158917	208	0.2568350414	0.1944685208	0.4510268295	0.6742743548
697	570	0.08592655873	0.05437991325	0.9448922889	0.9769171373	143	0.2863914267	0.2090649513	0.4445619604	0.6708857984
911	816	0.05920683778	0.04261979898	0.9713868754	0.9890500512	205	0.2432881133	0.1872739527	0.4381925072	0.6671415085
1046	361	0.1202296109	0.07662814935	0.8766061063	0.9558797181	91	0.2961829516	0.219684853	0.4016166414	0.665196669
597	864	0.05577290943	0.03532519325	0.9721099288	0.9894627947	217	0.2644310999	0.2080501692	0.4339879304	0.6599888227
878	393	0.1604184013	0.1224475226	0.831792642	0.9299995334	99	0.287238008	0.2319124738	0.4279267895	0.6599475581
795	955	0.007374112688	0.002243013416	0.9995749731	0.9998048759	239	0.2714620054	0.2115143694	0.4331905216	0.6593473515
717	1064	0.09063780677	0.06790114186	0.9302714175	0.975056549	266	0.2455603683	0.1886858691	0.4297671571	0.658188853
783	695	0.07966277845	0.0528004829	0.9680534733	0.9887869663	174	0.3088000429	0.2476020844	0.421271342	0.6580618762
789	619	0.07491410683	0.05521671428	0.9554473307	0.9827613564	155	0.2548431477	0.1961055667	0.4167819572	0.6557111276
853	318	0.07143784562	0.05053329624	0.9611013969	0.9864820062	80	0.2783612913	0.2160402222	0.4239634373	0.6517756453
559	84	0.1868384844	0.1518617624	0.7565646853	0.9130139421	21	0.2557157924	0.21077261	0.402433697	0.6477064519
665	1260	0.09206239767	0.06036538105	0.9450378952	0.9797672697	316	0.3192674837	0.2420745574	0.4166439103	0.6458164494
863	829	0.03513343582	0.02459515094	0.990819187	0.9965566985	208	0.2717835829	0.2121643818	0.3977216496	0.6414388645
606	504	0.1194565512	0.08499918065	0.8294496857	0.9363060452	126	0.2200033819	0.1679821507	0.4094419516	0.6408003937
623	1121	0.05355741298	0.03021308119	0.9670740457	0.9872957355	281	0.2144797918	0.1550695391	0.3821548471	0.6281107384
884	380	0.08794386858	0.06569239247	0.9503858614	0.9816103018	95	0.3182822943	0.2329386623	0.3536739646	0.6020313076
936	712	0.10698777	0.07906377034	0.9333707528	0.9767544847	179	0.313125216	0.2459040628	0.3271949378	0.5857356457
869	79	0.08986402828	0.06531436364	0.7974187938	0.9364505006	20	0.2276492481	0.1550091156	0.2456573565	0.5096862786
Discarded:
gene_id	train_size	train_rmse	train_mae	train_r2	train_r	test_size	test_rmse	test_mae	test_r2	test_r
750	15	0.3041103037	0.2316732606	-8.88E-16		4	0.3065567523	0.2563904498	-0.1780176686
