## Supplementary material for "VEFill: a model for accurate and generalizable deep mutational scanning score imputation across protein domains": Supplementary_Table_S14.csv

eve sm snv pc mean_dms (80train20test)
gene_id	train_size	train_rmse	train_mae	train_r2	train_r	test_size	test_rmse	test_mae	test_r2	test_r
mean (139 genes)		0.1589850682	0.1191603066	0.7667702935	0.8799839885		0.2103824017	0.1582799982	0.5972703467	0.7728153777
median (139 genes)		0.1580265283	0.1185023112	0.7805851938	0.8888189901		0.2054775737	0.1552885962	0.6025015537	0.7779231939
mean (R above 0.6) (137/139)		0.1579327887	0.1182328287	0.773012259	0.8845180608		0.2093385623	0.1575684537	0.6028743963	0.7767525457
median (R above 0.6) (137/139)		0.156557801	0.1184855088	0.7814099034	0.889160714		0.2035922795	0.1549012378	0.6041268898	0.7796827686
674	987	0.1074466087	0.07472862712	0.910965757	0.9552096703	247	0.1417801051	0.0988586301	0.8470494501	0.9206332206
978	676	0.0702887728	0.04606824043	0.9492987824	0.9746232778	170	0.1252578835	0.08211999503	0.8322938308	0.9143003923
972	995	0.0974447467	0.06353420687	0.8957197063	0.9488307579	249	0.1259543967	0.08297762159	0.8049959593	0.9010780341
794	991	0.08900359204	0.06053306657	0.9298750401	0.965210833	248	0.1526495462	0.1070201204	0.787883245	0.8885235664
684	1356	0.1241884951	0.08754781817	0.8789642216	0.9392066506	339	0.1693124722	0.1216711929	0.7850342089	0.8874479324
668	855	0.1320145082	0.09172918148	0.8225629785	0.9112663384	214	0.1634938165	0.1191440571	0.7778606109	0.8872493311
939	779	0.103544892	0.07444734536	0.8978276963	0.9485868388	195	0.159529299	0.116272046	0.7839964779	0.8859554075
809	1056	0.1134092407	0.07313069788	0.8514674769	0.9246424322	265	0.1385866989	0.08689639217	0.7656109257	0.8764921045
825	1357	0.108207074	0.07505748929	0.8646262795	0.931907843	340	0.1428548997	0.09916120073	0.7647949233	0.8763031355
924	1049	0.1216921443	0.08701734087	0.8903928314	0.9445899361	263	0.1785519441	0.1316714443	0.7666043243	0.8757874077
872	1160	0.1277472438	0.0908974314	0.8648569794	0.9313654819	291	0.1848224126	0.137029503	0.7517711417	0.8706521029
555	896	0.1136306099	0.08477717804	0.8842036725	0.9415571785	225	0.1611759963	0.1185333042	0.754690062	0.8697115515
638	1383	0.0651931386	0.0425823843	0.9452074415	0.9731609573	346	0.1503455962	0.09662245041	0.7474407786	0.8652095427
602	792	0.1359998953	0.09784486653	0.8327004701	0.9153971678	198	0.1730298577	0.1218612645	0.7463237864	0.8644325138
891	978	0.09968609363	0.06544067611	0.881910954	0.9403119544	245	0.1426822733	0.08507330244	0.7402854633	0.8614094373
864	768	0.09013199031	0.06415551506	0.9069320948	0.9541090115	193	0.1551000233	0.1153442533	0.7382197127	0.8604057041
658	895	0.1442107517	0.1075499573	0.8001681157	0.9004311093	224	0.1713343932	0.1231116667	0.7283391564	0.8580150322
737	1126	0.1201393662	0.08529694365	0.872671629	0.9358158306	282	0.1703127492	0.1247706847	0.7335474636	0.8572805505
976	646	0.09847324318	0.06922859306	0.8883625457	0.9442752222	162	0.1535652063	0.1048571386	0.7310054822	0.8559192052
805	900	0.08981346346	0.05764610389	0.8580098111	0.9298884468	226	0.1422804265	0.08838777355	0.7252449653	0.8539482815
1002	688	0.1173859928	0.08587247288	0.853357553	0.925587901	173	0.1789969546	0.1310244233	0.7224440887	0.8536659859
634	587	0.09977029748	0.07073991127	0.8843977297	0.9432071441	147	0.1680765425	0.1216098102	0.7244274387	0.8528148426
703	378	0.1409203539	0.1094780292	0.8231779519	0.9114647175	95	0.1953703166	0.1539216041	0.7122339183	0.8441472392
945	1140	0.1371697798	0.1007749101	0.8161082193	0.9073003162	286	0.18168401	0.1346991246	0.7090521636	0.8431985855
1004	702	0.1156456839	0.07978074808	0.8708353495	0.9349601211	176	0.1689697193	0.1182487571	0.7077503053	0.841456708
1019	304	0.1591855502	0.1182526998	0.7774087101	0.8837498519	77	0.1771288091	0.1437652544	0.6855031606	0.8404128631
881	604	0.1057467861	0.07493540544	0.8476101577	0.9225482022	152	0.1218698731	0.08908236246	0.7027862235	0.8394285051
687	969	0.1085909262	0.07998803174	0.8737957056	0.9367851322	243	0.1654812585	0.1221849588	0.6968306504	0.8390033836
937	881	0.1150191239	0.08386833226	0.8502726472	0.9240771827	221	0.1742957632	0.1211181313	0.6988089057	0.83816324
779	1194	0.1427669663	0.1051981665	0.8326251345	0.9165852647	299	0.1967997978	0.1433251901	0.6976310707	0.8372704064
900	1056	0.1561475523	0.1184855088	0.8341408676	0.9165829792	265	0.2034496597	0.1510775161	0.6939800911	0.8333170187
771	636	0.1346619159	0.09512714958	0.7804253464	0.8875510385	160	0.1932698349	0.142254332	0.6758671518	0.8296054819
922	972	0.1475293385	0.1053580625	0.8088593916	0.9022472298	244	0.203287512	0.1503162778	0.6839966559	0.828193043
827	819	0.1594990046	0.1212579291	0.8071775419	0.9014114058	205	0.1955207451	0.1479188504	0.6856731646	0.8281334154
904	1130	0.1328171966	0.09531483501	0.842524769	0.9225029686	283	0.1857163919	0.1309181264	0.6778767891	0.8248472284
613	1015	0.1495771352	0.1141739674	0.8019660489	0.8992094348	254	0.197379277	0.1532848974	0.6680500603	0.819844798
600	796	0.1682718507	0.1297746693	0.7688251213	0.884134664	200	0.1836851227	0.1457302256	0.6674853112	0.819202107
720	1124	0.09803236101	0.05936058414	0.8839036682	0.942779335	282	0.1742992114	0.1167730069	0.6682787106	0.8176502759
681	828	0.1481636408	0.1082142641	0.7754527161	0.8858309561	207	0.1868846456	0.1400025845	0.6635908107	0.8174938388
931	965	0.1413134633	0.1048751319	0.8076633517	0.9031162972	242	0.1780562417	0.1368184373	0.6640952611	0.8155751863
672	1161	0.1645023453	0.1204132736	0.7778354192	0.8861355364	291	0.2074201596	0.1546109527	0.65711527	0.812466277
740	757	0.1641878131	0.124683591	0.7630786292	0.8789651903	190	0.2027531405	0.1552885962	0.6574245069	0.8114951821
875	824	0.14723291	0.1087976966	0.7852188536	0.8909367216	206	0.1938107251	0.146869415	0.6469160675	0.8110513194
909	860	0.1123917909	0.06911494665	0.8324840854	0.9158884394	216	0.1595853332	0.09685842605	0.6534271294	0.8090005492
637	1268	0.1548164703	0.1182703504	0.7962743113	0.8964200306	318	0.2085089602	0.1566293024	0.6529989425	0.8083397781
797	886	0.1349159348	0.1044513727	0.8206044072	0.9090029858	222	0.2086595212	0.1575416845	0.6525392156	0.8079320354
632	1026	0.1177282603	0.08509038443	0.8036787576	0.8999720385	257	0.172288872	0.120640214	0.6511434879	0.8078026701
930	896	0.1492271421	0.1135775502	0.7864263715	0.8913713761	224	0.1947692032	0.1476434342	0.6479952043	0.8052519955
876	601	0.1409293749	0.1069694772	0.8092046992	0.903169142	151	0.1917373951	0.1475915228	0.6469838603	0.8047891463
818	827	0.1272385683	0.09834501255	0.8290676447	0.9134221873	207	0.1906344997	0.1427584204	0.6465923549	0.8047104191
667	817	0.125523122	0.09109972807	0.8166411078	0.9068535626	205	0.201819024	0.1442915643	0.6243116605	0.8046352804
963	1276	0.1444756619	0.1064393237	0.821813789	0.9099329081	320	0.2035922795	0.1545658463	0.6411251153	0.8019383321
914	747	0.1580265283	0.1234893045	0.7886302005	0.8922907117	187	0.2107138916	0.1659550264	0.6391564219	0.7998390435
744	706	0.1583285939	0.1241690746	0.7831189599	0.8888189901	177	0.2083830057	0.1639829468	0.6338653614	0.7989580121
611	806	0.1387720203	0.1036948212	0.808484437	0.9024621164	202	0.2087914595	0.157139233	0.6260650392	0.7968540991
913	731	0.1813804361	0.139618765	0.7428637524	0.8683667876	183	0.2177969458	0.168517343	0.6307286349	0.7957332212
596	922	0.134984766	0.1043367079	0.8061767948	0.9022680929	231	0.202097249	0.1538750106	0.62623127	0.7949170056
968	348	0.1595735879	0.1171082817	0.7377154993	0.8642038223	88	0.1987969907	0.1573272558	0.6073948988	0.7935618726
716	625	0.15239609	0.111128916	0.7900862755	0.8931370936	157	0.2135704867	0.1592113527	0.6287709262	0.793302359
788	779	0.1519409628	0.1140017954	0.7805851938	0.889160714	195	0.1904691492	0.1456530125	0.6249652432	0.7921001313
995	149	0.1517558127	0.1169525446	0.8059125881	0.9028940162	38	0.1759130186	0.1384982125	0.6096585752	0.7899260136
766	1091	0.154763263	0.113412888	0.7905680969	0.8931794464	273	0.2069077729	0.1609643261	0.6207450956	0.7895990538
938	712	0.1388087109	0.1077107553	0.817018274	0.9067794937	179	0.1842004683	0.1472516784	0.620293156	0.7877348358
925	990	0.1793879723	0.1338693398	0.7599268656	0.8781806305	248	0.2219881772	0.1661616437	0.6167163369	0.7857236113
1005	676	0.1625070009	0.1229906752	0.734534901	0.8648305208	169	0.1920229563	0.1467030674	0.6025015537	0.7830724654
699	349	0.1588434572	0.1211723207	0.7961868481	0.9015195939	88	0.1768181243	0.1388176472	0.6081838182	0.7825205576
888	804	0.1445259811	0.1087901595	0.7893743675	0.8935430695	201	0.1900916883	0.1421521993	0.6085655962	0.780852446
700	332	0.1487127325	0.1114496445	0.785993084	0.8904724112	84	0.199372656	0.1490079603	0.6054747547	0.7802643701
770	624	0.1656940823	0.1252022338	0.7422676716	0.8662947142	156	0.2277708283	0.169120741	0.6068438113	0.7796827686
990	955	0.1815030173	0.1334618715	0.7166274281	0.8566725656	239	0.2018942913	0.1468594051	0.5953960054	0.7779231939
847	792	0.1499835643	0.1091266454	0.77990327	0.8884633029	199	0.189199639	0.138727596	0.6041268898	0.7773306016
994	825	0.1528495666	0.1177467383	0.7931880825	0.8940804258	207	0.2165771235	0.1629020073	0.6000507934	0.7761619136
698	333	0.2139954867	0.1635625807	0.6790289449	0.8361188419	84	0.22633401	0.1819822112	0.5910636933	0.7757660204
683	1100	0.156557801	0.1185023112	0.7660519979	0.8809466541	276	0.1962590415	0.1447265231	0.6016243392	0.7757548392
676	693	0.1612977023	0.1247919748	0.7633130722	0.8815385221	174	0.2251113279	0.1627343491	0.599076299	0.7757317563
598	733	0.1463510606	0.1131555932	0.7944196264	0.896483268	184	0.2183135363	0.1705095925	0.5879261539	0.7715907318
928	985	0.1393543247	0.1043716057	0.8177405508	0.9100804451	247	0.2016851081	0.1460136291	0.5943233327	0.7710250394
855	829	0.1776856964	0.1363060373	0.7297226337	0.8690002319	208	0.2081707592	0.1610379985	0.5888412029	0.7676015367
887	816	0.177800029	0.1349716944	0.7383198343	0.8642837843	205	0.236251444	0.1792976011	0.5847134054	0.7647175303
1035	334	0.1790261327	0.1380203574	0.7338399699	0.867724795	84	0.2245012393	0.1777673496	0.5656875408	0.764579438
659	1094	0.1786278071	0.1372020379	0.7793418127	0.8896922914	274	0.2488701587	0.1907862712	0.5804963419	0.7643559227
844	795	0.1658997807	0.1214039471	0.7035407526	0.8485358818	199	0.2054775737	0.1553357638	0.5755801018	0.7638282106
675	640	0.182485844	0.1388514258	0.7155696675	0.8511661726	161	0.2401669211	0.1819875162	0.5722807932	0.7604869282
785	751	0.1532008656	0.1193601489	0.8257954474	0.9121998595	188	0.2467065128	0.2006271266	0.5583469807	0.7554866501
718	816	0.1990359334	0.1523178514	0.7355898621	0.8646122364	205	0.273062753	0.2088138107	0.5666327556	0.754879341
841	823	0.1787450817	0.1414509424	0.7958276996	0.8959770633	206	0.272798399	0.2218152822	0.5690041264	0.7545156593
943	892	0.2330166422	0.1793685521	0.6984043412	0.8446408226	224	0.2848707078	0.2325331585	0.5651071764	0.7543346116
918	484	0.1893087348	0.1475264992	0.6963634565	0.8443927894	121	0.2287606177	0.1867384637	0.558196721	0.7536053225
807	1149	0.1756707758	0.128946183	0.7545067766	0.874650439	288	0.2145022985	0.163270691	0.5644746686	0.7519741028
948	1002	0.196030184	0.1481376864	0.6926821071	0.8434100339	251	0.234719277	0.1801168778	0.5463116135	0.7510709243
916	756	0.1640615764	0.1255968964	0.789243891	0.8925158785	190	0.2496706215	0.1971221838	0.5633507874	0.7508836863
965	1443	0.1904432126	0.1459293471	0.7543290629	0.8745704539	361	0.244404152	0.1941149683	0.5637532283	0.7508585208
635	854	0.1920311213	0.147726196	0.7419938919	0.8704680754	214	0.2552620443	0.2026856659	0.5585870857	0.7507994047
595	796	0.1692398847	0.1287063811	0.752921596	0.8727193813	199	0.2304613256	0.1860569322	0.5588448082	0.7505467125
932	926	0.1375304234	0.1027370395	0.8133362527	0.9052159285	232	0.196434979	0.1425636894	0.5576008977	0.7503714294
585	1015	0.1499350257	0.1163668532	0.8039889174	0.9009588784	254	0.2166238324	0.1682427544	0.5566049497	0.7472323835
919	749	0.1668420543	0.1287701798	0.7831713328	0.8899739952	188	0.246424198	0.1903778717	0.5497853283	0.7450235348
988	934	0.1153532261	0.07411572347	0.7974438156	0.8964997527	234	0.1736166957	0.1109000509	0.5507830229	0.7446359068
832	969	0.1824080614	0.1410088643	0.7441357855	0.8685218286	243	0.2368154555	0.1799024405	0.5303139238	0.7285272993
660	949	0.179753409	0.1314491278	0.7223904616	0.8563580893	238	0.2419906696	0.1635604137	0.523302212	0.7278315933
680	856	0.1514104579	0.1118785971	0.7814099034	0.8873992179	214	0.2081546316	0.1549012378	0.5250971755	0.7254474095
915	757	0.1700189651	0.1308543839	0.7662312908	0.8814818889	190	0.2432586423	0.1833622436	0.5056231752	0.7199709589
587	835	0.1752001203	0.1268813163	0.671699973	0.833359438	209	0.1961185178	0.1406591282	0.5127973745	0.7197210381
877	365	0.1934918367	0.1411065	0.6996281201	0.8436120998	92	0.2595128685	0.2000703584	0.5168417384	0.7194423093
601	796	0.166809875	0.1264700516	0.748848839	0.8702244424	200	0.2329263713	0.1765670534	0.5129113556	0.7185722298
682	440	0.1494566228	0.1035169797	0.7055181066	0.8472622484	110	0.1824785845	0.1259229784	0.5149406657	0.7178699829
643	599	0.1545174097	0.1111507757	0.7468603839	0.8715140189	150	0.2033678189	0.1486237963	0.5132848165	0.7174196
823	707	0.1852990383	0.1411193878	0.614466528	0.8021466135	177	0.2129495639	0.1664885863	0.4978094696	0.7162237671
781	818	0.2304556253	0.1744085566	0.6559441904	0.820354684	205	0.2919296644	0.2318150182	0.5038789454	0.7154037386
911	816	0.1743972464	0.134773994	0.7517434009	0.8755441248	205	0.2273949102	0.1731785114	0.509196981	0.7151570288
926	948	0.1620319405	0.1217140218	0.711009465	0.8502257207	238	0.2117439468	0.1658307231	0.5058609886	0.7147972937
1045	328	0.188076421	0.1465146044	0.6633974811	0.8284701522	83	0.2277343982	0.1723961029	0.5008183327	0.7118748948
707	1032	0.1949282217	0.1496591645	0.7059312748	0.8485251084	258	0.2348889911	0.1769278323	0.5014621181	0.7087629817
951	448	0.1759293959	0.1376372572	0.7015088436	0.8691601055	112	0.1922310388	0.1468530082	0.4797487655	0.7065256415
685	917	0.1916324272	0.1389100506	0.6866021532	0.841783438	230	0.2249987015	0.1652936899	0.4934022187	0.706048887
592	680	0.2417905448	0.1804161277	0.6871923185	0.8351651951	170	0.2936426964	0.226630124	0.4913622852	0.7034910208
559	84	0.2692024786	0.2293048906	0.4946305119	0.7219429149	21	0.2374762182	0.1962217963	0.4846393586	0.703126345
665	1260	0.2265984622	0.1678863397	0.6670241708	0.8283800134	316	0.2999967774	0.2249834682	0.4849403412	0.6985367059
697	570	0.1941041191	0.1411375686	0.7187924101	0.8549399903	143	0.2788924296	0.2043074909	0.4732687985	0.6936224792
878	393	0.230934541	0.1823081907	0.6514104109	0.8151086868	99	0.2742782631	0.2150843123	0.4783843906	0.6935012163
552	828	0.1895969405	0.1435846704	0.6554517493	0.8235003116	208	0.2514482934	0.1929054635	0.4756663101	0.6912515286
623	1121	0.1248718657	0.08315322207	0.8210101556	0.910474364	281	0.2003745793	0.1349075548	0.4607475435	0.6904370949
790	644	0.195831882	0.1523852048	0.7064806362	0.8530494667	162	0.2526230559	0.2004752765	0.4512440966	0.687177646
606	504	0.1765149609	0.129249773	0.6276120485	0.8076400489	126	0.2096382541	0.1566185824	0.4637776058	0.6843931579
819	831	0.2095931682	0.1604311443	0.667549676	0.8333602739	208	0.2544767419	0.1986838882	0.4660851502	0.6834164754
927	953	0.1828736507	0.1359819723	0.6574394662	0.8234872285	239	0.2420790074	0.1795364582	0.4575265053	0.6810217591
1046	361	0.2090422863	0.1582500248	0.6269740211	0.8069743659	91	0.2905919306	0.2263159391	0.4239946805	0.6795020307
789	619	0.205901361	0.1610794859	0.6634380993	0.8354887545	155	0.2456176096	0.192656373	0.4582436249	0.6774504538
782	832	0.165606381	0.128900011	0.7748483707	0.8861976656	208	0.2555023145	0.1935201824	0.4567093335	0.6767009527
917	564	0.1815415284	0.1390733997	0.6650076769	0.8292002292	142	0.2101742774	0.1667942707	0.455391987	0.6763642044
863	829	0.1932719759	0.1515249894	0.7221709398	0.8584001683	208	0.2612509829	0.2074612377	0.4434980645	0.673298101
597	864	0.1882015097	0.1453909426	0.6824228635	0.8347872141	217	0.2641879561	0.2048172052	0.4350283456	0.6615150586
717	1064	0.2089889735	0.1636913849	0.6292861549	0.8079037735	266	0.2454818903	0.1874043329	0.4301315772	0.6579757197
795	955	0.2130035025	0.1678625294	0.6453741466	0.8198163636	239	0.2743566302	0.2130651345	0.421038189	0.6495697344
853	318	0.2195236983	0.1730682193	0.6326837609	0.813013707	80	0.2800580167	0.2181693987	0.4169196807	0.6460879
884	380	0.2000826353	0.1541669177	0.7431892959	0.8747884253	95	0.3087420136	0.2250248943	0.391839576	0.6322718334
783	695	0.2559837734	0.1950701804	0.6701339491	0.829327748	174	0.3187420668	0.2512083568	0.3834063421	0.6234853741
936	712	0.274527645	0.2198845021	0.5612988177	0.7785027814	179	0.3179717482	0.2513815284	0.3062064884	0.5701081008
869	79	0.1876047843	0.1455005783	0.1170924984	0.3602972946	20	0.2457990542	0.1626600696	0.1205794017	0.4361306388
Discarded:
gene_id	train_size	train_rmse	train_mae	train_r2	train_r	test_size	test_rmse	test_mae	test_r2	test_r
750	15	0.3041103037	0.2316732606	-8.88E-16		4	0.3065567523	0.2563904498	-0.1780176686
