## Supplementary material for "VEFill: a model for accurate and generalizable deep mutational scanning score imputation across protein domains": Supplementary_Table_S15.csv

eve sm pc esm mean_dms (split train snv=1, test snv!=1)
gene_id	gene_name	train_size	train_rmse	train_mae	train_r2	train_r	test_size	test_rmse	test_mae	test_r2	test_r	train_size_percent	test_size_percent
Mean												42.14421395	57.85578605
978	TRIM44 B-box-type zinc finger domain	353	0.03981084251	0.02331628468	0.9804867028	0.9909690436	493	0.14352872	0.09676516711	0.8060010019	0.8991222824	41.72576832	58.27423168
674	FADD Death effector domain	570	0.02714017609	0.0146701027	0.993985468	0.9973173102	664	0.1656632043	0.1197516214	0.7976326344	0.895000857	46.19124797	53.80875203
972	TP63 Sterile alpha motif domain	532	0.02558810991	0.01338736259	0.9909848561	0.9961059024	712	0.1481867099	0.102642645	0.7816273574	0.8901537389	42.76527331	57.23472669
924	SNTA1 PDZ domain	604	0.05534171415	0.03691540887	0.9759021958	0.9889534915	708	0.1855708304	0.1373982128	0.7545742428	0.8691840696	46.03658537	53.96341463
891	RXRA Zinc finger, nuclear hormone receptor-type domain	525	0.09419138021	0.05629222325	0.8766636345	0.9462978039	698	0.1530598102	0.1010047082	0.7411989437	0.8613225242	42.92722813	57.07277187
809	NR3C2 Zinc finger, nuclear hormone receptor-type domain	552	0.06781664689	0.0384231496	0.935416624	0.9696848177	769	0.1577571933	0.1050577652	0.7367234242	0.8595070017	41.78652536	58.21347464
684	FLNB Filamin/ABP280 repeat-like domain	728	0.01628756674	0.007336748516	0.9977562749	0.998971092	967	0.191157084	0.13734743	0.7287981276	0.8564065999	42.94985251	57.05014749
881	RERE Zinc finger, GATA-type domain	314	0.05779738637	0.03418828217	0.9491885523	0.9786359801	442	0.1432182699	0.1073561782	0.7098636617	0.8447668497	41.53439153	58.46560847
1004	YAP1 WW domain	362	0.05384383373	0.03282009089	0.9690023596	0.9869972381	516	0.1782009675	0.1244540686	0.7055833111	0.8440167075	41.23006834	58.76993166
794	NCF1 SH3 domain	507	0.02772439233	0.01554926629	0.9923159383	0.9965170112	732	0.1858492692	0.1312734781	0.7089954658	0.842348565	40.92009685	59.07990315
872	RARB Zinc finger, nuclear hormone receptor-type domain	596	0.05983172164	0.03964199076	0.9688031945	0.9863265575	855	0.1944352992	0.1437446186	0.7072713285	0.8415566431	41.07512061	58.92487939
904	SATB2 CUT domain	627	0.04714277095	0.03002217713	0.9774156069	0.9903301589	786	0.1890455758	0.1358950423	0.6997794831	0.8406724308	44.37367304	55.62632696
864	PSTPIP1 SH3 domain	396	0.00580170169	0.002317934314	0.9995669309	0.9998063705	565	0.1692695402	0.1268755386	0.6957353404	0.8394075788	41.20707596	58.79292404
737	KDM1A SWIRM domain	592	0.03332494862	0.02155830103	0.9897846609	0.9957170795	816	0.1856403379	0.1349028679	0.6985751951	0.8360101823	42.04545455	57.95454545
658	DTNA Zinc finger, ZZ-type domain	445	0.04619413312	0.03145137014	0.9767147684	0.9902678913	674	0.1871725328	0.1403364902	0.6927550883	0.8355400326	39.76764969	60.23235031
779	MPP3 PDZ domain	678	0.04142280114	0.02700357121	0.9852776087	0.9936182218	815	0.2003222488	0.1478016277	0.6820880688	0.8324084907	45.4119223	54.5880777
602	CHD4 Zinc finger, PHD-finger domain	394	0.06319473992	0.04438061688	0.959985638	0.9821429809	596	0.1920630971	0.1379694874	0.6904316118	0.8313478919	39.7979798	60.2020202
687	FMR1 K Homology domain, type 1	497	0.02542341181	0.01514305592	0.9921202607	0.9966021624	715	0.1752134237	0.1304836222	0.6860803913	0.8308853298	41.00660066	58.99339934
937	SPTAN1 EF-hand domain	493	0.07124936458	0.04560586952	0.9397570185	0.9750627892	609	0.1745607872	0.1316435933	0.6793705666	0.8258388946	44.73684211	55.26315789
555	ADARB1 Double-stranded RNA-binding domain	463	0.01036375921	0.005668448504	0.9989341753	0.9995266869	658	0.1950092426	0.1456641766	0.6709634284	0.8218323518	41.30240856	58.69759144
638	DLG3 PDZ domain	724	0.02306073983	0.01005430897	0.992920797	0.9969055472	1005	0.1661543389	0.1116703643	0.6678385695	0.8217228643	41.87391556	58.12608444
939	SQSTM1 Zinc finger, ZZ-type domain	401	0.03560770811	0.02378643955	0.9868494969	0.9939774971	573	0.1935005003	0.1318267325	0.6697127173	0.8210241358	41.17043121	58.82956879
945	STOX1 Storkhead-box protein, winged-helix domain	593	0.02238154674	0.01201344492	0.9949616612	0.997781956	833	0.1885850841	0.1423448679	0.6705642812	0.820786297	41.58485273	58.41514727
720	HNRNPK K Homology domain, type 1	597	0.02510837083	0.006994569358	0.9912805237	0.9961644368	809	0.1782543787	0.1173939683	0.6584117874	0.8176328197	42.46088193	57.53911807
976	TRIM36 B-box-type zinc finger domain	341	0.06482907231	0.03991262098	0.9499416362	0.9781253364	467	0.1736853488	0.1229630591	0.6578074441	0.8152642241	42.2029703	57.7970297
1002	WWTR1 WW domain	341	0.01197117204	0.004974746949	0.9983655977	0.9992433998	520	0.1915563217	0.1425532482	0.6477195969	0.8087491637	39.60511034	60.39488966
931	SOX4 High mobility group box domain	513	0.05715934637	0.03607171833	0.9627361979	0.9845962606	694	0.1979171959	0.1554040552	0.6458071525	0.8072257614	42.50207125	57.49792875
995	VCP CDC48, N-terminal subdomain	81	0.0514568897	0.03893754967	0.9727673028	0.9886038256	106	0.2148132416	0.1665282491	0.6220109767	0.8070920621	43.31550802	56.68449198
825	PDZRN3 PDZ domain	726	0.05275614459	0.03006699829	0.9657822414	0.9858142868	971	0.1784657561	0.1220829033	0.6460083285	0.803878773	42.7813789	57.2186211
632	CUX2 CUT domain	555	0.02832875524	0.01424552888	0.9864045298	0.9941594893	728	0.1736695629	0.1286671505	0.6365836654	0.8013871994	43.25798909	56.74201091
928	SOX2 High mobility group box domain	516	0.07465540556	0.05371982648	0.9396593027	0.9746988539	716	0.2017527382	0.154349512	0.6408049211	0.8011506072	41.88311688	58.11688312
797	NCF2 SH3 domain	439	0.01548189639	0.008386357744	0.9977525845	0.9989829793	669	0.1956151976	0.1552850346	0.6361518312	0.7979242496	39.62093863	60.37906137
963	TFG PB1 domain	705	0.007862716462	0.002388024997	0.9994274943	0.9997296394	891	0.2140859296	0.1593129896	0.6281113826	0.7958308807	44.17293233	55.82706767
699	GFI1 Zinc finger C2H2-type domain	192	0.09051336115	0.0603246491	0.9242254246	0.968584217	245	0.2119927387	0.166841479	0.6113607833	0.7953156604	43.93592677	56.06407323
611	CRX Homeobox domain	433	0.03212279923	0.02186993114	0.9886964833	0.9957423667	575	0.2029051213	0.1536118246	0.6298083629	0.7952078328	42.95634921	57.04365079
827	PHOX2A Homeobox domain	429	0.04492221207	0.03138115603	0.9838174214	0.9935925353	595	0.221032427	0.1724124021	0.6247027047	0.793643225	41.89453125	58.10546875
876	RBCK1 IBR domain	278	0.03573530549	0.02482874203	0.9857462675	0.9939708481	474	0.205056897	0.1555599218	0.6240652946	0.7928352608	36.96808511	63.03191489
703	GLI3 Zinc finger C2H2-type domain	204	0.07412016891	0.05620004646	0.9517577072	0.9806040743	269	0.2094127276	0.1668730596	0.6265799993	0.7923769495	43.12896406	56.87103594
922	SMARCE1 High mobility group box domain	482	0.01190687408	0.003415138742	0.9985954735	0.9993553119	734	0.2176530928	0.1555764936	0.6246823178	0.7911143264	39.63815789	60.36184211
818	PAX6 Homeobox domain	440	0.0175400549	0.01049948152	0.9965275398	0.9985301918	594	0.1954515183	0.1492037706	0.6210009436	0.7886238365	42.55319149	57.44680851
700	GFI1 Zinc finger C2H2-type domain	191	0.0694305815	0.04776920397	0.9387674121	0.9761722367	225	0.2217201571	0.1652532055	0.5900433534	0.788474735	45.91346154	54.08653846
740	KDM5C Zinc finger, PHD-finger domain	385	0.09352572119	0.07222505718	0.9131787028	0.9625925201	562	0.2178525011	0.1676942525	0.6174825442	0.7859323675	40.65469905	59.34530095
938	SQSTM1 Sequestosome-1, UBA domain	385	0.01943237785	0.01183954006	0.9960137473	0.9982994565	506	0.2013033479	0.1601683813	0.6169048734	0.7857818854	43.20987654	56.79012346
637	DLG3 PDZ domain	697	0.08149473185	0.05951095569	0.94496779	0.9765923781	889	0.2132194933	0.1632609376	0.6130758995	0.7848850628	43.94703657	56.05296343
668	EPS8 SH3 domain	463	0.0318647869	0.01732506953	0.9881945125	0.9951256857	606	0.2095493728	0.1483813618	0.6141507896	0.784567613	43.31150608	56.68849392
909	SH3PXD2B SH3 domain	433	0.03726921201	0.01905549846	0.9814333827	0.9930331153	643	0.1720968394	0.1176351263	0.6051009267	0.7838979606	40.24163569	59.75836431
634	DBT Peripheral subunit-binding domain	327	0.05516746976	0.03007258495	0.9630256062	0.9848964738	407	0.1916221253	0.1392663562	0.609233432	0.7830524031	44.55040872	55.44959128
900	SASH1 Sterile alpha motif domain	551	0.01231246747	0.00564420773	0.9989596744	0.9995369143	770	0.237039849	0.1817970588	0.607691965	0.7801181745	41.71082513	58.28917487
681	FHL1 Zinc finger, LIM-type domain	397	0.08725648338	0.05945127614	0.9201856494	0.9653609556	638	0.2011279913	0.1495391036	0.6002888778	0.7798994006	38.35748792	61.64251208
925	SOX11 High mobility group box domain	526	0.07180784197	0.04664474036	0.9587146679	0.9838065859	712	0.2322563734	0.1766632568	0.6049348572	0.779194753	42.48788368	57.51211632
771	MID2 B-box-type zinc finger domain	343	0.05210880032	0.02047660141	0.967002037	0.9854657062	453	0.1943919672	0.1466496382	0.6021590531	0.7773987807	43.09045226	56.90954774
744	KMT2A Zinc finger, CXXC-type domain	361	0.05667479419	0.04182916432	0.9700507844	0.9879701305	522	0.2217944442	0.1753252155	0.5940953111	0.7746594441	40.88335221	59.11664779
932	SOX5 High mobility group box domain	475	0.05491547363	0.03338675327	0.9645906668	0.9867572226	683	0.2074197974	0.156264979	0.5963804337	0.7743570462	41.01899827	58.98100173
888	RPL35 Ribosomal protein L29/L35	451	0.01056016986	0.002988945735	0.9987482248	0.9994497893	554	0.2055560059	0.1586318718	0.5958021666	0.7726903525	44.87562189	55.12437811
807	NR2F1 Zinc finger, nuclear hormone receptor-type domain	603	0.128982307	0.09241459675	0.8476751033	0.9365569052	834	0.2287703969	0.1715797656	0.5946353715	0.7722773898	41.96242171	58.03757829
770	MID1 B-box-type zinc finger domain	322	0.03943605431	0.02384076122	0.9840911646	0.9933511085	458	0.2220524736	0.1690748145	0.5937304166	0.7708890768	41.28205128	58.71794872
951	TARDBP TAR DNA-binding protein 43, N-terminal domain	240	0.06300106855	0.04592019242	0.9553360768	0.9823717702	320	0.2064889072	0.1585668478	0.5863360298	0.7705897288	42.85714286	57.14285714
1019	ZEB1 Zinc finger C2H2-type domain	154	0.09755760921	0.06530437202	0.9103200217	0.9615135794	227	0.222318493	0.1697878789	0.5609744631	0.7665496362	40.41994751	59.58005249
766	MECP2 Methyl-CpG DNA binding domain	572	0.01004835707	0.004486489086	0.9990707292	0.9995830615	792	0.2192659925	0.1646642597	0.5841484508	0.7653391432	41.93548387	58.06451613
788	MYO1E SH3 domain	401	0.04944918953	0.03398266194	0.9745407734	0.9896874942	573	0.2142597326	0.1682231498	0.575995338	0.7624725633	41.17043121	58.82956879
667	EPS8 SAM domain	441	0.05670631549	0.03742696342	0.9633448571	0.9852122749	581	0.1971786564	0.1481814461	0.5808605697	0.7622354113	43.15068493	56.84931507
855	PROP1 Homeobox domain	451	0.09016438507	0.0686934034	0.9272312965	0.9719367102	586	0.2210166736	0.1699081803	0.5787836166	0.7619115246	43.49083896	56.50916104
672	ESRRB Zinc finger, nuclear hormone receptor-type domain	604	0.07970913649	0.0555145992	0.9414716319	0.9749975239	848	0.232500865	0.170966594	0.5739507011	0.7616374299	41.59779614	58.40220386
613	CRYBA4 Beta/gamma crystallin domain	541	0.1024540925	0.07663451212	0.9038723673	0.9614500197	728	0.223027296	0.1738058792	0.5745466711	0.7607675557	42.6319937	57.3680063
659	DVL1 DIX domain	552	0.01482733703	0.006640197563	0.9984630987	0.9993154086	816	0.2489526984	0.1951444015	0.5759424345	0.7593621035	40.35087719	59.64912281
600	CHD4 Chromo domain	410	0.04991462749	0.03741153165	0.9775441529	0.9904639782	586	0.2287061447	0.1821770302	0.5717548754	0.7591180199	41.16465863	58.83534137
988	UBTF High mobility group box domain	506	0.04732670407	0.02320051659	0.9649050547	0.9869271169	662	0.1687203573	0.1168657075	0.5757237341	0.7589770669	43.32191781	56.67808219
914	SIX2 Homeobox domain	406	0.03822292597	0.02636944701	0.9869981004	0.9947329906	528	0.2276396612	0.1767728602	0.5708521441	0.7587854779	43.46895075	56.53104925
994	VAX1 Homeobox domain	436	0.1113514846	0.08588027229	0.8875598503	0.9560120224	596	0.2240209117	0.1771612479	0.5701880198	0.7586244091	42.24806202	57.75193798
875	RASGRP1 Protein kinase C-like, phorbol ester/diacylglycerol-binding domain	385	0.1063205417	0.07571499006	0.8833726642	0.9491370528	645	0.2117887323	0.1578678395	0.5718932001	0.7567626879	37.37864078	62.62135922
676	FBXO11 Zinc finger, UBR-type domain	340	0.120659775	0.09150544712	0.8674587478	0.942972372	527	0.221188106	0.1700171959	0.5703281543	0.7562273117	39.21568627	60.78431373
990	UFM1 Ubiquitin-fold modifier 1	535	0.07018312321	0.04887416202	0.947517925	0.9802405968	659	0.2380946752	0.1752641139	0.552762211	0.7503313665	44.80737018	55.19262982
596	CD2AP SH3 domain	451	0.03948579524	0.0283718066	0.9828314601	0.993023695	702	0.2115502992	0.164670912	0.5463867771	0.7456591022	39.11535126	60.88464874
919	SMARCB1 SNF5/SMARCB1/INI1 domain	422	0.1036809536	0.07831277937	0.9099471141	0.9634716834	515	0.2484701081	0.1986308849	0.5455273918	0.7434421937	45.03735326	54.96264674
965	TJP2 PDZ domain	760	0.0142807537	0.009135115123	0.998542104	0.9994214491	1044	0.2583102021	0.1974508924	0.5486523661	0.7424235034	42.1286031	57.8713969
805	NPHP1 SH3 domain	453	0.01331203937	0.004506686171	0.9960999198	0.9983527451	673	0.1802685645	0.1137528224	0.5303281912	0.7393693983	40.23090586	59.76909414
595	CCNF F-box domain	431	0.02641600444	0.0182028291	0.9939659517	0.9976492694	564	0.2337780795	0.179503413	0.535053515	0.738130687	43.31658291	56.68341709
841	POU3F4 Homeobox domain	445	0.0609403652	0.04466354275	0.9761131588	0.9907351622	584	0.2724818283	0.2150136953	0.5427324696	0.737763286	43.24586978	56.75413022
785	MXI1 Myc-type, basic helix-loop-helix (bHLH) domain	416	0.007640056703	0.003330485809	0.9995417122	0.9998066345	523	0.2570226377	0.2040961728	0.5366808548	0.7359594129	44.30244941	55.69755059
598	CD2AP SH3 domain	386	0.01213324507	0.005757246851	0.9985311923	0.9993581751	531	0.2273199607	0.1755372361	0.5260869166	0.7357595088	42.09378408	57.90621592
916	SIX6 Homeobox domain	404	0.03985193946	0.02918752725	0.9881380305	0.9955729296	542	0.2444631028	0.1900662112	0.5324937414	0.7324629033	42.70613108	57.29386892
847	POU6F2 Homeobox domain	411	0.06609831893	0.042603368	0.9486226781	0.9792611602	580	0.224881904	0.1680441667	0.5353971827	0.7324105979	41.47325933	58.52674067
913	SIX1 Homeobox domain	400	0.03704358571	0.02772668128	0.9882826585	0.9955284025	514	0.2502341959	0.1940817971	0.5295529662	0.7315075206	43.76367615	56.23632385
911	SHOX Homeobox domain	438	0.04432531265	0.03216273571	0.9829945173	0.9936541306	583	0.2372663093	0.1810362071	0.5310256767	0.7289130636	42.89911851	57.10088149
782	MSX2 Homeobox domain	455	0.1123512168	0.08360424006	0.898930995	0.9609282965	585	0.2357261376	0.1857810153	0.5283024871	0.7276559744	43.75	56.25
601	CHD4 Zinc finger, PHD-finger domain	371	0.1101979427	0.08155805445	0.8831808957	0.9483902616	625	0.2345213977	0.1780195916	0.5220692892	0.7274250039	37.24899598	62.75100402
915	SIX3 Homeobox domain	406	0.1328172469	0.1038776979	0.8493634991	0.940181477	541	0.2459907555	0.1875722472	0.5230180287	0.7270209226	42.87222809	57.12777191
685	FLNB Filamin/ABP280 repeat-like domain	509	0.08215566128	0.05535870194	0.9337404746	0.9750355609	638	0.2425827619	0.1742755876	0.5240667504	0.7256145454	44.3766347	55.6233653
660	DVL1 PDZ domain	548	0.08728405705	0.05535199054	0.9311675715	0.9732425526	639	0.2413761656	0.1751393261	0.5230892021	0.7242997315	46.16680708	53.83319292
930	SOX3 High mobility group box domain	467	0.04218734734	0.03022643184	0.9805769564	0.9925577176	653	0.2318254397	0.1802225283	0.5203776253	0.7231495842	41.69642857	58.30357143
675	FANCL FANCL C-terminal domain	347	0.1530957797	0.1165592931	0.7803933763	0.9086595846	454	0.2547402912	0.1973968411	0.5065399435	0.7225000469	43.32084894	56.67915106
585	BRD4 NET domain	555	0.1039902229	0.0822889182	0.9002396508	0.9617562155	714	0.2356344497	0.1845277284	0.51543682	0.7222576444	43.73522459	56.26477541
682	FHL2 Zinc finger, LIM-type domain	224	0.07995466504	0.0497894157	0.917345662	0.9669732291	326	0.1882639281	0.1310595396	0.506970939	0.7197954503	40.72727273	59.27272727
832	POU1F1 POU-specific domain	510	0.07488215839	0.05714887324	0.9557639328	0.9829267213	702	0.2488774955	0.1943320725	0.5159124155	0.7189187636	42.07920792	57.92079208
716	HECW2 WW domain	339	0.06914520263	0.04627941604	0.9539531902	0.9822791081	443	0.2391216185	0.1777183752	0.5134143871	0.7179231585	43.35038363	56.64961637
1035	ZIC3 Zinc finger C2H2-type domain	178	0.02466057852	0.01769981938	0.99402601	0.9978410855	240	0.2552614459	0.1959466089	0.5046546772	0.7163970463	42.58373206	57.41626794
623	CRYGS Beta/gamma crystallin domain	588	0.02071728289	0.01027716235	0.9939781574	0.997850461	814	0.2157194874	0.150830393	0.5032522015	0.7124420479	41.94008559	58.05991441
680	FHL1 Zinc finger, LIM-type domain	409	0.1090690712	0.08050059845	0.8660412152	0.9443585862	661	0.2336361103	0.1763578672	0.5051075375	0.7112073206	38.22429907	61.77570093
683	FLI1 Pointed domain	581	0.09418329675	0.06640634339	0.9090336543	0.96539077	795	0.2294019839	0.1737250859	0.5051318154	0.7108119263	42.22383721	57.77616279
1045	ZNF148 Zinc finger C2H2-type domain	165	0.1345826214	0.1000821074	0.8284222517	0.9261823756	246	0.2283956284	0.1782891918	0.4995909599	0.7089391198	40.1459854	59.8540146
707	GRIP1 PDZ domain	601	0.1203679801	0.08865835526	0.8839753999	0.9555763543	689	0.2509626783	0.1933558415	0.4954911496	0.7052643666	46.58914729	53.41085271
1005	YAP1 WW domain	343	0.09297931219	0.06836484404	0.9075313966	0.9602529906	502	0.2261342765	0.1708876839	0.4932674322	0.7024519047	40.59171598	59.40828402
844	POU4F3 POU-specific domain	454	0.05875936191	0.04035272727	0.9629209063	0.9869551927	540	0.2194381936	0.1675800703	0.491047318	0.7010623683	45.67404427	54.32595573
587	CABP2 EF-hand domain	467	0.09417016818	0.05772612263	0.879980311	0.9560784341	577	0.2310929946	0.1725978462	0.4810550697	0.6987201215	44.73180077	55.26819923
643	DMTF1 SANT/Myb domain	323	0.03482536698	0.01687588165	0.9861646772	0.9945785735	426	0.2207281115	0.1620924767	0.4771778427	0.6947062799	43.12416555	56.87583445
718	HESX1 Homeobox domain	426	0.1130806233	0.08629331532	0.9132302445	0.968450747	595	0.2874988606	0.2231347426	0.4801392838	0.693437175	41.7238002	58.2761998
592	CBL Ubiquitin-associated domain	368	0.1066057225	0.07880856859	0.9285988546	0.9724605893	482	0.324850119	0.2445672326	0.4737130159	0.6918665602	43.29411765	56.70588235
887	RNF7 Zinc finger, RING-H2-type domain	397	0.1067446543	0.07638990008	0.8968501444	0.956798839	624	0.2633034303	0.1994103905	0.4620626517	0.6903263536	38.8834476	61.1165524
968	TOE1 Zinc finger, CCCH-type domain	174	0.1316251385	0.09256278326	0.8136399098	0.9282009533	262	0.2308225201	0.1739179743	0.472148264	0.6878551626	39.90825688	60.09174312
635	DDHD2 Sterile alpha motif domain	447	0.007585644805	0.003575264768	0.9995601674	0.9998189514	621	0.2841340114	0.2172804176	0.4707367095	0.6870788095	41.85393258	58.14606742
926	SOX17 High mobility group box domain	487	0.1140075001	0.0801532185	0.8406293612	0.9394060386	699	0.2288419526	0.1752462648	0.4543818487	0.6850777257	41.0623946	58.9376054
665	EP300 Coactivator CBP, KIX domain	645	0.1630152258	0.1141480074	0.8146926272	0.9314815283	931	0.3012712787	0.2278102884	0.4546520557	0.6843581381	40.92639594	59.07360406
819	PAX7 Homeobox domain	446	0.1298813073	0.09791267177	0.8681910446	0.9499708322	593	0.2643871906	0.2026352615	0.4666401569	0.683409045	42.92589028	57.07410972
789	MYOCD SAP domain	353	0.0302923916	0.02048154051	0.9922995878	0.9971475588	421	0.2607294825	0.2039069339	0.4627532862	0.6806251909	45.60723514	54.39276486
863	PRRX1 Homeobox domain	459	0.01933341302	0.01370191466	0.9971544575	0.9989491214	578	0.2659964083	0.2088063828	0.4606834611	0.6805282751	44.26229508	55.73770492
918	SMARCA4 BRK domain	243	0.07500721455	0.05386981364	0.9503903439	0.9808195118	362	0.2581652077	0.2029229504	0.4447098575	0.6669482958	40.16528926	59.83471074
877	RBM10 Zinc finger, RanBP2-type domain	180	0.1496214075	0.1131993339	0.8099906048	0.9239702344	277	0.2732176433	0.2036752112	0.4400739331	0.6653509238	39.38730853	60.61269147
783	MTA3 SANT/Myb domain	352	0.06164342558	0.03658878134	0.9782853323	0.9922387263	517	0.3415104162	0.2681100041	0.4316615921	0.6605302616	40.50632911	59.49367089
697	GATAD2B Zinc finger, GATA-type domain	276	0.1227607114	0.08187602959	0.8853863179	0.9540284056	437	0.2810168846	0.2106654379	0.4321659221	0.6583462555	38.70967742	61.29032258
917	SLTM SAP domain	311	0.09612831404	0.07228072254	0.9013211175	0.9592790166	395	0.2332004477	0.1786963618	0.4332316752	0.6582315356	44.0509915	55.9490085
698	GFI1B Zinc finger C2H2-type domain	188	0.07365581798	0.05449350333	0.947447037	0.9802229275	229	0.3135900856	0.2485109188	0.4125623741	0.657226396	45.08393285	54.91606715
606	CHD7 BRK domain	262	0.0531215076	0.03358181429	0.9648412494	0.9878844174	368	0.220863874	0.1620499125	0.4132984437	0.6527631222	41.58730159	58.41269841
948	SUOX Cytochrome b5-like heme/steroid binding domain	526	0.1146882953	0.07832963682	0.8961508645	0.9569916278	727	0.2668799423	0.2097465049	0.3915287014	0.6500328446	41.9792498	58.0207502
927	SOX18 High mobility group box domain	492	0.08822371123	0.06339162383	0.9112923097	0.9661374587	700	0.2523295745	0.1887576474	0.4078362924	0.6394431321	41.27516779	58.72483221
552	ABL1 SH3 domain	432	0.05075155094	0.0348651232	0.9736567736	0.9912931149	604	0.2605842643	0.2002679428	0.4026275635	0.6366334152	41.6988417	58.3011583
823	PDHX Peripheral subunit-binding domain	386	0.03917165755	0.02605471785	0.9821628409	0.9938650066	498	0.2342456279	0.1823590361	0.3977059017	0.6312618523	43.66515837	56.33484163
878	RBM10 Zinc finger, RanBP2-type domain	192	0.2186899562	0.1669878242	0.6899349473	0.8740752385	300	0.3070077805	0.2481826712	0.3672098746	0.6147797513	39.02439024	60.97560976
781	MSX1 Homeobox domain	454	0.1366578155	0.0989759412	0.8825131133	0.955623749	569	0.3144173544	0.2439395348	0.3640053083	0.606991685	44.37927664	55.62072336
597	CD2AP SH3 domain	436	0.1416902451	0.1092181048	0.8124306347	0.9253660782	645	0.2753018563	0.2153261373	0.3534793273	0.6034950914	40.33302498	59.66697502
717	HERC2 CPH domain	547	0.1710489273	0.1366810662	0.7478103117	0.9087175549	783	0.2700322668	0.2082161406	0.363439918	0.6033759263	41.12781955	58.87218045
795	NCF2 PB1 domain	516	0.1104927216	0.08482076706	0.9033235657	0.9653139552	678	0.2870591278	0.2248085865	0.3565274495	0.6014936721	43.2160804	56.7839196
943	SRY High mobility group box domain	447	0.2127391351	0.1682961415	0.7358254243	0.8990657936	669	0.3471904993	0.2701006045	0.3538296713	0.5968163667	40.05376344	59.94623656
790	MYSM1 SANT/Myb domain	343	0.1161992345	0.08840561101	0.8820536587	0.9560849858	463	0.299092044	0.2278638321	0.3494875019	0.5916593056	42.55583127	57.44416873
853	PRDM8 Zinc finger C2H2-type domain	176	0.08045212881	0.05542976521	0.9469821699	0.9833894414	222	0.3023849624	0.2417559974	0.3338186645	0.5807048723	44.22110553	55.77889447
884	RNF113A Zinc finger, CCCH-type domain	180	0.06066984845	0.04560413083	0.9732887419	0.9906143856	295	0.3483592688	0.2673190562	0.2705860133	0.565232607	37.89473684	62.10526316
936	SPTA1 SH3 domain	387	0.192391424	0.1507491668	0.7860658569	0.9231818429	504	0.3400297273	0.267154832	0.2954841314	0.5567133704	43.43434343	56.56565657
1046	ZNF292 Zinc finger C2H2-type domain	183	0.1853631252	0.1288524616	0.7608880965	0.9078046971	269	0.2852053296	0.2122858314	0.249985069	0.5129846692	40.48672566	59.51327434
Discarded:
gene_id	gene_name	train_size	train_rmse	train_mae	train_r2	train_r	test_size	test_rmse	test_mae	test_r2	test_r
559	AHI1 SH3 domain	42	0.3787961765	0.3068136245	-2.22E-16		63	0.3640325935	0.3125531248	-0.004650396164
750		10	0.2773365482	0.2159287547	-2.22E-15		9	0.3384020577	0.2599402791	-0.11056521
869	RAG2 Recombination activating protein 2, PHD domain	39	0.1934248561	0.1630713164	3.33E-16		60	0.2273744135	0.1605389024	-0.01667046621
