## Supplementary material for "VEFill: a model for accurate and generalizable deep mutational scanning score imputation across protein domains": Supplementary_Table_S16.csv

eve sm snv pc esm mean_dms (42train58test)
gene_id	gene_name	train_size	train_rmse	train_mae	train_r2	train_r	test_size	test_rmse	test_mae	test_r2	test_r
978	SRY High mobility group box domain	355	0.02738576379	0.01557285311	0.9924172065	0.9964298075	491	0.1408425581	0.0895359387	0.7912604541	0.890290642
674	WWTR1 WW domain	518	0.03461493908	0.02118066464	0.9908973445	0.995939088	716	0.1685381012	0.1195383682	0.7795839591	0.8835805834
972	CD2AP SH3 domain	522	0.01577285265	0.006621199702	0.9975330442	0.9988563269	722	0.1329600637	0.089235313	0.7784220932	0.8828186812
809	SOX5 High mobility group box domain	554	0.0740954269	0.04446703388	0.9430171946	0.9733705105	767	0.1383340487	0.09097858484	0.7538175009	0.8683097921
794	CD2AP SH3 domain	520	0.03719789984	0.02227736516	0.9882687081	0.9948672229	719	0.1645329728	0.1193760883	0.7500701874	0.8662767711
924	SHOX Homeobox domain	551	0.02772211071	0.01579654781	0.9944413779	0.9974373051	761	0.1830271181	0.1297788172	0.7489153264	0.8660100487
684	DLG3 PDZ domain	711	0.04003298415	0.02396377082	0.987188625	0.9943571235	984	0.1884491952	0.1394493385	0.7293839617	0.8551008442
658	PDZRN3 PDZ domain	469	0.0591126829	0.03832878477	0.9672634688	0.9862970934	650	0.1689367119	0.1282478474	0.7250739012	0.8519837715
891	SUOX Cytochrome b5-like heme/steroid binding domain	513	0.07320287306	0.04272587669	0.9366884554	0.9701897855	710	0.150234035	0.09936696275	0.7241010109	0.8513951482
939	SOX17 High mobility group box domain	409	0.02760237249	0.01548532731	0.9915382224	0.9963134614	565	0.1824304398	0.1290659422	0.7192719563	0.8508419964
737	PHOX2A Homeobox domain	591	0.03665597415	0.02288128881	0.9877439604	0.9948364716	817	0.1806022241	0.1317458793	0.7152106395	0.8465901677
555	FADD Death effector domain	470	0.009123786188	0.002851492631	0.9992556825	0.9996441228	651	0.1780072115	0.1300441679	0.7103235696	0.8455043626
638	RERE Zinc finger, GATA-type domain	726	0.04062276942	0.0199873629	0.9788217181	0.9907896653	1003	0.1530197995	0.09932995617	0.7125974626	0.8451764706
687	SOX2 High mobility group box domain	509	0.06012317621	0.04035994386	0.961477887	0.9837539979	703	0.1634750853	0.1192744738	0.7096985958	0.843607963
995	PDHX Peripheral subunit-binding domain	78	0.1144678827	0.0928549132	0.8948099838	0.9585458161	109	0.1750996007	0.1431183718	0.6967605697	0.8404596118
976	HERC2 CPH domain	339	0.04488923387	0.02249766128	0.9763651281	0.9896990483	469	0.161595542	0.1146168584	0.7040836884	0.8404119135
602	DLG3 PDZ domain	415	0.0619145697	0.04125809452	0.9661184383	0.9847535201	575	0.1822762951	0.1304033926	0.7015220973	0.8378566944
779	DVL1 DIX domain	627	0.01454063304	0.008507490945	0.9981565029	0.9991826021	866	0.1969829394	0.1420662444	0.6987518594	0.8375787847
872	MID1 B-box-type zinc finger domain	609	0.09331403785	0.05965222441	0.9300162782	0.9681933133	842	0.197965694	0.145705552	0.6862302908	0.8294872949
937	MYOCD SAP domain	462	0.05439176682	0.03696854328	0.9657706336	0.9857450834	640	0.1728346527	0.125158832	0.6824659785	0.8267647794
632	TRIM36 B-box-type zinc finger domain	538	0.05274625948	0.03241646856	0.9606177505	0.9844479874	745	0.15955265	0.1165623451	0.6632871517	0.8159926095
881	FHL1 Zinc finger, LIM-type domain	317	0.057046174	0.03959304097	0.9508816691	0.9797606304	439	0.1541389046	0.1108857329	0.6627807158	0.8147469661
945	DMTF1 SANT/Myb domain	598	0.03683220586	0.02379717195	0.9864644422	0.9945261138	828	0.1903335783	0.1390620545	0.6634026627	0.8146645815
825	KMT2A Zinc finger, CXXC-type domain	712	0.0353099061	0.02067637591	0.9858541309	0.9940267509	985	0.1696618962	0.1142449381	0.662802253	0.8143043286
1004	SMARCA4 BRK domain	368	0.04631790782	0.02568931425	0.9803725808	0.991323073	510	0.185736166	0.1287290979	0.6455719335	0.8089405624
864	YAP1 WW domain	403	0.01613543374	0.009473461953	0.9968132317	0.9986024851	558	0.1816916037	0.1304857522	0.6445170505	0.8058329653
963	PRRX1 Homeobox domain	670	0.06868802996	0.04680289817	0.9628679675	0.9846477464	926	0.1961684659	0.1452359045	0.648318404	0.8057821035
1002	MSX1 Homeobox domain	361	0.04791094309	0.03312781598	0.9769037817	0.9899096798	500	0.1857668903	0.1398018082	0.648387043	0.8053502861
904	FLNB Filamin/ABP280 repeat-like domain	593	0.04016057212	0.02408685411	0.9861636165	0.993843002	820	0.1951383169	0.1368349631	0.6433353229	0.8044540926
699	MYO1E SH3 domain	183	0.08619563533	0.06180363482	0.9326343877	0.9720857537	254	0.2068020122	0.1593794033	0.6385025133	0.8022655828
611	VCP CDC48, N-terminal subdomain	423	0.03647288386	0.02545834955	0.9866482989	0.9945907802	585	0.1965513087	0.1490023035	0.6389442086	0.8017014472
900	SIX3 Homeobox domain	554	0.006715764154	0.001993455071	0.99969304	0.9998540341	767	0.2265749419	0.172199541	0.6398322405	0.800783425
876	CHD4 Zinc finger, PHD-finger domain	315	0.0401566032	0.02778933678	0.9844644549	0.9932362467	437	0.1951819794	0.1464719141	0.6350740968	0.7970602099
637	SPTAN1 EF-hand domain	666	0.05721499163	0.04061695527	0.9717271301	0.9884767457	920	0.2112059931	0.1588045976	0.6332702464	0.7963044441
875	VAX1 Homeobox domain	432	0.08849102563	0.06358212931	0.9222287922	0.9666245982	598	0.1949619713	0.1446233306	0.6306014057	0.7946841855
740	SMARCE1 High mobility group box domain	397	0.1077167693	0.08025819502	0.8934067548	0.9542639147	550	0.2106822499	0.1642972803	0.6282911742	0.7938290326
797	PROP1 Homeobox domain	465	0.01707154082	0.01267549812	0.9971622625	0.9988099727	643	0.201264321	0.156405084	0.627315887	0.7938156538
928	FANCL FANCL C-terminal domain	517	0.08679599243	0.06412734882	0.9335775068	0.9715214231	715	0.1928193864	0.1444527389	0.6271554826	0.7923455686
668	TFG PB1 domain	448	0.02635333217	0.01549705045	0.9925938111	0.9969389198	621	0.2024773064	0.1467032313	0.6257272291	0.7921765083
703	FBXO11 Zinc finger, UBR-type domain	198	0.007371257268	0.005748744196	0.9995232196	0.9998012983	275	0.2101690894	0.1646287208	0.6225153883	0.7917787509
931	ZNF148 Zinc finger C2H2-type domain	506	0.05038744506	0.03359315903	0.9751749201	0.9896637154	701	0.1952821428	0.1491072859	0.6252354395	0.7915473636
676	SATB2 CUT domain	364	0.1003488274	0.07620264358	0.9094411451	0.9622729905	503	0.2110316891	0.1631892389	0.6108696432	0.782573189
720	ESRRB Zinc finger, nuclear hormone receptor-type domain	590	0.03751374035	0.01067401299	0.9830205694	0.9925930059	816	0.1831348916	0.1175117299	0.6090206974	0.7819407136
766	SIX2 Homeobox domain	572	0.0298453256	0.01245057195	0.9926326526	0.9967314121	792	0.2070383172	0.1575896461	0.6070207206	0.7808435767
700	HNRNPK K Homology domain, type 1	174	0.07760295321	0.05576963113	0.9456478281	0.9777520127	242	0.1949548693	0.1537454421	0.6072459704	0.7807231318
788	SOX11 High mobility group box domain	409	0.05685113297	0.03976726622	0.9700964499	0.9877948389	565	0.198379481	0.1520076714	0.6073610518	0.779661783
681	EPS8 SH3 domain	434	0.1084326038	0.07643595362	0.8712967242	0.9452029313	601	0.2035348904	0.1473890747	0.6035115543	0.7791126369
1019	PRDM8 Zinc finger C2H2-type domain	160	0.1394824838	0.1015508056	0.8396723993	0.9325040302	221	0.2038748145	0.1514521408	0.6020372444	0.7762432399
827	NR2F1 Zinc finger, nuclear hormone receptor-type domain	430	0.02816372361	0.02078309619	0.993970985	0.9976459657	594	0.227403013	0.1780573693	0.5960361245	0.7758389666
922	MXI1 Myc-type, basic helix-loop-helix (bHLH) domain	510	0.06917746962	0.04784099443	0.9556115308	0.9822629262	706	0.2238281257	0.1598783637	0.595564114	0.7744537932
818	BRD4 NET domain	434	0.02860887542	0.02123241696	0.9910214944	0.9963793781	600	0.200717345	0.1513517685	0.5974355422	0.7738629987
672	CRX Homeobox domain	609	0.01543963146	0.008104765045	0.9979565876	0.9991311981	843	0.2262933216	0.1660342061	0.5953114745	0.773158119
600	DTNA Zinc finger, ZZ-type domain	418	0.07173802449	0.05354032119	0.9583865144	0.9826461943	578	0.2159614814	0.1668964164	0.5917843092	0.7711021668
634	CHD4 Zinc finger, PHD-finger domain	308	0.08367377207	0.05059005574	0.9166939306	0.9673505174	426	0.1959634576	0.1439098458	0.5876930017	0.7685692574
771	DBT Peripheral subunit-binding domain	334	0.09689113473	0.05496600775	0.8864375622	0.9530123037	462	0.2004174891	0.148574311	0.5756458575	0.7682062837
659	STOX1 Storkhead-box protein, winged-helix domain	574	0.04303236649	0.03059477529	0.9871116891	0.9951063021	794	0.2463338028	0.1907238162	0.5850065066	0.76567012
914	POU1F1 POU-specific domain	392	0.06789838363	0.04987184644	0.9618177361	0.9839772521	542	0.2210970985	0.1729754468	0.5855844489	0.7656405151
938	PAX7 Homeobox domain	374	0.02129893326	0.01410601112	0.9956949238	0.9981985182	517	0.2026598467	0.1596394563	0.5857313697	0.7655433627
909	UBTF High mobility group box domain	451	0.01871910942	0.004508198474	0.99469544	0.9975539766	625	0.1866893551	0.1181874554	0.5719313709	0.7635203574
596	FLNB Filamin/ABP280 repeat-like domain	484	0.007423268587	0.002226817923	0.9994009743	0.9997187039	669	0.2069998114	0.1633527137	0.5744513029	0.7591051886
925	EP300 Coactivator CBP, KIX domain	519	0.0780972957	0.05425596912	0.9540555114	0.9807823122	719	0.2384717364	0.1810686696	0.5742602498	0.7582465635
716	FHL1 Zinc finger, LIM-type domain	328	0.02508526183	0.01470704173	0.9943931174	0.9978225202	454	0.2207022459	0.1642165424	0.5711654428	0.7559089572
965	SLTM SAP domain	757	0.05795391827	0.04107533909	0.975877186	0.9910183744	1047	0.2543549723	0.1960899243	0.5681754261	0.7554566662
667	PSTPIP1 SH3 domain	429	0.08416187924	0.05714162371	0.9151032089	0.965512125	593	0.204424521	0.1506464762	0.5646000133	0.754404058
855	SMARCB1 SNF5/SMARCB1/INI1 domain	435	0.02347260572	0.01564364146	0.9950610427	0.9980552415	602	0.2258215052	0.172802235	0.5629230029	0.7523758223
847	SOX3 High mobility group box domain	416	0.0475538725	0.02994167505	0.9777669831	0.9910967003	575	0.2086541591	0.1581540754	0.5578494099	0.7502478385
782	SH3PXD2B SH3 domain	436	0.1003626458	0.07716561677	0.9153289286	0.9661904899	604	0.2336039309	0.1823176526	0.5572067095	0.7495762835
888	SIX6 Homeobox domain	422	0.02211518923	0.01056306006	0.995415966	0.9980914424	583	0.2009174306	0.1531081647	0.5569495228	0.7490462403
585	TP63 Sterile alpha motif domain	532	0.06284188724	0.0455309184	0.9659811546	0.9864952738	737	0.2212125642	0.1740776827	0.5570557094	0.7478881237
932	MYSM1 SANT/Myb domain	486	0.03725255236	0.02164888468	0.9860458036	0.994077757	672	0.2083900335	0.1532355502	0.5574428467	0.747851228
613	FMR1 K Homology domain, type 1	532	0.08398487258	0.06255889748	0.937996727	0.9743175214	737	0.2250372242	0.1697632657	0.5557605111	0.7455209585
913	CABP2 EF-hand domain	383	0.1134321265	0.0839386657	0.9049601509	0.96047691	531	0.2343910338	0.1817948173	0.5548862528	0.7449145821
807	RPL35 Ribosomal protein L29/L35	603	0.145824739	0.1054562771	0.8420618698	0.9324708873	834	0.224029538	0.1683104416	0.5512658737	0.744129774
930	RBM10 Zinc finger, RanBP2-type domain	470	0.06739283882	0.04873463029	0.9575149683	0.9835452666	650	0.2155151893	0.1662382787	0.5516820825	0.7441113349
744	PAX6 Homeobox domain	370	0.08705919904	0.06775044095	0.9321802434	0.9703346518	513	0.2305804881	0.1802890591	0.552653122	0.7438849356
635	RARB Zinc finger, nuclear hormone receptor-type domain	448	0.01332514513	0.007911090829	0.9986012481	0.9994911094	620	0.26791784	0.2078404543	0.5404468598	0.7438294303
841	MSX2 Homeobox domain	432	0.06382690557	0.04685040083	0.9745948862	0.9899361871	597	0.2683342104	0.2111781685	0.5473113138	0.7398852426
595	NCF1 SH3 domain	417	0.03336214578	0.0234422985	0.9904302652	0.9962413618	578	0.2313777533	0.1815093664	0.5428778517	0.7391508168
805	CRYBA4 Beta/gamma crystallin domain	472	0.08428902985	0.04648263437	0.8847543165	0.9612338476	654	0.1643299057	0.105799972	0.5437475185	0.7391241558
951	MTA3 SANT/Myb domain	235	0.1240824422	0.09814160457	0.8480446644	0.9389973769	325	0.2087669457	0.1615720521	0.5413781781	0.7387520493
1005	NCF2 PB1 domain	354	0.0870134192	0.0651788915	0.9224255273	0.9683720578	491	0.2123405207	0.161997005	0.5432438841	0.7384293595
919	TOE1 Zinc finger, CCCH-type domain	393	0.07296568434	0.05404933996	0.9577543747	0.9830724755	544	0.2463181629	0.195280698	0.5422112281	0.7376167421
770	CHD4 Chromo domain	327	0.1026211344	0.07221005827	0.906246115	0.9603410207	453	0.2265829127	0.1749347315	0.5400507408	0.7350043902
990	ABL1 SH3 domain	501	0.1032837237	0.07343642579	0.9146474776	0.9653758448	693	0.2203172768	0.1645571191	0.5361670032	0.7335687443
994	CHD7 BRK domain	433	0.06666060868	0.04986028999	0.9601846084	0.9836907	599	0.2322449739	0.1800453973	0.5348951778	0.7318068386
601	KDM1A SWIRM domain	418	0.1293271462	0.09631986573	0.852826978	0.9342463456	578	0.2255024651	0.1684511388	0.5335307573	0.7310280811
680	SOX4 High mobility group box domain	449	0.1435354968	0.1018342521	0.809570258	0.9207903054	621	0.2147929174	0.1621684284	0.5282823868	0.7276324218
598	RXRA Zinc finger, nuclear hormone receptor-type domain	385	0.03433461808	0.02295615072	0.9882428368	0.9953703758	532	0.2310915099	0.1841182721	0.5191634393	0.721482866
682	KDM5C Zinc finger, PHD-finger domain	231	0.06211247875	0.03271129613	0.952907401	0.9808694778	319	0.1822644971	0.1288045147	0.5196908583	0.7213378425
683	GLI3 Zinc finger C2H2-type domain	577	0.102540567	0.07302888131	0.9012858973	0.9611394582	799	0.2211521323	0.1651885512	0.5138221671	0.7172605943
948	CRYGS Beta/gamma crystallin domain	526	0.13858713	0.1017414388	0.8431344595	0.9370250294	727	0.2488780569	0.1938150967	0.5094681945	0.7161242087
915	DVL1 PDZ domain	397	0.1046494217	0.07773361999	0.9119405311	0.9630871171	550	0.2455219324	0.1869264295	0.5062105244	0.7153954441
916	GRIP1 PDZ domain	397	0.05324547809	0.03932626323	0.9775940473	0.9909732318	549	0.2569909948	0.1997666601	0.5040018732	0.7134602973
685	RBCK1 IBR domain	481	0.1212798784	0.08096849553	0.871073507	0.949302217	666	0.2372388169	0.1739477008	0.501031387	0.7111991317
988	RBM10 Zinc finger, RanBP2-type domain	490	0.05804045331	0.03135404502	0.9483334483	0.9792554197	678	0.1825670292	0.1174881674	0.4995739609	0.7091740251
697	RASGRP1 Protein kinase C-like, phorbol ester/diacylglycerol-binding domain	299	0.1081829969	0.07476110408	0.9154210214	0.9672956296	414	0.2602632586	0.194688247	0.4988817288	0.707475502
660	YAP1 WW domain	498	0.06297838172	0.03944744343	0.9668812177	0.9873139084	689	0.2412972563	0.1746769495	0.4986989224	0.7070620156
587	NR3C2 Zinc finger, nuclear hormone receptor-type domain	438	0.07881473653	0.05029856773	0.9313772812	0.9748730461	606	0.2133765339	0.1563196665	0.4987465708	0.7062739492
887	FHL2 Zinc finger, LIM-type domain	428	0.1485638314	0.1118784018	0.8216542593	0.9263192315	593	0.2499115083	0.1927198814	0.4929547291	0.7042128161
832	DDHD2 Sterile alpha motif domain	509	0.1355871727	0.1058726786	0.8680673057	0.9493596687	703	0.2464373263	0.1949644884	0.4925805826	0.7028346642
707	MECP2 Methyl-CpG DNA binding domain	541	0.1179918743	0.08770238046	0.8925546671	0.9574283831	749	0.249855932	0.1924291339	0.4906312686	0.700471608
844	CCNF F-box domain	417	0.08746240396	0.06172874178	0.9189859523	0.9692675639	577	0.2205863654	0.1673092509	0.4807539837	0.700007004
911	GATAD2B Zinc finger, GATA-type domain	428	0.1022215691	0.07829927617	0.9098311439	0.9648425393	593	0.2488110281	0.1921623374	0.4895401204	0.6998552516
665	GFI1 Zinc finger C2H2-type domain	661	0.1618831701	0.1106404098	0.8413853028	0.9403540566	915	0.2817016187	0.2146966733	0.4832354775	0.6980808373
968	GFI1B Zinc finger C2H2-type domain	183	0.1427601041	0.1042385514	0.8073360137	0.9197612438	253	0.2168132261	0.1672316532	0.4866175797	0.6979519185
785	HECW2 WW domain	394	0.01130477277	0.002520484828	0.9990827078	0.9995577855	545	0.2634265623	0.2058974143	0.4832201987	0.6979294925
927	ZIC3 Zinc finger C2H2-type domain	500	0.06035064909	0.04413334695	0.9637660538	0.9878777429	692	0.2273047954	0.1675292725	0.481114563	0.6937560483
1045	RNF113A Zinc finger, CCCH-type domain	172	0.1598388997	0.1201811359	0.7659381273	0.900964687	239	0.2323990317	0.1811240396	0.4696001075	0.6894179605
789	EPS8 SAM domain	325	0.1335300349	0.1062154062	0.8523565134	0.9455142468	449	0.2581837463	0.1991060858	0.466320616	0.6889138906
790	TJP2 PDZ domain	338	0.09522809678	0.06966650813	0.9232849944	0.974803696	468	0.2707849812	0.2078879894	0.4586513635	0.6875560867
1035	SPTA1 SH3 domain	175	0.1116236543	0.08084820825	0.8959498157	0.9610683941	243	0.2535730479	0.2019834366	0.4612241456	0.6872951675
877	UFM1 Ubiquitin-fold modifier 1	191	0.169563628	0.120584455	0.7764284971	0.9001397287	266	0.2599217285	0.1941271868	0.4685354954	0.6855348829
675	SASH1 Sterile alpha motif domain	336	0.1573008635	0.1222537634	0.7917139637	0.9111753697	465	0.2549079768	0.1964606545	0.4677520403	0.684984289
592	SNTA1 PDZ domain	357	0.1466769492	0.1132291428	0.8737055409	0.9496667813	493	0.323461783	0.2377250943	0.4573997345	0.6773706931
718	ZEB1 Zinc finger C2H2-type domain	428	0.1067881377	0.08147587692	0.9236160585	0.9694081439	593	0.2935779347	0.2270521681	0.4512664804	0.6759692891
926	SOX18 High mobility group box domain	498	0.05719843454	0.03747565761	0.9604033536	0.9856252919	688	0.2300109995	0.174104347	0.4506740143	0.6727033247
643	CUX2 CUT domain	314	0.09587722095	0.06595073739	0.8984680235	0.9606592538	435	0.2276113843	0.1679637549	0.4468971011	0.6694718744
819	TARDBP TAR DNA-binding protein 43, N-terminal domain	436	0.1733472676	0.1308266271	0.757239792	0.901129536	603	0.2743694593	0.2174148085	0.4392164359	0.6689507314
623	MPP3 PDZ domain	588	0.09781623793	0.05884182275	0.8985127604	0.9586738691	814	0.2094199472	0.1450109029	0.4340545721	0.6625535575
863	POU3F4 Homeobox domain	435	0.08471753342	0.06398261992	0.9428931544	0.9778218523	602	0.2791080219	0.2213247662	0.4310199039	0.6584742343
783	SQSTM1 Sequestosome-1, UBA domain	364	0.1490534516	0.1078293322	0.8775226608	0.9547644711	505	0.3425407748	0.2679129814	0.4184305435	0.6537894266
698	NCF2 SH3 domain	175	0.1790954658	0.1382539851	0.7877596176	0.9163226911	242	0.2798383651	0.2162915785	0.3946068277	0.6526554386
917	RNF7 Zinc finger, RING-H2-type domain	296	0.1334060135	0.100414896	0.8279480939	0.9270210003	410	0.2260392598	0.1715246815	0.4246925935	0.6524686377
597	SQSTM1 Zinc finger, ZZ-type domain	454	0.06672075708	0.05089314994	0.9571880986	0.9849831253	627	0.2652348785	0.2071974512	0.4178531831	0.6474793423
878	CD2AP SH3 domain	206	0.214079127	0.1640441452	0.7101824938	0.8834805566	286	0.2946251849	0.2370520737	0.403237387	0.6401477734
717	GFI1 Zinc finger C2H2-type domain	558	0.1031402461	0.07893940975	0.9010173491	0.9638731831	772	0.2679728433	0.2111794883	0.4078908068	0.6388611258
552	TRIM44 B-box-type zinc finger domain	435	0.0194546691	0.01247541608	0.9962700671	0.9987318563	601	0.258811115	0.198031246	0.4013217879	0.6343048883
943	CBL Ubiquitin-associated domain	468	0.1641237022	0.1228833597	0.8587347011	0.9480947023	648	0.3245769958	0.2565328832	0.3971891941	0.6325853594
606	ADARB1 Double-stranded RNA-binding domain	264	0.116720875	0.08206015721	0.8392577966	0.9391201366	366	0.2241985171	0.1709704168	0.3885918524	0.626506601
918	POU4F3 POU-specific domain	254	0.07224966024	0.05200045007	0.9576867683	0.9841508042	351	0.266842485	0.21536247	0.3760184299	0.6143977584
823	SIX1 Homeobox domain	371	0.09421613118	0.07058036745	0.895156464	0.9624525767	513	0.2411651876	0.1854058485	0.3724887224	0.6130298024
781	MID2 B-box-type zinc finger domain	429	0.1613279027	0.1218769365	0.8314425965	0.9341176123	594	0.3185495158	0.2471634982	0.3688232947	0.6117884943
795	POU6F2 Homeobox domain	501	0.1484064372	0.1165165623	0.8317234643	0.942331148	693	0.2833720646	0.2235345644	0.3663204375	0.6100212662
853	NPHP1 SH3 domain	167	0.09152946781	0.07372773842	0.9338670754	0.9780372846	231	0.2961871978	0.2329079118	0.3516247692	0.5930236617
936	HESX1 Homeobox domain	374	0.06073581913	0.0446540434	0.9767987179	0.9924955597	517	0.3432716636	0.2727591898	0.3229025604	0.572825576
884	FLI1 Pointed domain	199	0.1596891817	0.1259498181	0.8572214092	0.9458581725	276	0.3154954795	0.2399660896	0.2875671295	0.5500542647
1046	ZNF292 Zinc finger C2H2-type domain	189	0.1564206494	0.1209963365	0.8011477671	0.9256369631	263	0.3012345802	0.2124516162	0.2384621305	0.5136886249
Discarded:
gene_id		train_size	train_RMSE	train_MAE	train_R2	train_r	test_size	test_RMSE	test_MAE	test_R2	test_r
559		44	0.3363986683	0.2948340804	-4.44E-16		61	0.4115785574	0.3364595439	-0.1904627388
750		7	0.3158006399	0.2713525329	-2.66E-15		12	0.3226559283	0.26221071	-0.3309542959
869		41	0.2260625191	0.184254255	0		58	0.2121925563	0.1643153689	-0.1304304459
