## Supplementary material for "VEFill: a model for accurate and generalizable deep mutational scanning score imputation across protein domains": Supplementary_Table_S21.csv

				Features: eve sm snv pc wt_esm var_esm mean_dms
gene_id	urn	gene_name	assay	RMSE	MAE	R2	r(Pearson)
215	urn:mavedb:00000114-a-1	PRKN	stability	0.1746	0.1196	0.799	0.899
197	urn:mavedb:00000102-0-1	PTEN	stability	0.2141	0.1584	0.5496	0.7423
505	urn:mavedb:00000657-a-1	ASPA	stability	0.2284	0.1733	0.7022	0.8521
7	urn:mavedb:00000001-c-1	CALM1	activity	0.4572	0.3714	0.1524	0.3907
100	urn:mavedb:00000054-a-1	PTEN	activity	0.4947	0.3581	0.4649	0.7389
10	urn:mavedb:00000001-d-1	TPK1	activity	0.5441	0.4372	0.1577	0.4034
126	urn:mavedb:00000068-a-1	TP53 (P72R)	activity	0.7934	0.5921	0.4737	0.8072
109	urn:mavedb:00000059-a-1	p53	activity	1.4383	1.2075	-0.1247	0.6205
	Human Domainome 1		stability	0.2133	0.159	0.6399	0.8001
