## Supplementary material for "VEFill: a model for accurate and generalizable deep mutational scanning score imputation across protein domains": Supplementary_Table_S22.csv

					Features: esm meandms
gene_id	dataset_version	urn	gene_name	assay	RMSE	MAE	R2	r(Pearson)
215	140 domains	urn:mavedb:00000114-a-1	PRKN	stability	0.2161	0.1485	0.6921	0.8481
197	140 domains	urn:mavedb:00000102-0-1	PTEN	stability	0.2367	0.1814	0.4498	0.7144
505	140 domains	urn:mavedb:00000657-a-1	ASPA	stability	0.2756	0.2177	0.5666	0.7859
7	140 domains	urn:mavedb:00000001-c-1	CALM1	activity	0.48	0.3888	0.0657	0.3069
100	140 domains	urn:mavedb:00000054-a-1	PTEN	activity	0.5141	0.3707	0.4222	0.7042
10	140 domains	urn:mavedb:00000001-d-1	TPK1	activity	0.5589	0.4602	0.1114	0.369
126	140 domains	urn:mavedb:00000068-a-1	TP53 (P72R)	activity	0.7961	0.5944	0.4701	0.8094
109	140 domains	urn:mavedb:00000059-a-1	p53	activity	1.4013	1.1719	-0.0676	0.7015
	140 domains	Human Domainome 1		stability	0.2166	0.1617	0.6286	0.7933
215	521 domains	urn:mavedb:00000114-a-1	PRKN	stability	0.2233	0.1767	0.6713	0.8462
197	521 domains	urn:mavedb:00000102-0-1	PTEN	stability	0.239	0.1895	0.439	0.7134
505	521 domains	urn:mavedb:00000657-a-1	ASPA	stability	0.2712	0.2239	0.5803	0.7846
7	521 domains	urn:mavedb:00000001-c-1	CALM1	activity	0.475	0.3963	0.0851	0.3015
100	521 domains	urn:mavedb:00000054-a-1	PTEN	activity	0.5084	0.3869	0.4351	0.7066
10	521 domains	urn:mavedb:00000001-d-1	TPK1	activity	0.554	0.4529	0.1269	0.3698
126	521 domains	urn:mavedb:00000068-a-1	TP53 (P72R)	activity	0.8453	0.6309	0.4026	0.8085
109	521 domains	urn:mavedb:00000059-a-1	p53	activity	1.3662	1.1537	-0.0148	0.705
	521 domains	Human Domainome 1		stability	0.2039	0.1443	0.7155	0.8462
