## Supplementary material for "VEFill: a model for accurate and generalizable deep mutational scanning score imputation across protein domains": Supplementary_Table_S23.csv

					Features: meandms
gene_id	dataset_version	urn	gene_name	assay	RMSE	MAE	R2	r(Pearson)
215	140 domains	urn:mavedb:00000114-a-1	PRKN	stability	0.2104	0.1436	0.7082	0.846
197	140 domains	urn:mavedb:00000102-0-1	PTEN	stability	0.2227	0.167	0.5129	0.7167
505	140 domains	urn:mavedb:00000657-a-1	ASPA	stability	0.2576	0.1892	0.6214	0.7886
7	140 domains	urn:mavedb:00000001-c-1	CALM1	activity	0.4722	0.3935	0.0958	0.311
100	140 domains	urn:mavedb:00000054-a-1	PTEN	activity	0.4772	0.3503	0.5022	0.71
10	140 domains	urn:mavedb:00000001-d-1	TPK1	activity	0.5512	0.4391	0.1355	0.3716
126	140 domains	urn:mavedb:00000068-a-1	TP53 (P72R)	activity	0.7416	0.5502	0.5401	0.8097
109	140 domains	urn:mavedb:00000059-a-1	p53	activity	1.2091	1.0066	0.2051	0.7107
	140 domains	Human Domainome 1		stability	0.2443	0.1836	0.5276	0.7264
215	521 domains	urn:mavedb:00000114-a-1	PRKN	stability	0.2052	0.1357	0.7224	0.8504
197	521 domains	urn:mavedb:00000102-0-1	PTEN	stability	0.2227	0.1671	0.5127	0.7166
505	521 domains	urn:mavedb:00000657-a-1	ASPA	stability	0.2572	0.1881	0.6226	0.7894
7	521 domains	urn:mavedb:00000001-c-1	CALM1	activity	0.4722	0.3936	0.096	0.3113
100	521 domains	urn:mavedb:00000054-a-1	PTEN	activity	0.4855	0.3572	0.4847	0.7067
10	521 domains	urn:mavedb:00000001-d-1	TPK1	activity	0.5504	0.4383	0.138	0.3726
126	521 domains	urn:mavedb:00000068-a-1	TP53 (P72R)	activity	0.7488	0.5564	0.5312	0.8113
109	521 domains	urn:mavedb:00000059-a-1	p53	activity	1.2838	1.0739	0.1039	0.7023
	521 domains	Human Domainome 1		stability	0.3012	0.2033	0.3792	0.6158
