## Supplementary material for "VEFill: a model for accurate and generalizable deep mutational scanning score imputation across protein domains": Supplementary_Table_S24.csv

				Features: eve sm snv pc wt_esm var_esm
gene_id	urn	gene_name	assay	RMSE	MAE	R2	r(Pearson)
215	urn:mavedb:00000114-a-1	PRKN	stability	0.3853	0.2717	0.0212	0.5356
197	urn:mavedb:00000102-0-1	PTEN	stability	0.3375	0.2583	-0.1191	0.3496
505	urn:mavedb:00000657-a-1	ASPA	stability	0.5586	0.4588	-0.7805	0.4238
7	urn:mavedb:00000001-c-1	CALM1	activity	0.5318	0.4026	-0.1465	0.2626
100	urn:mavedb:00000054-a-1	PTEN	activity	0.713	0.4855	-0.1113	0.4733
10	urn:mavedb:00000001-d-1	TPK1	activity	0.7522	0.654	-0.6097	0.2018
126	urn:mavedb:00000068-a-1	TP53 (P72R)	activity	1.1414	0.9209	-0.0893	-0.2162
109	urn:mavedb:00000059-a-1	p53	activity	1.8861	1.5941	-0.9343	-0.3364
	Human Domainome 1		stability	0.2692	0.204	0.4264	0.6581
